# Freezing responses during prolonged threat memory retrieval reflect trait-like anxiety endophenotypes in female and male inbred mice

**DOI:** 10.1101/2023.11.22.568236

**Authors:** Irina Kovlyagina, Anna Wierczeiko, Hristo Todorov, Eric Jacobi, Margaryta Tevosian, Jakob von Engelhardt, Susanne Gerber, Beat Lutz

## Abstract

Trait anxiety is a major risk factor for stress-induced and anxiety disorders in humans. However, animal models accounting for the inter-individual variability in stress vulnerability are largely lacking. Moreover, the pervasive bias of using mostly male animals in preclinical studies poorly reflects the increased prevalence of psychiatric disorders in women. Using the threat imminence continuum theory, we designed and validated an auditory aversive conditioning-based pipeline in both female and male mice. We operationalized trait anxiety by harnessing the naturally occurring variability of defensive freezing responses combined with a model-based clustering strategy. While sustained freezing during prolonged retrieval sessions was identified as an anxiety-endophenotype biomarker in both sexes, females were consistently associated with an increased freezing response RNA-sequencing of CeA, BLA, ACC and BNST revealed massive differences in phasic and sustained responders’ transcriptomes, correlating with transcriptomic signatures of psychiatric disorders, particularly PTSD. Moreover, we detected significant alterations in the excitation/inhibition balance of principal neurons in the lateral amygdala. These findings provide compelling evidence that trait anxiety in inbred mice can be leveraged to develop translationally relevant preclinical models to investigate mechanisms of stress susceptibility in a sex-specific manner.

*We like to think we have constrained an organism to the task we have set. In practice, our paradigms are constrained by the way the organisms respond*

McNaughton & Corr, 2004
