## Supplementary_Table_3_ORA_all_female for "Freezing responses during prolonged threat memory retrieval reflect trait-like anxiety endophenotypes in female and male inbred mice"

### Sheet: Legend
Supplementary Table 3
Overrepresentation analysis results of functional terms using ALL significantly differentially expressed genes between female phasic and sustained responders 24h and 28 days after fear conditioning (adjusted p-value < 5 %)
The following databases were included in the analysis: Biological Process from Gene Ontology, KEGG and REACTOME. Terms that reached a significance of an adjusted p value < 5 % are included.
Sheet Name	Short	Description
Supplementary 3a	MR1_F_CeA	List of enriched terms of all significantly differentially expressed genes between female phasic and sustained responders 24h after fear conditioning within central amygdala (CeA)
Supplementary 3b	MR1_F_BNST	List of enriched terms of all significantly differentially expressed genes between female phasic and sustained responders 24h after fear conditioning within nuclei and bed nucleus of stria terminalis (BNST)
Supplementary 3c	MR1_F_BLA	List of enriched terms of all significantly differentially expressed genes between female phasic and sustained responders 24h after fear conditioning within basolateral amygdala (BLA)
Supplementary 3d	MR1_F_ACC	List of enriched terms of all significantly differentially expressed genes between female phasic and sustained responders 24h after fear conditioning within anterior cingulate cortex (ACC)
Supplementary 3e	MR2_F_CeA	List of enriched terms of all significantly differentially expressed genes between female phasic and sustained responders 28 days after fear conditioning within central amygdala (CeA)
Supplementary 3f	MR2_F_BNST	List of enriched terms of all significantly differentially expressed genes between female phasic and sustained responders 28 days after fear conditioning within nuclei and bed nucleus of stria terminalis (BNST)
Supplementary 3g	MR2_F_BLA	List of enriched terms of all significantly differentially expressed genes between female phasic and sustained responders 28 days after fear conditioning within basolateral amygdala (BLA)

### Sheet: Supplementary 3a
Annotation	ID	Description	GeneRatio	BgRatio	pvalue	p.adjust	qvalue	geneID	Count
BP	GO:0006897	endocytosis	130/2797	495/16046	3.88113e-07	0.00232985	0.00211461	Slc17a7/Steap2/Arf1/Dab2/Stx1a/Tgfbr2/Colec12/Dlg4/Snca/Sphk1/Ap2a2/Shh/Mapkapk3/Ap2b1/Megf10/Cav1/Syt5/Amph/Siglech/Tor1a/Epn3/Scarf1/Pla2g5/Pparg/Cxcl16/Ptpn1/Nsf/Vamp8/Cacng3/Ldlrad3/Gria1/Sag/Gata2/Cacng8/Epn1/Pick1/Nckap1l/Dbnl/B2m/Ap3m2/Lbp/Cttn/Snx5/Pip5k1c/Tfr2/Actg1/Ifitm3/Mrc1/Rab5c/Itgb2/Trem2/Nlgn2/Cd9/Itgb1/Apln/Ap2a1/Syp/Dgkd/Grb2/Cacng2/Calm3/Ap2m1/Cd63/Hspg2/Fcgr2b/Arfgap1/Grem1/S…	130
BP	GO:0050900	leukocyte migration	90/2797	322/16046	1.53489e-06	0.00460697	0.00418137	F11r/Spp1/Itga6/Icam1/Lyn/Coro1a/Ccr2/Gas6/Mstn/Msn/Cxcl16/Trpv4/Il1r1/Itgb7/Il1a/Csf3r/Ccl9/Cxcl12/Il34/Cd74/Epx/Ptk2b/Stk39/Arhgef5/Lgmn/Nckap1l/Flt1/Nlrp12/Lbp/Slc12a2/Gcnt1/Hc/Wnk1/Wdr1/Ednrb/Artn/St3gal4/Foxj1/Edn3/Itgb2/Trem2/Csf1r/Irak4/Cd9/Itgb1/B4galt1/Tlr2/Oxsr1/Grem1/Itgam/Cd34/Ppia/Emilin1/Dock8/Itga1/Dapk2/Padi2/Pla2g7/Vav1/Mtus1/Creb3/C3ar1/Selplg/Cx3cl1/Zfp580/Abr/Cnr2/P2rx4/Podxl/…	90
BP	GO:0002274	myeloid leukocyte activation	61/2797	201/16046	4.46792e-06	0.00623397	0.00565806	Ctsc/Tgfbr2/Plscr2/Snca/Sphk1/Gpr137b/Cd84/Adgrf5/Lyn/Rbpj/Ccr2/Pla2g5/Pparg/Vamp8/Prkce/Gata2/Il15/Anxa3/Lbp/Ifngr1/Stard7/Nr4a3/Pla2g4a/C1qa/Itgb2/Trem2/Adora2b/Foxf1/Tlr2/Irf4/Lat2/Itgam/Ptgds/Fcgr4/Myo1f/Vamp2/Tlr3/Nr1h3/Ticam1/Gimap3/Cx3cl1/Abr/Cnr2/Traf3ip2/Slamf1/Fcer1g/Cx3cr1/Havcr2/Hmgb1/Slc7a2/Cd300lf/Traf6/Cd48/Snap23/Fgr/Plscr1/Cd300a/Foxp1/Tmem106a/Itgb6/D6Wsu163e	61
BP	GO:0048871	multicellular organismal homeostasis	123/2797	484/16046	4.74002e-06	0.00623397	0.00565806	Spp1/Lepr/Ctsh/Esrrg/Prom1/Aqp1/Gpr137b/Cpt2/Trp63/Ocln/Abcb1a/Npr3/Thra/Cav1/Cd38/Adgrf5/Ip6k1/Ctss/Id1/Rbpj/Coro1a/Nova2/Trp53inp2/Ccr2/Pparg/Adipor2/Abca4/Ldb1/Trpv4/Slc39a8/Il1a/Pctp/Aldh1a1/Slc40a1/Lrrk1/Pgam5/Ptk2b/Gata2/Stk39/Pik3ca/Il15/Adcyap1/Pm20d1/Bbs4/Sox9/Slc12a2/Col14a1/Lipa/Scd1/Ldb2/Foxc1/Ptgs1/Stard7/Ednrb/Esrrb/Slc25a44/Ncdn/Eif4g1/Smo/Ccr5/Nr4a3/Flt3/Flcn/Pla2g4a/Lsr/Csf1r/Crt…	123
BP	GO:0002443	leukocyte mediated immunity	89/2797	329/16046	7.43897e-06	0.00688437	0.00624836	Cfh/Ctsc/Ctsh/Fas/H2-T10/Cd84/H2-Aa/Icam1/Lyn/Coro1a/Ddx58/Ccr2/Mr1/Ptprc/Rsad2/Bst2/Vamp8/Il1r1/H2-Ab1/Igf2/Cd74/Gata2/Rnf19b/H2-M3/Paxip1/Supt6/Nckap1l/Ace/B2m/H2-Eb1/Anxa3/Parp3/Stard7/H2-K1/Hc/Wdr1/H2-D1/C2/Nr4a3/Foxj1/C1qa/Ncf1/Itgb2/Trem2/H2-Bl/Irak4/Adora2b/Tnfrsf1b/P2rx7/Foxf1/Tlr2/Serping1/Fcgr2b/Hfe/Bcl3/Lat2/Itgam/Ptgds/Vav1/Myo1f/C3/Vamp2/Tlr3/Card9/Fcgr1/Ticam1/Gimap3/Hspa8/Abr/Traf3…	89
BP	GO:0002444	myeloid leukocyte mediated immunity	34/2797	93/16046	8.02775e-06	0.00688437	0.00624836	Cd84/Lyn/Ddx58/Ccr2/Vamp8/Gata2/Ace/Anxa3/Wdr1/Nr4a3/Ncf1/Itgb2/Irak4/Adora2b/Foxf1/Lat2/Itgam/Ptgds/Myo1f/C3/Vamp2/Card9/Fcgr1/Ticam1/Abr/Traf3ip2/Spon2/Fcer1g/Cx3cr1/Snap23/Trem3/Fgr/Cd300a/D6Wsu163e	34
BP	GO:0050878	regulation of body fluid levels	78/2797	283/16046	1.29731e-05	0.00865309	0.00785368	F11r/Cfh/Slc4a5/Anxa5/F5/Shh/Aqp1/Pros1/Trp63/Npr3/Cav1/Chrm1/Lyn/Nfe2l2/Fzd6/Gas6/Vamp8/Trpv4/Bloc1s6/Prkce/Stk39/Kalrn/Neurl1a/Pip5k1c/Scd1/Anxa7/Stard7/Wnk1/Ednrb/Dmtn/Pla2g4a/St3gal4/Aprt/Lsr/Uts2r/Cd9/Apln/Stxbp3/Xdh/Serping1/Grhl1/Gak/Aqp4/Cd34/Tec/Ppia/Slc4a1/Srf/Il6ra/Sytl2/Comp/Zbtb7b/Plek/Vwf/C3/Thbd/Abca12/Nr1h3/F13a1/Cx3cl1/Traf3ip2/Celsr2/F3/Entpd1/Fcer1g/Gna13/Trp73/Rap2b/Anxa2/Stat…	78
BP	GO:0034341	response to interferon-gamma	40/2797	121/16046	2.19861e-05	0.0131982	0.0119789	Snca/H2-Aa/Gbp5/Gbp3/Pparg/Bst2/Cxcl16/Vamp8/Irgm2/H2-Ab1/Vps26b/Ccl9/Trim21/Cd74/Gbp2/H2-Eb1/Rab20/Gbp7/Actg1/Ifitm3/Mrc1/Stxbp3/Vamp3/Tlr2/Aqp4/Parp14/Gbp4/Cdc37/Gbp8/Capg/Vim/Cx3cl1/Ifitm1/Tgtp1/Sirpa/Kif5b/Cdc42ep4/Gapdh/Gbp9/Sp100	40
BP	GO:0001525	angiogenesis	120/2797	486/16046	2.57742e-05	0.0140657	0.0127662	Fgf18/Cfh/Tgfbr2/Cd59a/Sphk1/Lepr/Ctsh/Shh/Gpld1/Aqp1/Pik3r2/Col8a1/Cav1/Tgfbr1/Enpp2/Adgrb2/Ovol2/Slc39a12/Id1/Nfe2l2/Rbpj/Sparc/Ccr2/Tek/Serpinf1/Pparg/Adipor2/Col8a2/Reck/Igf2/Il1a/Chil1/Cxcl12/Ptk2b/Gata2/Pik3ca/Efna3/Sox17/Epn1/Shc1/Ace/Flt1/Anxa3/Slc12a2/Ccbe1/Flt4/Klf2/Ptprb/Foxc1/Actg1/Fgf1/Clec14a/Mapk14/Hc/Stard13/Ets1/Prkd2/Cdh5/Flcn/Itgb2/Uts2r/Itgb1/Apln/Ngfr/Loxl2/B4galt1/Tnfrsf1a/E…	120
BP	GO:0048488	synaptic vesicle endocytosis	26/2797	68/16046	3.72345e-05	0.0154646	0.014036	Slc17a7/Stx1a/Snca/Ap2b1/Syt5/Amph/Tor1a/Pip5k1c/Actg1/Nlgn2/Syp/Calm3/Ap2m1/Sncg/Sh3gl2/Btbd9/Vamp2/Dennd1a/Napb/Ppp3cc/Dnm1/Rock1/Syt7/Picalm/Sh3gl1/Syt1	26
BP	GO:0140238	presynaptic endocytosis	26/2797	68/16046	3.72345e-05	0.0154646	0.014036	Slc17a7/Stx1a/Snca/Ap2b1/Syt5/Amph/Tor1a/Pip5k1c/Actg1/Nlgn2/Syp/Calm3/Ap2m1/Sncg/Sh3gl2/Btbd9/Vamp2/Dennd1a/Napb/Ppp3cc/Dnm1/Rock1/Syt7/Picalm/Sh3gl1/Syt1	26
BP	GO:0045055	regulated exocytosis	68/2797	247/16046	4.70392e-05	0.0162922	0.0147871	Syde1/Steap2/Arf1/Nrn1/Stx1a/Snca/Cd84/Syt5/Lyn/Camk2a/Coro1a/Crhbp/Apba2/Ccr2/Prkcg/Rab11fip1/Sptbn2/Syn2/Vamp8/Ppfia3/Prkce/Prrt2/Gata2/Nckap1l/Anxa3/Syngr2/Vamp1/Unc13a/Dmtn/Nr4a3/Rab26/Itgb2/Adora2b/Syp/Stxbp3/P2rx7/Calm3/Rab3d/Foxf1/Vamp3/Snapin/Rab3gap1/Unc13b/Lat2/Itgam/Vps18/Cspg5/Trim9/Ptgds/Syt17/Rab11b/Plek/Myo1f/Vamp2/Abca12/Napb/Abr/Grik5/Myo6/Fcer1g/Syt7/Ppfia2/Snap23/Fgr/Rab31/Cd30…	68
BP	GO:1905521	regulation of macrophage migration	18/2797	40/16046	4.73536e-05	0.0162922	0.0147871	Mstn/Trpv4/Il34/Ptk2b/Hc/Trem2/Csf1r/Cd9/Emilin1/Mtus1/C3ar1/Cx3cl1/P2rx4/Slamf1/Cx3cr1/Rarres2/P2ry12/Slamf8	18
BP	GO:0042742	defense response to bacterium	52/2797	176/16046	4.88522e-05	0.0162922	0.0147871	Colec12/Wfdc2/Lyz2/Aqp1/Naip5/Lpo/Rbpj/Iigp1/Gbp3/Mpeg1/Mr1/Irgm2/Epx/H2-M3/Shc1/Gbp2/B2m/Anxa3/Lbp/Drosha/Gbp7/Isg15/Scd1/Nod1/H2-K1/Ncf1/Trem2/P2rx7/Tnfrsf1a/Tlr2/Mapkbp1/Bcl3/Epha2/Unc13b/Gbp4/Stab1/Vgf/Myo1f/Gbp8/Card9/Fcgr1/Spon2/Fcer1g/Havcr2/Trem3/Fgr/Il22ra1/Gbp9/Rarres2/Foxp1/Arg2/Slamf8	52
BP	GO:0050764	regulation of phagocytosis	32/2797	93/16046	5.89204e-05	0.017685	0.0160512	Sphk1/Pros1/Prkcg/Gas6/Pla2g5/Pparg/Ptprc/Gata2/Il15/Nckap1l/Lbp/C2/Trem2/Tlr2/Fcgr2b/Appl2/Clec7a/C3/Fcgr1/Hspa8/Abr/Sirpa/Calr/Fcer1g/Syt7/Hmgb1/Cd300lf/Itgav/Fgr/Rab31/Cd300a/Prtn3	32
BP	GO:0002495	antigen processing and presentation of peptide antigen via MHC class II	11/2797	19/16046	8.43881e-05	0.0222756	0.0202177	H2-Aa/Ctss/H2-Ab1/Cd74/B2m/H2-Eb1/Trem2/Fcgr2b/Fcer1g/Traf6/Unc93b1	11
BP	GO:0060249	anatomical structure homeostasis	75/2797	284/16046	8.8501e-05	0.0222756	0.0202177	Slc17a7/Spp1/Bag3/Ctsh/Prom1/Gpr137b/Ocln/Abcb1a/Tmem175/Cd38/Adgrf5/Ctss/Coro1a/Trp53inp2/Ccr2/Mstn/Mtm1/Abca4/Ldb1/Slc39a8/Aldh1a1/Lrrk1/Ptk2b/Gata2/Stk39/Bbs4/Sox9/Slc8a2/Slc12a2/Col14a1/Lipa/Ldb2/Foxc1/Ptgs1/Nell2/Aldoa/Esrrb/Ncdn/Lamp2/Smo/Flt3/Pla2g4a/Csf1r/Itgb1/P2rx7/Haao/Rab3d/Bbs1/Aldoart1/Crocc/Sh3gl2/Cd34/Epas1/Srf/Tjp3/Spata7/Pdk4/Fcgr4/Trim32/Dctn1/Prkaa1/Abca12/Cx3cl1/Cfl2/Src/Tmem…	75
BP	GO:0030595	leukocyte chemotaxis	55/2797	193/16046	8.91142e-05	0.0222756	0.0202177	Spp1/Lyn/Coro1a/Ccr2/Gas6/Mstn/Cxcl16/Trpv4/Csf3r/Ccl9/Cxcl12/Il34/Cd74/Ptk2b/Stk39/Arhgef5/Lgmn/Nckap1l/Flt1/Lbp/Slc12a2/Hc/Wnk1/Ednrb/Edn3/Itgb2/Csf1r/Oxsr1/Grem1/Itgam/Ppia/Itga1/Dapk2/Padi2/Pla2g7/Vav1/Mtus1/Creb3/C3ar1/Cx3cl1/Zfp580/Cnr2/Slamf1/Slit2/Calr/Fcer1g/Cx3cr1/Hmgb1/Ppbp/Trem3/Rarres2/Ptpro/Lgals3/Slamf8/Hsd3b7	55
BP	GO:0030100	regulation of endocytosis	61/2797	220/16046	9.03593e-05	0.0222756	0.0202177	Slc17a7/Arf1/Dab2/Dlg4/Snca/Sphk1/Ap2b1/Cav1/Amph/Tor1a/Pparg/Ptpn1/Nsf/Vamp8/Gata2/Pick1/Nckap1l/B2m/Lbp/Pip5k1c/Tfr2/Rab5c/Trem2/Itgb1/Apln/Ap2a1/Dgkd/Calm3/Ap2m1/Cd63/Arfgap1/Grem1/Hfe/Sh3gl2/Appl2/Ldlrap1/Rufy1/Cd2ap/Btbd9/C3/Usp46/Nr1h3/Fcgr1/Ankrd13b/Napb/Flot1/Src/Caly/Arc/Ppp3cc/Dnm1/Rock1/Syt7/Itgav/Anxa2/Cd14/Rab31/Picalm/Cd300a/Lgals3/Sh3gl1	61
BP	GO:0030099	myeloid cell differentiation	91/2797	361/16046	0.00010764	0.024173	0.0219398	Dab2/Mitf/Tgfbr2/Gpr137b/Fas/Thra/Adgrf5/Lyn/Pir/Rbpj/Pparg/Kat7/Ldb1/Junb/Rassf2/Csf3r/Il34/Lrrk1/Kat8/Rnf41/Tgfbr3/Alas2/Cd74/Ptk2b/Gata2/Il15/Nckap1l/B2m/Isg15/Klf2/Fos/Mapk14/Wdr1/Lmo2/Twist2/Ets1/Dmtn/Trem2/Csf1r/Heph/Tlr2/Lef1/Irf4/Ikzf1/Rhd/Zfp36l1/Fli1/Epha2/Casp8/Fbxw7/Itgam/Zfp36/Dyrk3/Zbtb46/Slc4a1/Epas1/Srf/Klf10/Atpif1/Hhex/Kdm1a/Wdr61/Thoc5/Glo1/Gimap3/Ctnnbip1/Src/Fcer1g/Hmgb1/Jag1…	91
BP	GO:0043254	regulation of protein-containing complex assembly	101/2797	409/16046	0.000108724	0.024173	0.0219398	Arf1/Psrc1/Stx1a/Snca/Cck/Arfip2/Dbn1/Mpp7/Fas/Pik3r2/Thra/Cav1/Eif2ak2/Icam1/Gbp5/Slc39a12/Coro1a/Arpc3/Ppp2r5b/Arpc4/Arhgef7/Baiap2l1/Msn/Prkce/Prrt2/Ptk2b/Ica1/Lmo4/Arpc5/Arhgef5/Epn1/Pick1/Cfl1/Nckap1l/Dbnl/Kank4/Bbs4/Sox9/Cttn/Svip/Trim30a/Isg15/Unc13a/Camsap1/Arhgap18/Twf2/Lcat/Ajuba/Capza1/Bmf/Eif4g1/Lamp2/Smad6/Capzb/Dmtn/Cdh5/Pex5/Trem2/Mapre3/Lcmt1/Grb2/Tlr2/Ikzf1/Rab3gap1/Unc13b/Sptan1…	101
BP	GO:0007160	cell-matrix adhesion	58/2797	210/16046	0.00014898	0.0300258	0.0272519	Itga6/Enpp2/Rhod/Sdc4/Tek/Itgbl1/Mia/Postn/Ldb1/Ptpra/Itgb7/Phldb2/Ptk2b/Cfl1/Cttn/Tmem8b/Col13a1/Actg1/Ajuba/Efemp2/Dmtn/Itgb2/Nid2/Itgb1/Frem1/B4galt1/Cd63/Tesk2/Grem1/Peak1/Acer2/Cd34/Rcc2/Emilin1/Srf/Nid1/Rin2/Actn3/Itgb5/Bcam/Tdgf1/Itga1/L1cam/Col5a3/Src/Sirpa/Rock1/Apod/Jag1/Sned1/Itgav/Taok2/Tnn/Pecam1/Dlc1/Ctnnb1/Gpm6b/Itgb6	58
BP	GO:0010506	regulation of autophagy	63/2797	234/16046	0.000175028	0.0328342	0.0298009	Hspb8/Bag3/Snca/Lepr/Gpr137b/Fbxl2/Trim34a/Pik3r2/Klhl22/Trim30d/Iigp1/Trp53inp2/Trim12c/Mtm1/Rraga/Trim8/Atg16l1/Atp6v0a1/Usp10/Kat8/Rnf41/Trim21/Pim2/Depdc5/Ambra1/Pip4k2b/Cttn/Svip/Trim30a/Nod1/Ehmt2/Tbc1d25/Bmf/Eif4g1/Map2k1/Flcn/Trem2/Dap/Tlr2/Trp53inp1/Tspo/Rab3gap1/Fbxw7/Supt5/Acer2/Foxk2/Sh3glb1/Trim12a/Prkaa1/Lzts1/Plk2/Ticam1/Becn1/Gsk3a/Trim27/Rock1/Hmgb1/Bnip3l/Dram2/Rnf152/Il10ra/Mtm…	63
BP	GO:0002275	myeloid cell activation involved in immune response	29/2797	86/16046	0.000191881	0.0338783	0.0307485	Cd84/Lyn/Ccr2/Vamp8/Prkce/Gata2/Anxa3/Lbp/Nr4a3/Itgb2/Trem2/Adora2b/Foxf1/Lat2/Itgam/Ptgds/Myo1f/Vamp2/Ticam1/Abr/Slamf1/Fcer1g/Cx3cr1/Havcr2/Hmgb1/Snap23/Fgr/Cd300a/D6Wsu163e	29
BP	GO:0048525	negative regulation of viral process	29/2797	86/16046	0.000191881	0.0338783	0.0307485	Apobec3/Eif2ak2/Trim30d/Trim12c/Ifih1/Rsad2/Bst2/Trim8/Ilf3/Trim21/Cd74/Trim30a/Isg15/Ifitm3/Rad50/Zfp36/Ppia/Parp10/Trim12a/Trim32/Ifitm1/Trim27/Trim35/Trim28/Trim59/Plscr1/Oasl1/Isg20/Sp100	29
BP	GO:0002688	regulation of leukocyte chemotaxis	34/2797	107/16046	0.000209515	0.0343141	0.0311441	Lyn/Ccr2/Gas6/Mstn/Trpv4/Cxcl12/Il34/Cd74/Ptk2b/Stk39/Lgmn/Nckap1l/Lbp/Hc/Wnk1/Edn3/Csf1r/Oxsr1/Grem1/Dapk2/Padi2/Pla2g7/Mtus1/Creb3/C3ar1/Cx3cl1/Zfp580/Slamf1/Slit2/Calr/Cx3cr1/Hmgb1/Rarres2/Slamf8	34
BP	GO:0007249	I-kappaB kinase/NF-kappaB signaling	57/2797	208/16046	0.000211498	0.0343141	0.0311441	Ube2i/Trim34a/Trim30d/Trim12c/Tnfsf10/Trim8/Il1a/Usp10/Gprc5b/Prkce/Tlr7/Trim21/Cd74/Pim2/Nlrp12/Trim30a/Nlrx1/Nod1/Ajuba/Ednrb/Btrc/Trem2/Irak4/Fyn/Tlr2/Mapkbp1/Terf2ip/Cth/Bcl3/Casp8/Nup62/Tank/Otud7b/Sqstm1/Otud7a/Trim12a/Trim32/Tnip1/Tlr3/Card9/Ticam1/Cx3cl1/Traf3ip2/Trim27/S100b/Sirpa/Rock1/Cx3cr1/Nfkbid/Traf6/Gapdh/Trim59/Hspb1/Ctnnb1/Snip1/Tmem106a/Tifab	57
BP	GO:0031338	regulation of vesicle fusion	13/2797	27/16046	0.000233458	0.0368803	0.0334732	Snca/Sphk1/Coro1a/Prrt2/Vamp1/Pla2g4a/Trim9/Grik5/Tbc1d4/Slamf1/Kif5b/Syt7/Syt1	13
BP	GO:0048168	regulation of neuronal synaptic plasticity	24/2797	68/16046	0.000308374	0.0412113	0.0374041	Bdnf/Dlg4/Snca/Kcnj10/Camk2a/Ppfia3/Syn1/Synpo/Kalrn/Slc8a2/Shisa7/Neurl1a/Unc13a/Ncdn/Nsmf/Syp/Grin1/Fcgr2b/Rab3gap1/Unc13b/Vgf/S100b/Arc/Syngap1	24
BP	GO:0006836	neurotransmitter transport	62/2797	234/16046	0.000314455	0.0412113	0.0374041	Slc17a7/Syde1/Nrn1/Stx1a/Snca/Sphk1/Sv2b/Ptprn2/Kcnj10/Syt5/Camk2a/Tor1a/Apba2/Prkcg/Sptbn2/Syn2/Slc6a17/Ppfia3/Syn1/Prkce/Prrt2/Ica1/Kcnc3/Mctp2/Vamp1/Unc13a/Slc6a11/Edn3/Atp1a2/Adora2b/Itgb1/Syp/Stxbp3/P2rx7/Calm3/Slc17a8/Nr4a1/Snapin/Slc6a8/Sncg/Rab3gap1/Unc13b/Nrxn2/Vps18/Cspg5/Trim9/Slc6a7/Vamp2/Slc29a4/Slc6a9/Napb/Flot1/Slc18a1/Grik5/Myo6/Syt7/Ppfia2/Snap23/Slc6a4/Gpm6b/Lin7a/Syt1	62
BP	GO:0006914	autophagy	97/2797	401/16046	0.000323419	0.0412113	0.0374041	Hspb8/Bag3/Snca/Lepr/Arfip2/Gpr137b/Fbxl2/Trim34a/Pik3r2/Cd84/Klhl22/Trim30d/Iigp1/Trp53inp2/Trim12c/Mtm1/Fundc1/Rraga/Trim8/Vamp8/Atg16l1/Wdr45b/Atp6v0a1/Usp10/Kat8/Rnf41/Trim21/Pim2/Depdc5/Ambra1/Pip4k2b/Cttn/Svip/Trim30a/Nod1/Anxa7/Ehmt2/Tmem41b/Vti1a/Tbc1d25/Bmf/Eif4g1/Lamp2/Map2k1/Nsfl1c/Gabarapl1/Flcn/Trem2/Vps51/Dap/Nhlrc1/Tlr2/Acbd5/Trp53inp1/Snapin/Tspo/Rab3gap1/Fbxw7/Atg4b/Supt5/Acer2/F…	97
BP	GO:0061919	process utilizing autophagic mechanism	97/2797	401/16046	0.000323419	0.0412113	0.0374041	Hspb8/Bag3/Snca/Lepr/Arfip2/Gpr137b/Fbxl2/Trim34a/Pik3r2/Cd84/Klhl22/Trim30d/Iigp1/Trp53inp2/Trim12c/Mtm1/Fundc1/Rraga/Trim8/Vamp8/Atg16l1/Wdr45b/Atp6v0a1/Usp10/Kat8/Rnf41/Trim21/Pim2/Depdc5/Ambra1/Pip4k2b/Cttn/Svip/Trim30a/Nod1/Anxa7/Ehmt2/Tmem41b/Vti1a/Tbc1d25/Bmf/Eif4g1/Lamp2/Map2k1/Nsfl1c/Gabarapl1/Flcn/Trem2/Vps51/Dap/Nhlrc1/Tlr2/Acbd5/Trp53inp1/Snapin/Tspo/Rab3gap1/Fbxw7/Atg4b/Supt5/Acer2/F…	97
BP	GO:0030258	lipid modification	50/2797	180/16046	0.000355059	0.0412113	0.0374041	Cpt2/Cpt1a/Dgkz/Porcn/Fig4/Etfa/Mtm1/Pparg/Adipor2/Nucb2/Sox9/Hadhb/Alox8/Scd1/Mapk14/Lcat/Eci3/Acox2/Nr4a3/St3gal4/Pex5/Acadl/Dgkd/Por/Hadh/Appl2/Acacb/St3gal2/Cyp4v3/Pdk4/Pla2g7/Prkaa1/Dgkg/Mboat1/B4galnt1/Acsl5/Acox3/Ilvbl/Sgpp2/Acadm/Apod/Auh/Mtmr7/Gba2/Echdc1/Sacm1l/Mtmr3/Phyh/Fabp3/Hacl1	50
BP	GO:0044406	adhesion of symbiont to host	7/2797	10/16046	0.000355874	0.0412113	0.0374041	Hsp90ab1/Icam1/Gbp3/Gas6/Gbp2/Gbp7/Gbp9	7
BP	GO:1902414	protein localization to cell junction	35/2797	114/16046	0.00035662	0.0412113	0.0374041	F11r/Dlg4/Cnih3/Mpp7/Cgnl1/Abcb1a/Camk2a/Cacng3/Kalrn/Actg1/Map2k1/Cdh5/Lsr/Nlgn2/Grin1/Cacng2/Bsn/Grip1/Clstn1/Mapk8ip3/Nrxn2/Tjp3/Gripap1/Lgi1/Vamp2/Pak2/Dlgap1/Kif5b/Nptx1/Snap23/Klc1/Pecam1/Hspb1/Nptxr/Iqsec2	35
BP	GO:0001667	ameboidal-type cell migration	100/2797	419/16046	0.000437467	0.0446796	0.0405519	Fgf18/Syde1/Tgfbr2/Ctsh/Shh/Gpld1/Aqp1/Pik3r2/Spag6l/Folr1/Tgfbr1/Enpp2/Ovol2/Efnb1/Nfe2l2/Sdc4/Sema3b/Sparc/Tek/Serpinf1/Pkn3/Pparg/Adipor2/Schip1/Igf2/Itgb7/Sema3c/Cxcl12/Prkce/Sema6b/Tgfbr3/Ptk2b/Gata2/Tns1/Nrtn/Paxip1/Sox17/Lgmn/Cfl1/Sox9/Anxa3/Ccbe1/Flt4/Fgf1/Clec14a/Ednrb/Stard13/Ets1/Prkd2/Smo/Dmtn/Cdh5/Edn3/Itgb2/Adora2b/Itgb1/Ptprr/Loxl2/Ephb4/Cd63/Nr4a1/Plekhg5/Grem1/Epha2/Sema4f/Fbxw7/…	100
BP	GO:0099072	regulation of postsynaptic membrane neurotransmitter receptor levels	29/2797	90/16046	0.000458156	0.0447924	0.0406543	Dlg4/Cnih3/Ap2b1/Cpt1c/Camk2a/Porcn/Cacng3/Dlg3/Kalrn/Cacng8/Pick1/Pip5k1c/Map2k1/Cacng2/Ap2m1/Grip1/Clstn1/Gripap1/Lgi1/Vamp2/Usp46/Caly/Arc/Myo6/Nptx1/Snap23/Ywhae/Nptxr/Iqsec2	29
BP	GO:0045785	positive regulation of cell adhesion	99/2797	415/16046	0.000473885	0.0447924	0.0406543	F11r/Spp1/Dab2/Tgfbr2/Cd59a/Shh/Dbn1/Pik3r2/Itga6/Megf10/Col8a1/Cav1/Enpp2/H2-Aa/Cd86/Icam1/Rhod/Efnb1/Coro1a/Sdc4/Ccr2/Tek/Ptprc/Ldb1/H2-Ab1/Igf2/Il1a/Tnfsf13b/Cxcl12/Prkce/Cd74/Ptk2b/Ap3d1/Apbb1ip/Il15/Cfl1/Nckap1l/Chrd/B2m/H2-Eb1/Efemp2/Igfbp2/Ets1/Prkd2/Ccr5/Dmtn/Nr4a3/Flcn/St3gal4/Itgb2/Itgb1/Foxf1/Ephb4/Cd63/Lef1/Ikzf1/Ecm2/Slc4a1/Emilin1/Il6ra/Nid1/Triobp/Rin2/Cspg5/Ptpru/Il6st/Dock8/Lck/R…	99
BP	GO:0030199	collagen fibril organization	21/2797	58/16046	0.000485151	0.0447924	0.0406543	Tgfbr1/Loxl4/Aebp1/Atp7a/Col14a1/Col13a1/Foxc1/Efemp2/Colgalt1/Loxl2/Lum/Acan/Col1a2/Grem1/Emilin1/Comp/Crtap/Col1a1/Anxa2/Col11a2/Loxl1	21
BP	GO:0034755	iron ion transmembrane transport	10/2797	19/16046	0.000507667	0.0447924	0.0406543	Steap2/Steap3/Slc39a8/Slc40a1/Atp7a/Hfe/Steap4/Abcb6/Slc6a9/Scara5	10
BP	GO:1902187	negative regulation of viral release from host cell	10/2797	19/16046	0.000507667	0.0447924	0.0406543	Trim30d/Trim12c/Trim8/Trim21/Trim30a/Trim12a/Trim32/Trim27/Trim35/Trim28	10
BP	GO:1903975	regulation of glial cell migration	10/2797	19/16046	0.000507667	0.0447924	0.0406543	Fas/Ccr2/Efemp1/Trem2/Grin1/Vim/Cx3cl1/P2rx4/Cx3cr1/P2ry12	10
BP	GO:1905155	positive regulation of membrane invagination	9/2797	16/16046	0.000514855	0.0447924	0.0406543	Pparg/Gata2/Nckap1l/Lbp/Trem2/Appl2/C3/Fcgr1/Rab31	9
BP	GO:0030856	regulation of epithelial cell differentiation	40/2797	138/16046	0.000528348	0.0453096	0.0411238	F11r/Hey2/Prom1/Trp63/Cav1/Tgfbr1/Ovol2/Mycn/Id1/Msx2/Sall1/Pax2/Il1a/Spred3/Sox9/Foxp4/Alox8/Foxc1/Smo/Cdh5/Foxj1/Tnfrsf1a/Xdh/Zfp36l1/Grhl1/Tbx3/Zfp36/Apold1/Atoh8/Abca12/Mesp1/Rock1/Vezf1/Jag1/Stat5a/Ncoa3/Mycl/Ctnnb1/Foxp1/Keap1	40
BP	GO:0043123	positive regulation of I-kappaB kinase/NF-kappaB signaling	34/2797	112/16046	0.000540298	0.0456819	0.0414616	Ube2i/Trim34a/Trim30d/Trim12c/Tnfsf10/Trim8/Il1a/Gprc5b/Prkce/Trim21/Cd74/Pim2/Trim30a/Nod1/Ajuba/Irak4/Fyn/Terf2ip/Cth/Casp8/Nup62/Trim12a/Trim32/Tlr3/Card9/Ticam1/Cx3cl1/Traf3ip2/Trim27/S100b/Traf6/Gapdh/Ctnnb1/Tmem106a	34
BP	GO:0042476	odontogenesis	32/2797	104/16046	0.000598789	0.049924	0.0453118	Rspo2/Shh/Trp63/Msx1/Itga6/Slc4a2/Wdr72/Msx2/Tcf7l2/Perp/Rogdi/Id3/Foxc1/Lhx8/Smo/Dmrt3/Ngfr/Lef1/Fgfr2/Wnt6/Cd34/Ift88/Cnnm4/Src/Ssu2/Col1a1/Aspn/Hacd1/Traf6/Ctnnb1/Nfic/Itgb6	32
KEGG	mmu04145	Phagosome	47/1248	142/6491	5.24153e-05	0.0170874	0.0163315	Actg1/Atp6v1b2/Atp6v0d1/Atp6v0a1/C3/Calr/Cd14/Coro1a/Comp/Ctss/Dync1i1/Colec12/Fcgr1/Fcgr2b/H2-Aa/H2-Ab1/H2-Bl/H2-D1/H2-Eb1/H2-K1/H2-M3/H2-T10/Itgam/Itgav/Itgb1/Itgb2/Itgb5/Lamp2/Mrc1/Mrc2/Ncf1/Rab5c/Thbs2/Thbs3/Tuba1c/Tubb2a/Tubb5/Vamp3/Dync1li1/Tlr2/Fcgr4/Atp6v1g3/Clec7a/Atp6v1g2/Tubb2b/Atp6v1d/Atp6v0e2	47
REACTOME	R-MMU-202733	Cell surface interactions at the vascular wall	34/1429	92/7511	3.9011e-05	0.0197805	0.0189472	F11r/Slc7a10/Pros1/Pik3r2/Itga6/Cd84/Cav1/Lyn/Slc16a8/Sdc4/Gas6/Tek/Slc16a1/Slc7a8/Cd74/Pik3ca/Shc1/Itgb2/Itgb1/Grb2/Fyn/Col1a2/Slc7a7/Ppia/Yes1/Lck/Thbd/Src/Sirpa/Col1a1/Fcer1g/Cd48/Itgav/Pecam1	34
REACTOME	R-MMU-216083	Integrin cell surface interactions	27/1429	67/7511	4.20277e-05	0.0197805	0.0189472	F11r/Spp1/Itga6/Col8a1/Icam1/Col8a2/Col4a4/Itgb7/Col4a5/Icam5/Col13a1/Itgb2/Itgb1/Lum/Hspg2/Col1a2/Col4a3/Itgb5/Comp/Itga1/Vwf/Col5a3/Col1a1/Icam2/Itgav/Pecam1/Itgb6	27
REACTOME	R-MMU-6798695	Neutrophil degranulation	109/1429	408/7511	5.80641e-05	0.0197805	0.0189472	Ttr/Ctsc/Ctsh/Ap2a2/Lyz2/Hsp90ab1/Aga/Hebp2/Ptprn2/Dynll1/Ctss/Glipr1/Pa2g4/Arhgap9/Gm2a/Rab37/Ptprc/Bst2/Vamp8/Hexb/Atp6v0a1/Chil1/Epx/Cpne3/H2-M3/Arpc5/Nckap1l/Cd93/Dbnl/Tubb5/Lair1/Hvcn1/B2m/Rhof/Svip/Mndal/Cct2/Dync1li1/Ptprb/Magt1/Psmd6/H2-K1/Mapk14/Cd53/Aldoa/Atad3a/Cat/Pgam1/Psmc2/Lamp2/Pgrmc1/Rab5c/Eef1a1/Pfkl/Ilf2/Aprt/Itgb2/Tnfrsf1b/Actr1b/Pdap1/Ap1m1/B4galt1/Adgre5/Rab3d/Tlr2/Cd63/Fcgr…	109

### Sheet: Supplementary 3b
Annotation	ID	Description	GeneRatio	BgRatio	pvalue	p.adjust	qvalue	geneID	Count
BP	GO:0007188	adenylate cyclase-modulating G protein-coupled receptor signaling pathway	16/227	200/16046	2.56979e-08	7.6297e-05	7.10073e-05	Adra1b/Ramp3/Chrm1/Gpr4/Adora2b/Adra1d/Adgrg6/Rxfp1/Gpr3/Rgs2/Npy2r/Adcy1/Akap12/Adora1/Rxfp2/Calca	16
BP	GO:0045932	negative regulation of muscle contraction	6/227	27/16046	1.73222e-06	0.00257148	0.0023932	Tnnt1/Adora2b/Atp2a1/Rgs2/Adora1/Calca	6
KEGG	mmu04310	Wnt signaling pathway	10/93	156/6491	7.01966e-05	0.0138989	0.0126354	Lef1/Myc/Serpinf1/Tcf7l2/Wnt9a/Wnt9b/Vangl1/Wif1/Csnk1e/Fzd10	10
KEGG	mmu04270	Vascular smooth muscle contraction	8/93	118/6491	0.000264066	0.0229208	0.0208371	Adora2b/Adra1b/Adra1d/Calca/Prkch/Adcy1/Ramp3/Kcnmb2	8
KEGG	mmu04022	cGMP-PKG signaling pathway	9/93	155/6491	0.000347285	0.0229208	0.0208371	Ppif/Adora1/Adra1b/Adra1d/Atf4/Atp2a1/Rgs2/Adcy1/Kcnmb2	9
KEGG	mmu05224	Breast cancer	8/93	141/6491	0.000873512	0.0332009	0.0301826	Fgf5/Lef1/Myc/Shc1/Tcf7l2/Wnt9a/Wnt9b/Fzd10	8
KEGG	mmu05226	Gastric cancer	8/93	141/6491	0.000873512	0.0332009	0.0301826	Fgf5/Lef1/Myc/Shc1/Tcf7l2/Wnt9a/Wnt9b/Fzd10	8
KEGG	mmu04080	Neuroactive ligand-receptor interaction	12/93	297/6491	0.00100609	0.0332009	0.0301826	Chrna4/Adora1/Adora2b/Adra1b/Adra1d/Calca/Chrm1/Rxfp2/Gabrd/Npy2r/Tac2/Rxfp1	12
KEGG	mmu04020	Calcium signaling pathway	10/93	228/6491	0.00147155	0.0399657	0.0363325	Ppif/Adora2b/Adra1b/Adra1d/Atp2a1/Chrm1/Fgf5/Ret/Itpka/Adcy1	10
KEGG	mmu05217	Basal cell carcinoma	5/93	61/6491	0.00171234	0.0399657	0.0363325	Lef1/Tcf7l2/Wnt9a/Wnt9b/Fzd10	5
KEGG	mmu05216	Thyroid cancer	4/93	37/6491	0.00181662	0.0399657	0.0363325	Lef1/Myc/Ret/Tcf7l2	4
KEGG	mmu04916	Melanogenesis	6/93	95/6491	0.00229682	0.0430641	0.0391492	Lef1/Tcf7l2/Wnt9a/Wnt9b/Adcy1/Fzd10	6
KEGG	mmu05225	Hepatocellular carcinoma	8/93	165/6491	0.00239245	0.0430641	0.0391492	Lef1/Myc/Shc1/Tcf7l2/Wnt9a/Wnt9b/Mgst3/Fzd10	8
REACTOME	R-MMU-388396	GPCR downstream signalling	18/101	463/7511	3.7334e-05	0.0136495	0.0127237	Gnb3/Vav3/Ramp3/Chrm1/Gpr4/Adora2b/Rgs16/Rgs6/Rxfp1/Opn3/Rgs2/Npy2r/Adcy1/Adora1/Prkch/Tac2/Rxfp2/Calca	18
REACTOME	R-MMU-372790	Signaling by GPCR	18/101	488/7511	7.43844e-05	0.0136495	0.0127237	Gnb3/Vav3/Ramp3/Chrm1/Gpr4/Adora2b/Rgs16/Rgs6/Rxfp1/Opn3/Rgs2/Npy2r/Adcy1/Adora1/Prkch/Tac2/Rxfp2/Calca	18
REACTOME	R-MMU-1296071	Potassium Channels	7/101	91/7511	0.000207274	0.0253565	0.0236365	Gnb3/Kcnmb2/Kcnh3/Kcnj12/Kcnh2/Kcns1/Kcnj10	7
REACTOME	R-MMU-500792	GPCR ligand binding	12/101	296/7511	0.000577558	0.0436885	0.0407249	Gnb3/Ramp3/Chrm1/Gpr4/Adora2b/Rxfp1/Opn3/Npy2r/Adora1/Tac2/Rxfp2/Calca	12
REACTOME	R-MMU-112316	Neuronal System	12/101	297/7511	0.000595211	0.0436885	0.0407249	Gnb3/Kcnmb2/Chrna4/Kcnh3/Kcnj12/Panx2/Kcnh2/Kcns1/Adcy1/Gjc1/Lrrtm3/Kcnj10	12

### Sheet: Supplementary 3c
Annotation	ID	Description	GeneRatio	BgRatio	pvalue	p.adjust	qvalue	geneID	Count
BP	GO:0007626	locomotory behavior	14/136	248/16671	1.52874e-08	3.28679e-05	3.00276e-05	Chat/Ppp1r1b/Ido1/Avp/Rasd2/Lmx1a/Penk/Gpr88/Gng7/Meis1/Adcy5/Adora2a/Oprm1/Aldh1a3	14

### Sheet: Supplementary 3d
Annotation	ID	Description	GeneRatio	BgRatio	pvalue	p.adjust	qvalue	geneID	Count
BP	GO:0007272	ensheathment of neurons	24/360	156/15713	1.40438e-13	2.38254e-10	2.21819e-10	Mal/Ugt8a/Arhgef10/Cldn11/Fa2h/Gjc3/Tspan2/Mbp/Itgb4/Plp1/Trf/Myrf/Nkx6-2/Mag/Bcas1/Sox10/Ndrg1/Zfp488/Tmem98/Sh3tc2/Serinc5/Pllp/Nab1/9630013A20Rik	24
BP	GO:0008366	axon ensheathment	24/360	156/15713	1.40438e-13	2.38254e-10	2.21819e-10	Mal/Ugt8a/Arhgef10/Cldn11/Fa2h/Gjc3/Tspan2/Mbp/Itgb4/Plp1/Trf/Myrf/Nkx6-2/Mag/Bcas1/Sox10/Ndrg1/Zfp488/Tmem98/Sh3tc2/Serinc5/Pllp/Nab1/9630013A20Rik	24
BP	GO:0048709	oligodendrocyte differentiation	19/360	113/15713	1.02576e-11	8.70097e-09	8.10077e-09	Fa2h/Slc45a3/Tspan2/Plp1/Myrf/Nkx6-2/Il33/Mag/Cnp/Aspa/Opalin/Nkx2-2/Sox10/Zfp488/Notch1/Tmem98/Sox1/Nkx2-2os/9630013A20Rik	19
BP	GO:0014013	regulation of gliogenesis	14/360	123/15713	8.60747e-07	0.000292051	0.000271905	Trf/Nkx6-2/Gjc2/Il33/Mag/Aspa/Nkx2-2/Sox10/Cers2/Zcchc24/Zfp488/Notch1/Tmem98/Nkx2-2os	14
BP	GO:0007422	peripheral nervous system development	10/360	71/15713	4.68875e-06	0.00106059	0.000987434	Erbb3/Arhgef10/Fa2h/Itgb4/Isl1/Hapln2/Sox10/Ndrg1/Sh3tc2/Nab1	10
BP	GO:0001667	ameboidal-type cell migration	25/360	411/15713	9.50543e-06	0.00201574	0.0018767	Anln/Dock5/Serpine1/Itgb4/Isl1/Prr5l/Phactr4/Adam17/Fgf16/Prox1/Kank1/Rffl/Stard13/Sox10/Thbs1/Gna12/Map4k4/Sema4d/Notch1/Dock1/Wasf2/Sema6a/Sema6d/Itgb1/Map2k5	25
BP	GO:0006821	chloride transport	10/360	91/15713	4.35075e-05	0.00776952	0.00723357	Ano2/Gabra6/Gabrr2/Ttyh2/Clic4/Slc12a2/Clic6/Casr/Ano1/Slc12a8	10
BP	GO:0031643	positive regulation of myelination	5/360	23/15713	0.000147017	0.022674	0.0211099	Trf/Myrf/Mag/Sox10/Zfp488	5
BP	GO:1902476	chloride transmembrane transport	7/360	52/15713	0.000172205	0.025404	0.0236516	Ano2/Gabra6/Gabrr2/Slc12a2/Casr/Ano1/Slc12a8	7
BP	GO:0031345	negative regulation of cell projection organization	14/360	200/15713	0.000215195	0.0304232	0.0283246	Mbp/Plxnb3/Adam17/Mag/Kank1/Lpar1/Tbc1d7/Cers2/Sema4d/Efnb3/Ccp110/Sema6a/Sema6d/Itgb1	14
BP	GO:0050920	regulation of chemotaxis	14/360	203/15713	0.000250986	0.0340639	0.0317141	Serpine1/Adam17/Fgf16/Lpar1/Il16/Il23a/Thbs1/Padi2/Sema4d/Casr/Notch1/Sema6a/Sema6d/Oxsr1	14
BP	GO:0040013	negative regulation of locomotion	18/360	309/15713	0.000288333	0.0376274	0.0350319	Serpine1/Clic4/Plxnb3/Il33/Kank1/Stard13/Thbs1/Padi2/Arrdc3/Cers2/Gna12/Sema4d/Notch1/Sema6a/Sema6d/Map2k5/Acan/Apod	18
BP	GO:0043217	myelin maintenance	4/360	15/15713	0.000302779	0.0380492	0.0354246	Fa2h/Myrf/Ndrg1/Sh3tc2	4
BP	GO:0090051	negative regulation of cell migration involved in sprouting angiogenesis	4/360	16/15713	0.000396445	0.0463841	0.0431845	Stard13/Thbs1/Notch1/Map2k5	4
BP	GO:0042088	T-helper 1 type immune response	6/360	43/15713	0.000413274	0.0467413	0.0435171	Il33/Il23a/Tmem98/Il12rb1/Pla2g4a/Traf6	6
BP	GO:0061564	axon development	24/360	494/15713	0.000459525	0.0480601	0.0447449	Unc5b/Tspan2/Mbp/Plp1/Isl1/Plxnb3/Kif13b/Fgfr2/Adam17/Mag/Cnp/Zic2/Cers2/Sema4d/Efnb3/Notch1/Slitrk6/Lama2/Shtn1/Sema6a/Sema6d/Nkx2-9/Itgb1/Cckar	24
BP	GO:0006665	sphingolipid metabolic process	10/360	121/15713	0.000467428	0.0480601	0.0447449	St8sia6/Ugt8a/Fa2h/Abca8a/St6galnac3/Cers2/Elovl7/Serinc5/Map7/Degs2	10
BP	GO:0045665	negative regulation of neuron differentiation	8/360	80/15713	0.000484173	0.0483177	0.0449847	Six3/Isl1/Mag/Zfp536/Cdk5rap2/Nkx2-2/Notch1/Itgb1	8

### Sheet: Supplementary 3e
Annotation	ID	Description	GeneRatio	BgRatio	pvalue	p.adjust	qvalue	geneID	Count
BP	GO:0050804	modulation of chemical synaptic transmission	40/446	466/12819	1.22231e-07	0.000255022	0.000235536	Myo5b/Ppp1r9b/Prkcb/Ngfr/Akap5/Syt7/Plcb1/Hrh1/Homer1/Ntng2/Gnai2/Unc13a/Kalrn/Grik1/Dlgap3/Kif5b/Adra2a/Nptx2/Shank3/Lrrk2/Neto1/Grin2d/Npas4/Braf/Htr6/Plk2/Slc6a1/Rin1/Syngap1/Agt/Bcr/Grm5/Prkcg/Mapk1/Cd38/Adcy1/Grm1/Shank2/Adora2a/Hrh2	40
BP	GO:0099177	regulation of trans-synaptic signaling	40/446	467/12819	1.29453e-07	0.000255022	0.000235536	Myo5b/Ppp1r9b/Prkcb/Ngfr/Akap5/Syt7/Plcb1/Hrh1/Homer1/Ntng2/Gnai2/Unc13a/Kalrn/Grik1/Dlgap3/Kif5b/Adra2a/Nptx2/Shank3/Lrrk2/Neto1/Grin2d/Npas4/Braf/Htr6/Plk2/Slc6a1/Rin1/Syngap1/Agt/Bcr/Grm5/Prkcg/Mapk1/Cd38/Adcy1/Grm1/Shank2/Adora2a/Hrh2	40
BP	GO:0007186	G protein-coupled receptor signaling pathway	38/446	468/12819	1.02883e-06	0.0010134	0.000935966	Npsr1/Gpr165/Ppp1r9b/Akap5/Tyro3/Plcb1/Gal/Hrh1/Ucn3/Homer1/Kctd12/Gnai2/Vipr1/Pde10a/Actn2/Cckar/Adra2a/Adgrb2/Adcy5/Pnoc/Mchr1/Galr1/Htr6/Agt/Npffr1/Sstr4/Grm5/Adgrg1/Atrnl1/Adcy1/Grm1/Gpr6/Rit2/Fzd9/Gng7/Adora2a/Rgs7bp/Hrh2	38
BP	GO:0050808	synapse organization	35/446	452/12819	7.9955e-06	0.00630045	0.00581904	Myo5b/Sparc/Lzts3/Zfp365/Sptbn2/Camk1/Homer1/Ntng2/Cttnbp2/Unc13a/Etv5/Kalrn/Ncan/Arhgef9/Cnksr2/Dlgap3/Adgrb2/Shank3/Lrrk2/Elfn1/Npas4/Frmpd4/Ndrg2/Wasf1/Slc6a1/Syngap1/Grm5/Ache/Actr2/Gabra2/Fzd9/Sorbs2/Shank2/Syndig1/Itga3	35
BP	GO:0007611	learning or memory	25/446	274/12819	1.06956e-05	0.0067675	0.0062504	Ccnd2/Brinp1/Camk4/Plcb1/Hrh1/Kalrn/Pde1b/Nptx2/Shank3/Neto1/Npas4/Braf/Ppt1/Htr6/Plk2/Slc6a1/Rin1/Syngap1/Agt/Grm5/Adcy1/Fzd9/Shank2/Itga3/Hrh2	25
BP	GO:0023061	signal release	32/446	443/12819	7.59888e-05	0.0232873	0.0215079	Dio2/Prkcb/Sptbn2/Syt7/Gal/Smpd3/Ucn3/Gck/Unc13a/Acvr1c/Kalrn/Kif5b/Cckar/Adra2a/Lrrk2/Adcy5/Birc5/Rasl10b/Braf/Ppt1/Galr1/Ptprn/Htr6/Agt/Ptges/Pfkfb2/Prkcg/Cd38/Adcy1/Arntl/Adora2a/Trim9	32
BP	GO:0050767	regulation of neurogenesis	29/446	394/12819	0.00011904	0.0282698	0.0261097	Dlx1/Myo5b/Man2a1/Brinp1/Zfp365/Akap5/Mycn/Dscam/Yap1/Etv5/Kalrn/Shank3/Dlx2/Ski/Dusp10/Braf/Prkch/Syngap1/Egr2/Grm5/Nin/Ache/Sema3c/Actr2/Arntl/Trak1/Heyl/Vegfa/Skil	29
BP	GO:0060284	regulation of cell development	34/446	500/12819	0.000147737	0.0290118	0.0267951	Dlx1/Rcc2/Myo5b/Man2a1/Fbxw7/Brinp1/Zfp365/Akap5/Mycn/Plcb1/Dscam/Yap1/Etv5/Kalrn/Shank3/Lrrk2/Dlx2/Ski/Dusp10/Braf/Prkch/Syngap1/Egr2/Grm5/Nin/Arpc2/Ache/Sema3c/Actr2/Arntl/Trak1/Heyl/Vegfa/Skil	34
BP	GO:0051480	regulation of cytosolic calcium ion concentration	21/446	247/12819	0.000148422	0.0290118	0.0267951	Npsr1/Cib2/Akap5/Trpc1/Smpd3/Smad3/Gck/Cckar/Fkbp1a/Grin2d/Adcy5/Mchr1/Galr1/Kcnk3/Agt/Cd38/Grm1/Gpr6/Fzd9/Gstm7/Tgfb2	21
BP	GO:0051047	positive regulation of secretion	23/446	285/12819	0.000159011	0.0290118	0.0267951	Myo5b/Syt7/Gal/Smpd3/Ucn3/Gnai2/Gck/Unc13a/Grik1/Kif5b/Cckar/Rasl10b/Galr1/Htr6/Slc6a1/Agt/Sstr4/Ptges/Pfkfb2/Cd38/Rab15/Adora2a/Tgfb2	23
BP	GO:0035249	synaptic transmission, glutamatergic	12/446	100/12819	0.000177751	0.0304495	0.0281228	Ngfr/Homer1/Unc13a/Kalrn/Grik1/Shank3/Lrrk2/Grin2d/Grm5/Grm1/Shank2/Adora2a	12
BP	GO:0051823	regulation of synapse structural plasticity	4/446	10/12819	0.000256913	0.0406899	0.0375808	Camk1/Ncan/Shank3/Frmpd4	4
BP	GO:0001505	regulation of neurotransmitter levels	19/446	221/12819	0.000263507	0.0406899	0.0375808	Prkcb/Sptbn2/Syt7/Unc13a/Pde1b/Slc6a11/Adra2a/Lrrk2/Braf/Ppt1/Htr6/Slc6a1/Ache/Slc5a7/Prkcg/Adcy1/Gabra2/Adora2a/Trim9	19
BP	GO:0043270	positive regulation of ion transport	20/446	240/12819	0.000276817	0.0406899	0.0375808	Npsr1/Akap5/Plcb1/Gal/Trpc1/Homer1/Actn2/Grik1/Kif5b/Shank3/Lrrc55/Mchr1/Htr6/Slc6a1/Agt/Sstr4/Ptges/Kcne1l/Adora2a/Gstm7	20
BP	GO:0034104	negative regulation of tissue remodeling	5/446	18/12819	0.000293333	0.0406899	0.0375808	Csk/Agt/Bcr/Cd38/Vegfa	5
BP	GO:0010959	regulation of metal ion transport	25/446	336/12819	0.000295404	0.0406899	0.0375808	Npsr1/Kcnip1/Akap5/Plcb1/Gal/Trpc1/Homer1/Gnai2/Gck/Slmap/Actn2/Kif5b/Cckar/Fkbp1a/Lrrc55/Neto1/Nkain1/Mchr1/Rrad/Agt/Kcne1l/Kcne4/Adora2a/Gstm7/Tgfb2	25
BP	GO:0043266	regulation of potassium ion transport	11/446	91/12819	0.000307919	0.0406899	0.0375808	Kcnip1/Akap5/Gal/Gck/Actn2/Kif5b/Cckar/Lrrc55/Neto1/Kcne1l/Kcne4	11
BP	GO:0051960	regulation of nervous system development	32/446	480/12819	0.000328533	0.0414838	0.038314	Dlx1/Myo5b/Man2a1/Brinp1/Zfp365/Ngfr/Akap5/Mycn/Dscam/Yap1/Etv5/Kalrn/Adgrb2/Shank3/Dlx2/Ski/Dusp10/Braf/Prkch/Syngap1/Egr2/Grm5/Nin/Ache/Sema3c/Actr2/Arntl/Trak1/Heyl/Vegfa/Skil/Syndig1	32
BP	GO:0044706	multi-multicellular organism process	12/446	107/12819	0.000336924	0.0414838	0.038314	Maged2/Klf9/Junb/Polr1b/Acvr1c/Kalrn/Adra2a/Tppp3/Mapk1/H2-Q2/Arntl/Vegfa	12
BP	GO:0043113	receptor clustering	9/446	65/12819	0.000390394	0.0452398	0.041783	Akap5/Etv5/Arhgef9/Shank3/Syngap1/Fzd9/Dlg3/Sorbs2/Cd81	9
KEGG	mmu04724	Glutamatergic synapse	16/195	100/5455	3.67705e-07	8.01773e-05	6.6175e-05	Grm5/Gnai2/Gng7/Grik1/Grin2d/Grm1/Prkcb/Prkcg/Plcb1/Shank2/Trpc1/Adcy5/Mapk1/Homer1/Adcy1/Shank3	16
KEGG	mmu04080	Neuroactive ligand-receptor interaction	23/195	202/5455	6.07404e-07	8.01773e-05	6.6175e-05	Grm5/Adora2a/Adra2a/Agt/Cckar/Gabra2/Gabra4/Gal/Galr1/Grik1/Grin2d/Grm1/Hrh1/Hrh2/Htr6/Pnoc/Sstr4/Mchr1/Vipr1/Npffr1/Npsr1/Lypd6b/Ucn3	23
KEGG	mmu04720	Long-term potentiation	12/195	61/5455	1.16119e-06	0.000102184	8.43388e-05	Grm5/Braf/Rps6ka3/Camk4/Grin2d/Grm1/Prkcb/Prkcg/Plcb1/Mapk1/Adcy1/Ppp1r1a	12
KEGG	mmu04020	Calcium signaling pathway	18/195	182/5455	7.46511e-05	0.00492697	0.00406652	Grm5/Adora2a/Camk4/Cckar/Cd38/Fgf1/Grin2d/Grm1/Hrh1/Hrh2/Htr6/Pde1b/Prkcb/Prkcg/Plcb1/Vegfa/Adcy1/Camk1	18
KEGG	mmu04725	Cholinergic synapse	12/195	101/5455	0.00022624	0.0119455	0.00985932	Ache/Camk4/Gnai2/Gng7/Prkcb/Prkcg/Plcb1/Adcy5/Kcnq5/Mapk1/Adcy1/Slc5a7	12
KEGG	mmu04540	Gap junction	10/195	75/5455	0.00029557	0.0130051	0.0107339	Grm5/Gjd2/Gnai2/Grm1/Prkcb/Prkcg/Plcb1/Adcy5/Mapk1/Adcy1	10
KEGG	mmu04727	GABAergic synapse	10/195	78/5455	0.000408754	0.0135982	0.0112234	Gabra2/Gabra4/Gnai2/Gng7/Prkcb/Prkcg/Adcy5/Slc6a1/Slc6a11/Adcy1	10
KEGG	mmu04925	Aldosterone synthesis and secretion	10/195	79/5455	0.000453686	0.0135982	0.0112234	Agt/Camk4/Cyp11a1/Kcnk3/Prkcb/Prkcg/Plcb1/Adcy5/Adcy1/Camk1	10
KEGG	mmu04730	Long-term depression	8/195	53/5455	0.0005134	0.0135982	0.0112234	Braf/Gnai2/Grm1/Prkcb/Prkcg/Plcb1/Ppp1r17/Mapk1	8
KEGG	mmu05032	Morphine addiction	10/195	81/5455	0.000555922	0.0135982	0.0112234	Gabra2/Gabra4/Gnai2/Gng7/Pde1b/Prkcb/Prkcg/Adcy5/Pde10a/Adcy1	10
KEGG	mmu05034	Alcoholism	11/195	96/5455	0.000566592	0.0135982	0.0112234	Braf/Adora2a/Camk4/Fosb/Gnai2/Gng7/Grin2d/Camkk2/Adcy5/Mapk1/Camkk1	11
KEGG	mmu04713	Circadian entrainment	10/195	85/5455	0.000818036	0.0179968	0.0148538	Gnai2/Gng7/Grin2d/Prkcb/Prkcg/Plcb1/Adcy5/Mapk1/Adcy1/Rps6ka5	10
KEGG	mmu04726	Serotonergic synapse	10/195	87/5455	0.00098302	0.0199629	0.0164765	Braf/Gnai2/Gng7/Htr6/Prkcb/Prkcg/Plcb1/Trpc1/Adcy5/Mapk1	10
KEGG	mmu04972	Pancreatic secretion	8/195	61/5455	0.00133591	0.0251915	0.020792	Cckar/Cd38/Prkcb/Prkcg/Plcb1/Trpc1/Adcy5/Adcy1	8
KEGG	mmu04723	Retrograde endocannabinoid signaling	12/195	127/5455	0.00180926	0.0318429	0.0262818	Grm5/Gabra2/Gabra4/Gnai2/Gng7/Grm1/Prkcb/Prkcg/Plcb1/Adcy5/Mapk1/Adcy1	12
KEGG	mmu04068	FoxO signaling pathway	11/195	113/5455	0.00220028	0.0332575	0.0274494	Braf/Ccnd2/Grm1/Smad3/Gadd45b/Nlk/Plk2/Agap2/Tgfb2/Mapk1/Homer1	11
KEGG	mmu04666	Fc gamma R-mediated phagocytosis	9/195	81/5455	0.00222787	0.0332575	0.0274494	Pip5k1a/Prkcb/Prkcg/Asap3/Actr3b/Mapk1/Actr2/Arpc2/Wasf1	9
KEGG	mmu04270	Vascular smooth muscle contraction	10/195	97/5455	0.00226756	0.0332575	0.0274494	Braf/Adora2a/Agt/Prkcb/Prkcg/Prkch/Plcb1/Adcy5/Mapk1/Adcy1	10
KEGG	mmu05214	Glioma	8/195	68/5455	0.00270936	0.0376458	0.0310713	Braf/Camk4/E2f3/Gadd45b/Prkcb/Prkcg/Mapk1/Camk1	8
KEGG	mmu04928	Parathyroid hormone synthesis, secretion and action	9/195	87/5455	0.00364366	0.0480963	0.0396967	Braf/Gnai2/Mef2a/Prkcb/Prkcg/Plcb1/Adcy5/Mapk1/Adcy1	9
REACTOME	R-MMU-112316	Neuronal System	27/213	270/6485	1.71909e-07	6.78683e-05	6.4581e-05	Kcnq5/Prkcb/Camk1/Plcb1/Homer1/Camkk2/Gnai2/Arhgef9/Slc6a11/Actn2/Dlgap3/Shank3/Grin2d/Ap2b1/Adcy5/Kcnk3/Slc6a1/Gjd2/Grm5/Slc5a7/Prkcg/Camkk1/Adcy1/Gabra2/Grm1/Gabra4/Dlg3	27
REACTOME	R-MMU-112314	Neurotransmitter receptors and postsynaptic signal transmission	16/213	105/6485	2.459e-07	6.78683e-05	6.4581e-05	Prkcb/Camk1/Plcb1/Camkk2/Gnai2/Arhgef9/Actn2/Grin2d/Ap2b1/Adcy5/Prkcg/Camkk1/Adcy1/Gabra2/Gabra4/Dlg3	16
REACTOME	R-MMU-372790	Signaling by GPCR	31/213	358/6485	5.11625e-07	9.4139e-05	8.95793e-05	Npsr1/Plcb1/Gal/Hrh1/Ucn3/Camkk2/Gnai2/Vipr1/Pde10a/Kalrn/Pde1b/Arhgef9/Cckar/Adra2a/Adcy5/Pnoc/Mchr1/Galr1/Htr6/Prkch/Npffr1/Sstr4/Arhgef40/Grm5/Prkcg/Mapk1/Camkk1/Adcy1/Grm1/Adora2a/Hrh2	31
REACTOME	R-MMU-388396	GPCR downstream signalling	30/213	345/6485	7.30569e-07	0.000100818	9.59352e-05	Npsr1/Plcb1/Gal/Hrh1/Camkk2/Gnai2/Vipr1/Pde10a/Kalrn/Pde1b/Arhgef9/Cckar/Adra2a/Adcy5/Pnoc/Mchr1/Galr1/Htr6/Prkch/Npffr1/Sstr4/Arhgef40/Grm5/Prkcg/Mapk1/Camkk1/Adcy1/Grm1/Adora2a/Hrh2	30
REACTOME	R-MMU-112315	Transmission across Chemical Synapses	19/213	163/6485	1.32187e-06	0.000145934	0.000138866	Prkcb/Camk1/Plcb1/Camkk2/Gnai2/Arhgef9/Slc6a11/Actn2/Grin2d/Ap2b1/Adcy5/Slc6a1/Slc5a7/Prkcg/Camkk1/Adcy1/Gabra2/Gabra4/Dlg3	19
REACTOME	R-MMU-112040	G-protein mediated events	9/213	37/6485	2.09963e-06	0.000193166	0.00018381	Plcb1/Camkk2/Gnai2/Pde1b/Adcy5/Prkcg/Mapk1/Camkk1/Adcy1	9
REACTOME	R-MMU-112043	PLC beta mediated events	8/213	33/6485	8.11786e-06	0.000640151	0.000609145	Plcb1/Camkk2/Pde1b/Adcy5/Prkcg/Mapk1/Camkk1/Adcy1	8
REACTOME	R-MMU-111996	Ca-dependent events	7/213	26/6485	1.44338e-05	0.000995929	0.00094769	Camkk2/Pde1b/Adcy5/Prkcg/Mapk1/Camkk1/Adcy1	7
REACTOME	R-MMU-111933	Calmodulin induced events	6/213	24/6485	9.59005e-05	0.00429337	0.00408541	Camkk2/Pde1b/Adcy5/Prkcg/Camkk1/Adcy1	6
REACTOME	R-MMU-111997	CaM pathway	6/213	24/6485	9.59005e-05	0.00429337	0.00408541	Camkk2/Pde1b/Adcy5/Prkcg/Camkk1/Adcy1	6
REACTOME	R-MMU-6794361	Neurexins and neuroligins	6/213	24/6485	9.59005e-05	0.00429337	0.00408541	Homer1/Dlgap3/Shank3/Grm5/Grm1/Dlg3	6
REACTOME	R-MMU-500792	GPCR ligand binding	17/213	183/6485	9.60327e-05	0.00429337	0.00408541	Npsr1/Gal/Hrh1/Ucn3/Vipr1/Cckar/Adra2a/Pnoc/Mchr1/Galr1/Htr6/Npffr1/Sstr4/Grm5/Grm1/Adora2a/Hrh2	17
REACTOME	R-MMU-418594	G alpha (i) signalling events	15/213	149/6485	0.000101112	0.00429337	0.00408541	Plcb1/Gal/Camkk2/Gnai2/Pde1b/Adra2a/Adcy5/Pnoc/Mchr1/Galr1/Sstr4/Prkcg/Mapk1/Camkk1/Adcy1	15
REACTOME	R-MMU-1489509	DAG and IP3 signaling	6/213	25/6485	0.000122759	0.00484022	0.00460578	Camkk2/Pde1b/Adcy5/Prkcg/Camkk1/Adcy1	6
REACTOME	R-MMU-111885	Opioid Signalling	9/213	63/6485	0.000190199	0.00699934	0.00666032	Plcb1/Camkk2/Gnai2/Pde1b/Adcy5/Prkcg/Mapk1/Camkk1/Adcy1	9
REACTOME	R-MMU-442755	Activation of NMDA receptors and postsynaptic events	6/213	30/6485	0.000358747	0.0123768	0.0117773	Camk1/Camkk2/Actn2/Grin2d/Camkk1/Dlg3	6
REACTOME	R-MMU-373076	Class A/1 (Rhodopsin-like receptors)	13/213	135/6485	0.000455899	0.0148033	0.0140863	Npsr1/Gal/Hrh1/Cckar/Adra2a/Pnoc/Mchr1/Galr1/Htr6/Npffr1/Sstr4/Adora2a/Hrh2	13
REACTOME	R-MMU-76005	Response to elevated platelet cytosolic Ca2+	10/213	89/6485	0.000622494	0.0190898	0.0181652	Sparc/Maged2/Prkcb/Itih3/Endod1/Actn2/Prkcg/Gtpbp2/Vegfa/Tgfb2	10
REACTOME	R-MMU-76002	Platelet activation, signaling and aggregation	16/213	197/6485	0.000708281	0.0205774	0.0195807	Rasgrp1/Sparc/Maged2/Prkcb/Itih3/Csk/Gnai2/Endod1/Actn2/Adra2a/Prkch/Prkcg/Mapk1/Gtpbp2/Vegfa/Tgfb2	16

### Sheet: Supplementary 3f
Annotation	ID	Description	GeneRatio	BgRatio	pvalue	p.adjust	qvalue	geneID	Count
BP	GO:0007189	adenylate cyclase-activating G protein-coupled receptor signaling pathway	8/113	133/16227	4.09815e-06	0.00438019	0.00402072	Adra1b/Ramp3/Gpr12/Calca/Gpr4/Adra1d/Rxfp1/Gnai2	8
BP	GO:0010959	regulation of metal ion transport	13/113	401/16227	4.32825e-06	0.00438019	0.00402072	Kcns1/Ramp3/Ptpn3/Ubash3b/Vdr/Calca/Calm1/Cemip/Lrrc38/Kcnab3/Kcns2/Gnai2/Kcnc2	13
BP	GO:0006813	potassium ion transport	9/113	225/16227	2.76393e-05	0.0176325	0.0161855	Kcns1/Kcnmb2/Kcnj12/Lrrc38/Kcnab3/Kcng4/Kcnk1/Kcns2/Kcnc2	9
BP	GO:0006874	cellular calcium ion homeostasis	12/113	427/16227	4.23621e-05	0.0176325	0.0161855	Adra1b/Ramp3/Atp2a1/Gpr12/Ubash3b/Vdr/Calca/Gpr4/Adra1d/Calm1/Cemip/Pik3cb	12
BP	GO:0071805	potassium ion transmembrane transport	8/113	189/16227	5.26756e-05	0.0176325	0.0161855	Kcns1/Kcnj12/Lrrc38/Kcnab3/Kcng4/Kcnk1/Kcns2/Kcnc2	8
BP	GO:0055074	calcium ion homeostasis	12/113	442/16227	5.90772e-05	0.0176325	0.0161855	Adra1b/Ramp3/Atp2a1/Gpr12/Ubash3b/Vdr/Calca/Gpr4/Adra1d/Calm1/Cemip/Pik3cb	12
BP	GO:0034765	regulation of ion transmembrane transport	12/113	453/16227	7.47144e-05	0.0176325	0.0161855	Kcns1/Ramp3/Ptpn3/Kcnj12/Ubash3b/Calm1/Cemip/Lrrc38/Kcnab3/Kcng4/Kcns2/Kcnc2	12
BP	GO:0072503	cellular divalent inorganic cation homeostasis	12/113	454/16227	7.62987e-05	0.0176325	0.0161855	Adra1b/Ramp3/Atp2a1/Gpr12/Ubash3b/Vdr/Calca/Gpr4/Adra1d/Calm1/Cemip/Pik3cb	12
BP	GO:0003015	heart process	8/113	228/16227	0.000193834	0.0326934	0.0300103	Adra1b/Ramp3/Shox2/Mef2a/Calca/Adra1d/Calm1/Gnai2	8
BP	GO:0051341	regulation of oxidoreductase activity	5/113	84/16227	0.000298566	0.0431641	0.0396217	Vdr/Calm1/Gstp1/Pik3cb/Gnai2	5
BP	GO:0001976	nervous system process involved in regulation of systemic arterial blood pressure	3/113	20/16227	0.000343827	0.0456631	0.0419156	Adra1b/Calca/Adra1d	3
BP	GO:0006650	glycerophospholipid metabolic process	8/113	250/16227	0.000360973	0.0456631	0.0419156	Abhd12b/Cds1/Pip5kl1/Inpp5j/Cwh43/Pla2g7/Pik3cb/Gpcpd1	8
BP	GO:0007190	activation of adenylate cyclase activity	3/113	21/16227	0.000399102	0.0475166	0.043617	Calca/Calm1/Rxfp1	3
KEGG	mmu04270	Vascular smooth muscle contraction	7/48	118/6522	2.11531e-05	0.00391332	0.00309503	Adra1b/Adra1d/Calca/Calm1/Prkch/Ramp3/Kcnmb2	7
KEGG	mmu04916	Melanogenesis	6/48	95/6522	6.10592e-05	0.00564798	0.00446697	Calm1/Gnai2/Lef1/Tcf7l2/Wnt9b/Fzd10	6
KEGG	mmu04022	cGMP-PKG signaling pathway	7/48	156/6522	0.000126451	0.00779781	0.00616725	Adra1b/Adra1d/Atp2a1/Calm1/Gnai2/Mef2a/Kcnmb2	7
KEGG	mmu05225	Hepatocellular carcinoma	7/48	166/6522	0.000186338	0.00861813	0.00681604	Gsta2/Gstp1/Lef1/Tcf7l2/Wnt9b/Pik3cb/Fzd10	7
KEGG	mmu04261	Adrenergic signaling in cardiomyocytes	6/48	143/6522	0.000574924	0.0184768	0.0146133	Adra1b/Adra1d/Atp2a1/Calm1/Gnai2/Tpm2	6
KEGG	mmu05215	Prostate cancer	5/48	96/6522	0.000645908	0.0184768	0.0146133	Gstp1/Lef1/Nkx3-1/Tcf7l2/Pik3cb	5
KEGG	mmu05200	Pathways in cancer	11/48	492/6522	0.000699123	0.0184768	0.0146133	Calm1/Gnai2/Gsta2/Gstp1/Lef1/Nkx3-1/Ret/Tcf7l2/Wnt9b/Pik3cb/Fzd10	11
KEGG	mmu05217	Basal cell carcinoma	4/48	61/6522	0.000991025	0.0229174	0.0181253	Lef1/Tcf7l2/Wnt9b/Fzd10	4
KEGG	mmu05204	Chemical carcinogenesis - DNA adducts	3/48	36/6522	0.00225287	0.0416782	0.0329631	Gsta2/Gstp1/Hsd11b1	3
KEGG	mmu05216	Thyroid cancer	3/48	36/6522	0.00225287	0.0416782	0.0329631	Lef1/Ret/Tcf7l2	3
KEGG	mmu05418	Fluid shear stress and atherosclerosis	5/48	133/6522	0.00277209	0.0466214	0.0368727	Calm1/Gsta2/Gstp1/Mef2a/Pik3cb	5
KEGG	mmu05224	Breast cancer	5/48	140/6522	0.00346093	0.0492517	0.038953	Lef1/Tcf7l2/Wnt9b/Pik3cb/Fzd10	5
KEGG	mmu05226	Gastric cancer	5/48	140/6522	0.00346093	0.0492517	0.038953	Lef1/Tcf7l2/Wnt9b/Pik3cb/Fzd10	5
KEGG	mmu00980	Metabolism of xenobiotics by cytochrome P450	3/48	43/6522	0.00375615	0.0496349	0.039256	Gsta2/Gstp1/Hsd11b1	3
REACTOME	R-MMU-1296071	Potassium Channels	7/55	92/7542	4.02295e-06	0.000809025	0.000656952	Kcns1/Kcnmb2/Kcnj12/Kcng4/Kcnk1/Kcns2/Kcnc2	7
REACTOME	R-MMU-112316	Neuronal System	11/55	298/7542	7.705e-06	0.000809025	0.000656952	Kcns1/Gabra4/Kcnmb2/Kcnj12/Calm1/Slitrk6/Kcng4/Kcnk1/Kcns2/Gnai2/Kcnc2	11
REACTOME	R-MMU-1296072	Voltage gated Potassium channels	4/55	42/7542	0.000230683	0.0161478	0.0131125	Kcns1/Kcng4/Kcns2/Kcnc2	4
REACTOME	R-MMU-2514859	Inactivation, recovery and regulation of the phototransduction cascade	3/55	26/7542	0.000847328	0.0345223	0.0280331	Rgs9bp/Calm1/Nmt2	3
REACTOME	R-MMU-2514856	The phototransduction cascade	3/55	27/7542	0.000948341	0.0345223	0.0280331	Rgs9bp/Calm1/Nmt2	3
REACTOME	R-MMU-397014	Muscle contraction	6/55	159/7542	0.000986351	0.0345223	0.0280331	Tnnt1/Atp2a1/Kcnj12/Calm1/Tpm2/Kcnk1	6

### Sheet: Supplementary 3g
Annotation	ID	Description	GeneRatio	BgRatio	pvalue	p.adjust	qvalue	geneID	Count
BP	GO:0007187	G protein-coupled receptor signaling pathway, coupled to cyclic nucleotide second messenger	6/229	32/16227	4.93192e-06	0.00804974	0.00760732	Hrh1/Htr5b/Htr4/Chrm3/Chrm5/Anxa1	6
BP	GO:0030198	extracellular matrix organization	15/229	279/16227	1.03878e-05	0.00804974	0.00760732	Col4a4/Col23a1/Col8a2/Col4a3/Col24a1/Col9a3/Ext1/Ccdc80/Col6a5/Tie1/Tgfb2/Lgals3/Tgfbi/Mmp16/Col4a5	15
BP	GO:0043062	extracellular structure organization	15/229	280/16227	1.08401e-05	0.00804974	0.00760732	Col4a4/Col23a1/Col8a2/Col4a3/Col24a1/Col9a3/Ext1/Ccdc80/Col6a5/Tie1/Tgfb2/Lgals3/Tgfbi/Mmp16/Col4a5	15
BP	GO:0045229	external encapsulating structure organization	15/229	281/16227	1.13098e-05	0.00804974	0.00760732	Col4a4/Col23a1/Col8a2/Col4a3/Col24a1/Col9a3/Ext1/Ccdc80/Col6a5/Tie1/Tgfb2/Lgals3/Tgfbi/Mmp16/Col4a5	15
BP	GO:0098742	cell-cell adhesion via plasma-membrane adhesion molecules	12/229	191/16227	1.75562e-05	0.00999652	0.00944711	Cldn2/Cdh3/Cd24a/Pcdh20/Cdhr1/Cdh10/Cdh18/Cldn1/Cdh24/Tgfb2/Sdk1/Igsf21	12
BP	GO:0003341	cilium movement	10/229	148/16227	4.79849e-05	0.0227689	0.0215175	Dnah11/Dnah6/Daw1/Drc7/Ttc21a/Ttc12/Ak7/Cfap52/Spef2/Ttc29	10
BP	GO:0001655	urogenital system development	15/229	344/16227	0.000115264	0.0468795	0.0443029	Prlr/Col4a4/Aqp1/Lrp2/Cd24a/Col4a3/Ext1/Tgfb2/Basp1/Pbx1/Ptk7/Smad6/Bicc1/Anxa1/Tacstd2	15
KEGG	mmu04974	Protein digestion and absorption	9/100	86/6522	5.64154e-06	0.000987269	0.000967969	Kcnj13/Col4a3/Col4a4/Col4a5/Col9a3/Col23a1/Col8a2/Col6a5/Col24a1	9
REACTOME	R-MMU-8948216	Collagen chain trimerization	8/100	40/7542	3.902e-08	1.07447e-05	9.82307e-06	Col4a4/Col23a1/Col8a2/Col4a3/Col24a1/Col9a3/Col6a5/Col4a5	8
REACTOME	R-MMU-1650814	Collagen biosynthesis and modifying enzymes	9/100	60/7542	7.43579e-08	1.07447e-05	9.82307e-06	Col4a4/Col23a1/Col8a2/Col4a3/Col24a1/Col9a3/Col6a5/Pcolce/Col4a5	9
REACTOME	R-MMU-2022090	Assembly of collagen fibrils and other multimeric structures	8/100	54/7542	4.53175e-07	4.36559e-05	3.99112e-05	Col4a4/Col8a2/Col4a3/Col24a1/Col9a3/Col6a5/Pcolce/Col4a5	8
REACTOME	R-MMU-1474290	Collagen formation	9/100	79/7542	8.41032e-07	6.07646e-05	5.55524e-05	Col4a4/Col23a1/Col8a2/Col4a3/Col24a1/Col9a3/Col6a5/Pcolce/Col4a5	9
REACTOME	R-MMU-419037	NCAM1 interactions	5/100	19/7542	3.71905e-06	0.000214961	0.000196522	Col4a4/Col4a3/Col9a3/Col6a5/Col4a5	5
REACTOME	R-MMU-1474244	Extracellular matrix organization	13/100	230/7542	9.50642e-06	0.000457893	0.000418616	Ttr/Col4a4/Col23a1/Col8a2/Col4a3/Col24a1/Col9a3/Col6a5/Pcolce/Tgfb2/Dcn/Mmp16/Col4a5	13
REACTOME	R-MMU-2243919	Crosslinking of collagen fibrils	4/100	17/7542	6.06604e-05	0.00250441	0.00228959	Col4a4/Col4a3/Pcolce/Col4a5	4
REACTOME	R-MMU-375165	NCAM signaling for neurite out-growth	5/100	34/7542	7.60101e-05	0.00274587	0.00251034	Col4a4/Col4a3/Col9a3/Col6a5/Col4a5	5
REACTOME	R-MMU-421270	Cell-cell junction organization	5/100	35/7542	8.77525e-05	0.00281783	0.00257613	Cdh3/Cdh10/Cdh18/Cdh24/Sdk1	5
REACTOME	R-MMU-1442490	Collagen degradation	5/100	41/7542	0.000190216	0.005394	0.00493132	Col4a4/Col8a2/Col4a3/Col6a5/Col4a5	5
REACTOME	R-MMU-6805567	Keratinization	5/100	43/7542	0.000239264	0.005394	0.00493132	Krt2/Krt18/Dsp/Pkp2/Krt8	5
REACTOME	R-MMU-6809371	Formation of the cornified envelope	5/100	43/7542	0.000239264	0.005394	0.00493132	Krt2/Krt18/Dsp/Pkp2/Krt8	5
REACTOME	R-MMU-216083	Integrin cell surface interactions	6/100	67/7542	0.000242637	0.005394	0.00493132	Col4a4/Col8a2/Col4a3/Col9a3/Col6a5/Col4a5	6
REACTOME	R-MMU-1474228	Degradation of the extracellular matrix	7/100	97/7542	0.000282628	0.00583425	0.0053338	Col4a4/Col8a2/Col4a3/Col6a5/Dcn/Mmp16/Col4a5	7
REACTOME	R-MMU-418990	Adherens junctions interactions	4/100	27/7542	0.000404006	0.00778385	0.00711618	Cdh3/Cdh10/Cdh18/Cdh24	4
REACTOME	R-MMU-2214320	Anchoring fibril formation	3/100	13/7542	0.000587398	0.0106099	0.0096998	Col4a4/Col4a3/Col4a5	3
REACTOME	R-MMU-186797	Signaling by PDGF	5/100	53/7542	0.000642412	0.010921	0.00998424	Col4a4/Col4a3/Col9a3/Col6a5/Col4a5	5
REACTOME	R-MMU-375280	Amine ligand-binding receptors	4/100	31/7542	0.000695495	0.0111666	0.0102087	Hrh1/Htr4/Chrm3/Chrm5	4
REACTOME	R-MMU-446728	Cell junction organization	5/100	59/7542	0.00105265	0.0160113	0.0146379	Cdh3/Cdh10/Cdh18/Cdh24/Sdk1	5
REACTOME	R-MMU-3000171	Non-integrin membrane-ECM interactions	4/100	38/7542	0.00151983	0.0219615	0.0200777	Ttr/Col4a4/Col4a3/Col4a5	4
REACTOME	R-MMU-1500931	Cell-Cell communication	5/100	75/7542	0.00307175	0.0422732	0.0386471	Cdh3/Cdh10/Cdh18/Cdh24/Sdk1	5
REACTOME	R-MMU-201451	Signaling by BMP	3/100	24/7542	0.00373975	0.0491267	0.0449128	Chrdl1/Smad6/Smurf1	3
