## Supplementary_Table_5_ORA_down_female for "Freezing responses during prolonged threat memory retrieval reflect trait-like anxiety endophenotypes in female and male inbred mice"

### Sheet: Legend
Supplementary Table 5
Overrepresentation analysis results of functional terms using significantly DOWNREGULATED genes between female phasic and sustained responders 25h and 28 days after fear conditioning
The following databases were included in the analysis: Biological Process from Gene Ontology, KEGG and REACTOME. Terms that reached a significance of an adjusted p value < 5 % are included.
Sheet Name	Short	Description
Supplementary 5a	MR1_F_CeA	List of enriched terms of significantly downregulated genes between female phasic and sustained responders 24h after fear conditioning within central amygdala (CeA)
Supplementary 5b	MR2_F_CeA	List of enriched terms of significantly downregulated genes between female phasic and sustained responders 28 days after fear conditioning within central amygdala (CeA)
Supplementary 5c	MR2_F_BNST	List of enriched terms of significantly downregulated genes between female phasic and sustained responders 28 days after fear conditioning within nuclei and bed nucleus of stria terminalis (BNST)
Supplementary 5d	MR2_F_BLA	List of enriched terms of significantly downregulated genes between female phasic and sustained responders 28 days after fear conditioning within basolateral amygdala (BLA)

### Sheet: Supplementary 5a
Annotation	ID	Description	GeneRatio	BgRatio	pvalue	p.adjust	qvalue	geneID	Count
BP	GO:0022613	ribonucleoprotein complex biogenesis	86/1539	385/16046	4.51802e-14	2.36202e-10	2.27803e-10	Wbp11/Sf3a1/Hsp90ab1/Sf3a3/Celf3/Noc4l/Taf9/Nop58/Gnl2/Prmt5/Usp39/Celf5/Pak1ip1/Pa2g4/Bysl/Abt1/Nol6/Snrpd3/Aatf/Ipo4/Eif4b/Ddx54/Utp3/Suv39h1/Ncbp1/Bop1/Eif3a/Nat10/Rrp12/Noc2l/Pwp2/Drosha/Exosc10/Ddx51/Rrp15/Heatr1/Fam207a/Prpf19/Eif4h/Pes1/Wdr18/Snrpc/Srfbp1/Nop2/Tsr1/Mrps11/Rrp7a/Znhit3/Nob1/Wdr12/Fbll1/Eri3/Rexo4/Coil/Rrp1/Nop16/Ddx28/Pop7/Usp4/Rrp9/Ddx10/Kri1/Utp20/Nip7/Nop56/Ebna1bp2/Sf3a…	86
BP	GO:0034660	ncRNA metabolic process	86/1539	420/16046	7.1317e-12	1.86423e-08	1.79794e-08	Wbp11/Nolc1/Farsb/Thumpd1/Rars/Pa2g4/Bysl/Abt1/Mtfmt/Nol6/Rnf113a2/Ddx54/Dtd1/Tars/Utp3/Suv39h1/Bop1/Nat10/Snd1/Rrp12/Pwp2/Drosha/Exosc10/Ddx51/Dtwd1/Rrp15/Heatr1/Fam207a/Elp3/Trmt61a/Gatc/Dis3l/Henmt1/Pes1/Wdr18/Trmt10b/Srfbp1/Nop2/Tsr1/Mrps11/Rrp7a/Znhit3/Nob1/Hars/Wdr12/Dars2/Ints3/Fbll1/Rtcb/Qars/Eri3/Rexo4/Trit1/Rnf113a1/Rrp1/Farsa/Pop7/Dgcr8/Rrp9/Ddx10/Ears2/Kri1/Hnrnpa2b1/Utp20/Wars/Ebna1b…	86
BP	GO:0099003	vesicle-mediated transport in synapse	53/1539	249/16046	2.01938e-08	1.86022e-05	1.79407e-05	Slc17a7/Nrn1/Stx1a/Snca/Ap2b1/Syt5/Amph/Camk2a/Tor1a/Apba2/Prkcg/Sptbn2/Syn2/Ppfia3/Syn1/Prkce/Prrt2/Ap3d1/Pick1/Prkar1b/Pip5k1c/Actg1/Unc13a/Pls3/Nlgn2/Syp/Calm3/Ap2m1/Rab3gap1/Bsn/Unc13b/Grip1/Sh3gl2/Clstn1/Vps18/Cspg5/Gripap1/Trim9/Btbd9/Vamp2/Usp46/Dennd1a/Napb/Grik5/Caly/Arc/Ppp3cc/Dnm1/Syt7/Ppfia2/Ctnnb1/Sh3gl1/Syt1	53
BP	GO:0099072	regulation of postsynaptic membrane neurotransmitter receptor levels	26/1539	90/16046	1.84783e-07	8.05036e-05	7.76411e-05	Dlg4/Cnih3/Ap2b1/Cpt1c/Camk2a/Porcn/Cacng3/Dlg3/Kalrn/Cacng8/Pick1/Pip5k1c/Map2k1/Ap2m1/Grip1/Clstn1/Gripap1/Lgi1/Vamp2/Usp46/Caly/Arc/Nptx1/Ywhae/Nptxr/Iqsec2	26
BP	GO:0048168	regulation of neuronal synaptic plasticity	21/1539	68/16046	8.1767e-07	0.000305341	0.000294484	Bdnf/Dlg4/Snca/Camk2a/Ppfia3/Syn1/Synpo/Kalrn/Slc8a2/Shisa7/Neurl1a/Unc13a/Ncdn/Nsmf/Syp/Grin1/Rab3gap1/Unc13b/Vgf/Arc/Syngap1	21
BP	GO:0071826	ribonucleoprotein complex subunit organization	37/1539	169/16046	1.31855e-06	0.000459558	0.000443217	Sf3a1/Hsp90ab1/Sf3a3/Celf3/Taf9/Prmt5/Usp39/Celf5/Abt1/Snrpd3/Eif4b/Ncbp1/Bop1/Eif3a/Pwp2/Prpf19/Eif4h/Snrpc/Nop2/Mrps11/Rrp7a/Znhit3/Dyrk3/Coil/Ddx28/Usp4/Tfip11/Sf3a2/Dhx30/Zrsr1/Smn1/Nle1/Sart3/Eif2d/Klc1/Prpf31/Ruvbl1	37
BP	GO:0031503	protein-containing complex localization	47/1539	244/16046	2.57722e-06	0.000792679	0.000764494	Dlg4/Cnih3/Dbn1/Ap2b1/Dynll1/Camk2a/Rbm15b/Nol6/Cacng3/Nup107/Exoc3/Dlg3/Ncbp1/Ap3d1/Kalrn/Cacng8/Ift172/Supt6/Pick1/Rae1/Pip5k1c/Map2k1/Ap2m1/Bbs1/Grip1/Poldip3/Cnih2/Ift88/Clstn1/Rcc2/Gripap1/Mcm3ap/Lgi1/Vamp2/Ift22/Ddx25/Usp46/Hnrnpa2b1/Thoc5/Cluap1/Caly/Arc/Nptx1/Ran/Nmd3/Nptxr/Iqsec2	47
BP	GO:0051569	regulation of histone H3-K4 methylation	12/1539	29/16046	6.37531e-06	0.00158715	0.00153071	Nnmt/Rtf1/Paxip1/Ehmt2/Nelfa/Pygo2/Prmt6/Wdr5/Dnmt1/Kdm1a/Wdr61/Ctnnb1	12
BP	GO:0022618	ribonucleoprotein complex assembly	34/1539	162/16046	9.26447e-06	0.00218049	0.00210295	Sf3a1/Hsp90ab1/Sf3a3/Celf3/Taf9/Prmt5/Usp39/Celf5/Abt1/Snrpd3/Eif4b/Ncbp1/Bop1/Eif3a/Pwp2/Prpf19/Eif4h/Snrpc/Nop2/Mrps11/Rrp7a/Znhit3/Coil/Ddx28/Usp4/Sf3a2/Dhx30/Zrsr1/Smn1/Nle1/Sart3/Eif2d/Prpf31/Ruvbl1	34
BP	GO:0035418	protein localization to synapse	21/1539	84/16046	3.18412e-05	0.0061654	0.00594617	Dlg4/Cnih3/Camk2a/Cacng3/Kalrn/Map2k1/Nlgn2/Grin1/Bsn/Grip1/Clstn1/Mapk8ip3/Nrxn2/Gripap1/Lgi1/Vamp2/Dlgap1/Nptx1/Klc1/Nptxr/Iqsec2	21
BP	GO:1900242	regulation of synaptic vesicle endocytosis	10/1539	24/16046	3.55947e-05	0.00664604	0.00640973	Slc17a7/Tor1a/Pip5k1c/Calm3/Ap2m1/Btbd9/Ppp3cc/Dnm1/Syt7/Sh3gl1	10
BP	GO:0099601	regulation of neurotransmitter receptor activity	17/1539	62/16046	5.03774e-05	0.00908182	0.00875889	Dlg4/Cnih3/Dlgap4/Crhbp/Cacng3/Ptk2b/Cacng8/Cfl1/Shisa7/Mapk8ip2/Nlgn2/Cnih2/Src/Dlgap1/Arc/Nptx1/Nptxr	17
BP	GO:0097479	synaptic vesicle localization	16/1539	58/16046	7.68605e-05	0.0125571	0.0121106	Arf1/Snca/Tor1a/Syn2/Trim46/Syn1/Bloc1s6/Ap3d1/Ap3m2/Ap3b2/Nlgn2/Rab3gap1/Cnih2/Dnm1/Ctnnb1/Lin7a	16
BP	GO:0050808	synapse organization	71/1539	473/16046	9.12083e-05	0.0144496	0.0139358	Neurod2/C1ql3/Arf1/Bdnf/Dlg4/Snca/Dbn1/Camkv/Adgrb2/Cacnb3/Dgkz/Efnb1/Il1rapl2/Arhgef7/Sptbn2/Cacnb1/Ppfia3/Syn1/Synpo/Kalrn/Lrfn4/Pick1/Cfl1/Dbnl/Tubb5/Slc8a2/Cttn/Shisa7/Neurl1a/Apbb1/Unc13a/Adgrl1/Mapk14/Cdh9/Eif4g1/Pgrmc1/Nlgn2/Grin1/Fyn/Lrfn1/Bsn/Unc13b/Nrcam/Clstn1/Nrxn2/Gripap1/Lrfn3/Itpka/L1cam/Palm/Dctn1/Wasf1/Gap43/Hspa8/Arc/Slitrk5/Mfn2/Ppfia2/Nptx1/Lrrn3/Pin1/Npas4/Taok2/Ctnnb1/Prnp/P…	71
BP	GO:1904851	positive regulation of establishment of protein localization to telomere	6/1539	10/16046	0.00011523	0.0170359	0.0164302	Cct6a/Cct2/Tcp1/Cct7/Cct4/Cct5	6
BP	GO:1903539	protein localization to postsynaptic membrane	15/1539	54/16046	0.000117309	0.0170359	0.0164302	Dlg4/Cnih3/Camk2a/Cacng3/Kalrn/Map2k1/Grin1/Grip1/Clstn1/Gripap1/Lgi1/Vamp2/Nptx1/Nptxr/Iqsec2	15
BP	GO:0070646	protein modification by small protein removal	25/1539	119/16046	0.000133226	0.0185769	0.0179163	Uchl3/Usp22/Usp39/Tor1a/Cops7a/Cops4/Usp10/Usp5/Otud5/Kat2a/Usp11/Wdr48/Gps1/Usp4/Otud7a/Asxl1/Tnip1/Uchl1/Usp46/Usp21/Usp20/Sart3/Usp27x/Otub1/Senp3	25
BP	GO:0006470	protein dephosphorylation	40/1539	229/16046	0.000137442	0.0185769	0.0179163	Hsp90ab1/Ppp2r2b/Ptprn/Ptprn2/Ppm1g/Ppp2r5b/Ensa/Ptprc/Ptpn1/Ptpra/Pgam5/Ppp2r1a/Ptpn20/Pdxp/Btrc/Ssu72/Nsmf/Ptprr/Calm3/Ppp5c/Ctdp1/Ppia/Tiprl/Ptpru/Dusp14/Fam220a/Ppp1r8/Dusp6/Cry2/Ppp1r9b/Ppp3cc/Dupd1/Pin1/Ywhae/Mtmr3/Dlc1/Ptpro/Dusp5/Ywhab/Ptpn3	40
BP	GO:0072594	establishment of protein localization to organelle	60/1539	391/16046	0.000170351	0.0209355	0.0201911	Sprn/Hsp90ab1/Ppp2r2b/Nolc1/Bcs1l/Pik3r2/Tomm34/Pex10/Agap3/Cacng3/Ipo4/Nup107/Ap3d1/Cacng8/Cfl1/Srp72/Cct6a/Cct2/Chchd4/Mapk14/Eif4enif1/Tcp1/Ipo5/Pmpca/Cox18/Hk1/Pex5/Fam53c/Calm3/Cct7/Tnpo3/Rab3gap1/Fbxw7/Nup62/Grpel2/Ing1/Zfand2a/Fam53a/Bbc3/Atpif1/Sqstm1/Nabp2/Hspa4/Rpain/Srp68/Kpna2/Cry2/Tram1l1/Hspa8/Timm10/Arntl/Gsk3a/Mfn2/Cct4/Trim28/Vps4a/Ran/Cct5/Hsph1/Siah3	60
BP	GO:0048489	synaptic vesicle transport	13/1539	45/16046	0.000214913	0.0249682	0.0240804	Arf1/Snca/Tor1a/Trim46/Bloc1s6/Ap3d1/Ap3m2/Ap3b2/Rab3gap1/Cnih2/Dnm1/Ctnnb1/Lin7a	13
BP	GO:0019674	NAD metabolic process	9/1539	24/16046	0.00023085	0.0253658	0.0244639	Ldha/Pfkp/Hk1/Pfkl/Gpd1l/Foxk2/Actn3/Nadk/Gpi1	9
BP	GO:0016358	dendrite development	48/1539	300/16046	0.000279638	0.0286656	0.0276464	Fezf2/Arf1/Bdnf/Dlg4/Dbn1/Camk2a/Actl6b/Ntn5/Ywhah/Kalrn/Cfl1/Dbnl/Bbs4/Map1s/Neurl1a/Pqbp1/Map6/Carm1/Mapk8ip2/Nsmf/Crtc1/Nlgn2/Grin1/Fyn/Bbs1/Grip1/Fbxo31/Cyth2/Itpka/Numbl/Clip1/Parp6/Palm/Lzts1/Dgkg/Plk2/Gsk3a/Celsr2/Ppp1r9b/Arc/Slitrk5/Mfn2/Ppfia2/Rbfox2/Taok2/Ntn3/Rap2a/Syngap1	48
BP	GO:0050803	regulation of synapse structure or activity	43/1539	262/16046	0.000326688	0.0310552	0.029951	Slc17a7/Neurod2/C1ql3/Bdnf/Snca/Dbn1/Camkv/Adgrb2/Il1rapl2/Kalrn/Lrfn4/Pick1/Cfl1/Dbnl/Tubb5/Neurl1a/Adgrl1/Mapk14/Eif4g1/Pgrmc1/Nlgn2/Grin1/Fyn/Lrfn1/Nrcam/Clstn1/Gripap1/Lrfn3/Itpka/Dctn1/Hspa8/Arc/Slitrk5/Mfn2/Ppfia2/Nptx1/Lrrn3/Taok2/Prnp/Ptpro/Etv5/Lrrc24/Syngap1	43
BP	GO:0099084	postsynaptic specialization organization	12/1539	41/16046	0.00032671	0.0310552	0.029951	Dbn1/Dgkz/Lrfn4/Cfl1/Nlgn2/Lrfn1/Nrxn2/Gap43/Hspa8/Nptx1/Nptxr/Syngap1	12
BP	GO:0033044	regulation of chromosome organization	31/1539	171/16046	0.000384054	0.0354444	0.0341841	Klhl22/Nat10/Cct6a/Exosc10/Cct2/Dync1li1/Tcp1/Lcmt1/Rad50/Cct7/Terf2ip/Cdc23/Anapc5/Ppp1r10/Fen1/Dnmt1/Nabp2/Ik/Zwint/Hnrnpa2b1/Becn1/Src/Trappc12/Cct4/Trim28/Cenpv/Xrcc1/Cct5/Ctnnb1/Bub3/Mcph1	31
BP	GO:0006007	glucose catabolic process	7/1539	16/16046	0.000386445	0.0354444	0.0341841	Ldha/Pfkp/Hk1/Pfkl/Foxk2/Actn3/Gpi1	7
BP	GO:0006836	neurotransmitter transport	39/1539	234/16046	0.000443153	0.0386134	0.0372404	Slc17a7/Nrn1/Stx1a/Snca/Sv2b/Ptprn2/Syt5/Camk2a/Tor1a/Apba2/Prkcg/Sptbn2/Syn2/Slc6a17/Ppfia3/Syn1/Prkce/Prrt2/Ica1/Unc13a/Syp/Calm3/Nr4a1/Rab3gap1/Unc13b/Nrxn2/Vps18/Cspg5/Trim9/Slc6a7/Vamp2/Napb/Flot1/Grik5/Syt7/Ppfia2/Slc6a4/Lin7a/Syt1	39
BP	GO:0099565	chemical synaptic transmission, postsynaptic	20/1539	94/16046	0.000506919	0.0434455	0.0419007	Slc17a7/Bdnf/Stx1a/Dlg4/Snca/Dbn1/Cacnb3/Ptk2b/Slc8a2/Mpp2/Mapk8ip2/Nlgn2/Grin1/Rab3gap1/Unc13b/Eif4a3/Cx3cl1/Grik5/Npas4/Sh3gl1	20
BP	GO:0035249	synaptic transmission, glutamatergic	22/1539	108/16046	0.000515869	0.0434994	0.0419527	Slc17a7/Cnih3/Cckbr/Dgkz/Cacng3/Ptk2b/Kalrn/Cacng8/Adcyap1/Grm2/Unc13a/Mapk8ip2/Nlgn2/Grin1/Rab3gap1/Unc13b/Cnih2/Grid1/Napb/Grik5/Syt1/Iqsec2	22
BP	GO:0007269	neurotransmitter secretion	32/1539	182/16046	0.000544897	0.0438265	0.0422681	Nrn1/Stx1a/Snca/Ptprn2/Syt5/Camk2a/Apba2/Prkcg/Sptbn2/Syn2/Ppfia3/Syn1/Prkce/Prrt2/Ica1/Unc13a/Syp/Calm3/Nr4a1/Rab3gap1/Unc13b/Nrxn2/Vps18/Cspg5/Trim9/Vamp2/Napb/Grik5/Syt7/Ppfia2/Lin7a/Syt1	32
BP	GO:0099643	signal release from synapse	32/1539	182/16046	0.000544897	0.0438265	0.0422681	Nrn1/Stx1a/Snca/Ptprn2/Syt5/Camk2a/Apba2/Prkcg/Sptbn2/Syn2/Ppfia3/Syn1/Prkce/Prrt2/Ica1/Unc13a/Syp/Calm3/Nr4a1/Rab3gap1/Unc13b/Nrxn2/Vps18/Cspg5/Trim9/Vamp2/Napb/Grik5/Syt7/Ppfia2/Lin7a/Syt1	32
BP	GO:0140029	exocytic process	19/1539	88/16046	0.000571998	0.0446329	0.0430459	Stx1a/Snca/Camk2a/Ppfia3/Bloc1s6/Prrt2/Unc13a/Dmtn/Ykt6/Rab3d/Rab3gap1/Unc13b/Vps18/Vamp2/Napb/Grik5/Syt7/Exoc6/Syt1	19
KEGG	mmu04721	Synaptic vesicle cycle	22/635	74/6491	1.16503e-06	0.000224234	0.000220248	Ap2a1/Ap2a2/Ap2m1/Atp6v1b2/Atp6v0d1/Atp6v0a1/Clta/Dnm1/Slc6a4/Nsf/Stx1a/Syt1/Unc13b/Vamp2/Slc6a7/Atp6v1g3/Unc13a/Atp6v1g2/Ap2b1/Slc17a7/Atp6v1d/Atp6v0e2	22
KEGG	mmu03008	Ribosome biogenesis in eukaryotes	22/635	75/6491	1.49989e-06	0.000224234	0.000220248	Rpp25/Pwp2/Csnk2a2/Drosha/Ran/Rpp40/Heatr1/Wdr36/Nol6/Gnl2/Fbll1/Nop58/Nop10/Rexo1/Nop56/Nob1/Gar1/Utp14a/Pop7/Rrp7a/Nmd3/Nat10	22
KEGG	mmu04962	Vasopressin-regulated water reabsorption	13/635	43/6491	0.000151984	0.0151478	0.0148785	Creb3/Dctn1/Dync1i1/Nsf/Arhgdia/Rab11b/Rab5c/Vamp2/Dctn6/Dync1li1/Dynll1/Dctn5/Dctn2	13
KEGG	mmu03040	Spliceosome	25/635	126/6491	0.000419993	0.0313945	0.0308363	Sf3b3/Hspa8/Eif4a3/Sf3a2/Eftud2/Snrpc/U2af2/Fus/Pcbp1/Cherp/Prpf19/Usp39/Sf3b2/Ncbp1/Plrg1/Snrpa/Pqbp1/Srsf4/Wbp11/Zmat2/Ctnnbl1/Snrpd3/Sf3a1/Prpf31/Sf3a3	25
KEGG	mmu00970	Aminoacyl-tRNA biosynthesis	12/635	43/6491	0.000615321	0.0367962	0.036142	Rars/Tars/Hars/Wars/Dars2/Farsb/Cars/Gatc/Farsa/Ears2/Mtfmt/Qars	12
KEGG	mmu04144	Endocytosis	39/635	238/6491	0.000793983	0.0395668	0.0388634	Vps4a/Ap2a1/Ap2a2/Ap2m1/Arf1/Arf3/Capzb/Clta/Dnm1/Epn1/Acap3/Hspa8/Pip5k1c/Cyth2/Rab11b/Rab5c/Sh3gl2/Sh3gl1/Src/Agap3/Agap2/Rufy1/Amph/Vps45/Snx32/Arfgap1/Chmp1a/Actr3b/Iqsec2/Grk6/Arpc3/Ehd3/Rnf41/Arpc5/Arpc4/Wipf2/Vps26b/Ap2b1/Psd	39
REACTOME	R-MMU-166520	Signaling by NTRKs	21/763	71/7511	4.19757e-06	0.00382818	0.0033934	Bdnf/Ap2a2/Ap2b1/Pik3r2/Ppp2r1a/Shc2/Mapk14/Egr2/Nab2/Map2k1/Ap2a1/Grb2/Fyn/Ap2m1/Sh3gl2/Srf/Dusp6/Mapk11/Src/Mapk7/Ywhab	21
REACTOME	R-MMU-199977	ER to Golgi Anterograde Transport	31/763	136/7511	1.10484e-05	0.00383851	0.00340256	Arf1/Cnih3/Dynll1/Trappc5/Sptbn2/Nsf/Dctn6/Csnk1d/Gria1/Arf3/Tubb2a/Dctn5/Dync1li1/Trappc9/Capzb/Ykt6/Arfgap1/Sec22c/Cog1/Dync1i1/Cnih2/Tmed9/Cog7/Tubb2b/Dctn3/Dctn1/Lman2l/Napb/Dctn2/Mcfd2/Copa	31
REACTOME	R-MMU-187037	Signaling by NTRK1 (TRKA)	18/763	59/7511	1.26267e-05	0.00383851	0.00340256	Ap2a2/Ap2b1/Pik3r2/Ppp2r1a/Shc2/Mapk14/Egr2/Nab2/Map2k1/Ap2a1/Grb2/Ap2m1/Sh3gl2/Srf/Dusp6/Mapk11/Mapk7/Ywhab	18
REACTOME	R-MMU-6807878	COPI-mediated anterograde transport	22/763	85/7511	2.64366e-05	0.0041866	0.00371112	Arf1/Dynll1/Sptbn2/Nsf/Dctn6/Arf3/Tubb2a/Dctn5/Dync1li1/Capzb/Ykt6/Arfgap1/Cog1/Dync1i1/Tmed9/Cog7/Tubb2b/Dctn3/Dctn1/Napb/Dctn2/Copa	22
REACTOME	R-MMU-3371497	HSP90 chaperone cycle for steroid hormone receptors (SHR) in the presence of ligand	15/763	46/7511	2.76627e-05	0.0041866	0.00371112	Hsp90ab1/Dynll1/Dctn6/Tubb2a/Dctn5/Dync1li1/Capzb/Dync1i1/Tubb2b/Dctn3/Dctn1/Stip1/Hspa8/Dctn2/Fkbp5	15
REACTOME	R-MMU-399719	Trafficking of AMPA receptors	8/763	15/7511	3.67246e-05	0.0041866	0.00371112	Ap2a2/Ap2b1/Prkcg/Nsf/Gria1/Ap2a1/Ap2m1/Grip1	8
REACTOME	R-MMU-399721	Glutamate binding, activation of AMPA receptors and synaptic plasticity	8/763	15/7511	3.67246e-05	0.0041866	0.00371112	Ap2a2/Ap2b1/Prkcg/Nsf/Gria1/Ap2a1/Ap2m1/Grip1	8
REACTOME	R-MMU-416993	Trafficking of GluR2-containing AMPA receptors	8/763	15/7511	3.67246e-05	0.0041866	0.00371112	Ap2a2/Ap2b1/Prkcg/Nsf/Gria1/Ap2a1/Ap2m1/Grip1	8
REACTOME	R-MMU-112316	Neuronal System	52/763	297/7511	5.29447e-05	0.00536506	0.00475573	Slc17a7/Stx1a/Dlg4/Ap2a2/Kcnf1/Ap2b1/Cacnb3/Dlgap4/Camk2a/Kcng1/Prkcg/Il1rapl2/Syn2/Cacnb1/Ncald/Nsf/Htr3a/Ppfia3/Gria1/Syn1/Dlg3/Lrfn4/Dbnl/Prkar1b/Kcnk4/Gabbr2/Nlgn2/Ap2a1/Kcnj9/Grin1/Kcns1/Kcnq2/Calm3/Ap2m1/Kcnh3/Lrfn1/Unc13b/Grip1/Lrfn3/Gng4/Gng3/Vamp2/Hspa8/Flot1/Dlgap1/Grik5/Slitrk5/Ppfia2/Gabrb1/Slc6a4/Lin7a/Syt1	52
REACTOME	R-MMU-112315	Transmission across Chemical Synapses	36/763	184/7511	7.69611e-05	0.00701886	0.0062217	Slc17a7/Stx1a/Dlg4/Ap2a2/Ap2b1/Cacnb3/Camk2a/Prkcg/Syn2/Cacnb1/Ncald/Nsf/Htr3a/Ppfia3/Gria1/Syn1/Dlg3/Prkar1b/Gabbr2/Ap2a1/Kcnj9/Grin1/Calm3/Ap2m1/Unc13b/Grip1/Gng4/Gng3/Vamp2/Hspa8/Grik5/Ppfia2/Gabrb1/Slc6a4/Lin7a/Syt1	36
REACTOME	R-MMU-181429	Serotonin Neurotransmitter Release Cycle	8/763	17/7511	0.000115228	0.00955343	0.00846842	Stx1a/Syn2/Ppfia3/Syn1/Unc13b/Vamp2/Ppfia2/Syt1	8
REACTOME	R-MMU-390471	Association of TriC/CCT with target proteins during biosynthesis	6/763	10/7511	0.000158077	0.0110692	0.00981204	Cct6a/Cct2/Tcp1/Cct7/Cct4/Cct5	6
REACTOME	R-MMU-212676	Dopamine Neurotransmitter Release Cycle	9/763	22/7511	0.000161274	0.0110692	0.00981204	Stx1a/Syn2/Ppfia3/Syn1/Unc13b/Vamp2/Ppfia2/Lin7a/Syt1	9
REACTOME	R-MMU-948021	Transport to the Golgi and subsequent modification	32/763	163/7511	0.000178125	0.0110692	0.00981204	Arf1/Cnih3/Dynll1/Trappc5/Sptbn2/Nsf/Dctn6/Csnk1d/Gria1/Arf3/Tubb2a/Dctn5/Dync1li1/Trappc9/Capzb/Ykt6/B4galt3/Arfgap1/Sec22c/Cog1/Dync1i1/Cnih2/Tmed9/Cog7/Tubb2b/Dctn3/Dctn1/Lman2l/Napb/Dctn2/Mcfd2/Copa	32
REACTOME	R-MMU-6794362	Protein-protein interactions at synapses	16/763	59/7511	0.000182059	0.0110692	0.00981204	Dlg4/Dlgap4/Il1rapl2/Ppfia3/Gria1/Dlg3/Lrfn4/Dbnl/Nlgn2/Grin1/Lrfn1/Lrfn3/Flot1/Dlgap1/Slitrk5/Ppfia2	16
REACTOME	R-MMU-674695	RNA Polymerase II Pre-transcription Events	18/763	72/7511	0.000226772	0.0125982	0.0111674	Taf9/Ssrp1/Rtf1/Ercc3/Ncbp1/Supt6/Taf6/Nelfa/Gtf2f1/Supt5/Ctdp1/Nelfcd/Wdr61/Taf15/Taf7l/Gtf2h5/Leo1/Paf1	18
REACTOME	R-MMU-5620922	BBSome-mediated cargo-targeting to cilium	9/763	23/7511	0.00024129	0.0125982	0.0111674	Bbs4/Cct2/Tcp1/Bbs1/Bbs7/Cct4/Sstr3/Bbs9/Cct5	9
REACTOME	R-MMU-2132295	MHC class II antigen presentation	22/763	98/7511	0.000258965	0.0125982	0.0111674	Arf1/Ap2a2/Ap2b1/Dynll1/Sptbn2/Dctn6/Tubb2a/Dctn5/Dync1li1/Capzb/Ap2a1/Kif3c/Actr1b/Ap1m1/Ap2m1/Sh3gl2/Dync1i1/Tubb2b/Dctn3/Dctn1/Dnm1/Dctn2	22
REACTOME	R-MMU-6811438	Intra-Golgi traffic	11/763	33/7511	0.000262463	0.0125982	0.0111674	Arf1/Vps45/Nsf/Rab36/Rgp1/Vti1a/Ykt6/Cog1/Cyth2/Cog7/Napb	11
REACTOME	R-MMU-1632852	Macroautophagy	24/763	113/7511	0.000336835	0.0141253	0.012521	Csnk2a2/Dynll1/Rraga/Atg16l1/Wdr45b/Prkag2/Pgam5/Tubb2a/Ambra1/Dync1li1/Gabarapl1/Pex5/Ube2v1/Atg4b/Dync1i1/Ift88/Tubb2b/Sqstm1/Atg101/Wipi2/Becn1/Src/Mfn2/Mtmr3	24
REACTOME	R-MMU-9612973	Autophagy	24/763	113/7511	0.000336835	0.0141253	0.012521	Csnk2a2/Dynll1/Rraga/Atg16l1/Wdr45b/Prkag2/Pgam5/Tubb2a/Ambra1/Dync1li1/Gabarapl1/Pex5/Ube2v1/Atg4b/Dync1i1/Ift88/Tubb2b/Sqstm1/Atg101/Wipi2/Becn1/Src/Mfn2/Mtmr3	24
REACTOME	R-MMU-2262752	Cellular responses to stress	64/763	414/7511	0.000340742	0.0141253	0.012521	Hsp90ab1/Dynll1/Camk2a/Rraga/Dctn6/Nup107/Atp6v1b2/Atp6v1g2/Atp6v0d1/Nup210/Ccar2/Tubb2a/Depdc5/Dctn5/Dync1li1/Rae1/Fos/Psmd6/Ehmt2/Mapk14/Carm1/Psma4/Atp6v0e2/Ets2/Psmc2/Capzb/Cox18/Eef1a1/Flcn/Hsbp1/Dnajc7/Rbbp7/Terf2ip/Cdc23/Fzr1/Nup62/Atp6v1g3/Anapc5/Dync1i1/Cbx8/Tubb2b/Atp6v1d/Dctn3/Psmd7/Dctn1/Stip1/Mafk/Mapk11/Sin3b/Hspa8/Psma6/Psmd2/Map3k5/Lmnb1/Dctn2/Ywhae/Nupl2/Hsph1/Psma1/Fkbp5/Psmb7/P…	64
REACTOME	R-MMU-72163	mRNA Splicing - Major Pathway	32/763	170/7511	0.000394558	0.0146237	0.0129629	Wbp11/Sf3a1/Sf3a3/Snrpa/Usp39/Pcbp1/U2af2/Rnps1/Hnrnph2/Snrpd3/Cstf1/Eftud2/Sf3b3/Wdr33/Ncbp1/Fus/Pqbp1/Cwc22/Prpf19/Cherp/Gtf2f1/Snrpc/Plrg1/Tfip11/Sf3b2/Eif4a3/Ctnnbl1/Hnrnpa2b1/Hspa8/Sugp1/Prpf31/Prcc	32
REACTOME	R-MMU-68886	M Phase	52/763	321/7511	0.000400355	0.0146237	0.0129629	Csnk2a2/Cenpm/Ube2i/Gorasp2/Dynll1/Emd/Ppp2r5b/Ensa/Rangap1/Csnk1d/Nup107/Ppp2r1a/Ywhag/Nup210/Incenp/Tubb5/Tubb2a/Odf2/Dync1li1/Rae1/Psmd6/Psma4/Cenpt/Psmc2/Cdc23/Sdccag8/Nup62/Anapc5/Dync1i1/Rcc2/Tubb2b/Lpin2/Dctn3/Psmd7/Tubg2/Dctn1/Zwint/Psma6/Vps4a/Psmd2/Ran/Lmnb1/Dctn2/Ywhae/Nupl2/Psma1/Smc1a/Psmb7/Cep78/Psmc4/Bub3/Mcph1	52
REACTOME	R-MMU-8856828	Clathrin-mediated endocytosis	26/763	128/7511	0.000406273	0.0146237	0.0129629	Ap2a2/Ap2b1/Amph/Tor1a/Arpc3/Arpc4/Cops7a/Cops4/Arpc5/Epn1/Cttn/Pip5k1c/Actg1/Rab5c/Ap2a1/Grb2/Ap2m1/Arfgap1/Gak/Sh3gl2/Necap1/Vamp2/Hspa8/Dnm1/Sh3gl1/Syt1	26
REACTOME	R-MMU-8953897	Cellular responses to stimuli	64/763	417/7511	0.000416905	0.0146237	0.0129629	Hsp90ab1/Dynll1/Camk2a/Rraga/Dctn6/Nup107/Atp6v1b2/Atp6v1g2/Atp6v0d1/Nup210/Ccar2/Tubb2a/Depdc5/Dctn5/Dync1li1/Rae1/Fos/Psmd6/Ehmt2/Mapk14/Carm1/Psma4/Atp6v0e2/Ets2/Psmc2/Capzb/Cox18/Eef1a1/Flcn/Hsbp1/Dnajc7/Rbbp7/Terf2ip/Cdc23/Fzr1/Nup62/Atp6v1g3/Anapc5/Dync1i1/Cbx8/Tubb2b/Atp6v1d/Dctn3/Psmd7/Dctn1/Stip1/Mafk/Mapk11/Sin3b/Hspa8/Psma6/Psmd2/Map3k5/Lmnb1/Dctn2/Ywhae/Nupl2/Hsph1/Psma1/Fkbp5/Psmb7/P…	64
REACTOME	R-MMU-112382	Formation of RNA Pol II elongation complex	14/763	52/7511	0.000494197	0.0160967	0.0142685	Ssrp1/Rtf1/Ercc3/Ncbp1/Supt6/Nelfa/Gtf2f1/Supt5/Ctdp1/Nelfcd/Wdr61/Gtf2h5/Leo1/Paf1	14
REACTOME	R-MMU-75955	RNA Polymerase II Transcription Elongation	14/763	52/7511	0.000494197	0.0160967	0.0142685	Ssrp1/Rtf1/Ercc3/Ncbp1/Supt6/Nelfa/Gtf2f1/Supt5/Ctdp1/Nelfcd/Wdr61/Gtf2h5/Leo1/Paf1	14
REACTOME	R-MMU-72203	Processing of Capped Intron-Containing Pre-mRNA	39/763	226/7511	0.000606619	0.0190771	0.0169105	Wbp11/Sf3a1/Sf3a3/Snrpa/Usp39/Pcbp1/U2af2/Rnps1/Hnrnph2/Snrpd3/Cstf1/Eftud2/Sf3b3/Nup107/Wdr33/Ncbp1/Fus/Nup210/Pqbp1/Rae1/Cwc22/Prpf19/Cherp/Gtf2f1/Snrpc/Nup62/Poldip3/Plrg1/Tfip11/Sf3b2/Eif4a3/Ctnnbl1/Hnrnpa2b1/Thoc5/Hspa8/Sugp1/Nupl2/Prpf31/Prcc	39
REACTOME	R-MMU-8849932	Synaptic adhesion-like molecules	8/763	21/7511	0.000666352	0.0202571	0.0179564	Dlg4/Gria1/Dlg3/Lrfn4/Grin1/Lrfn1/Lrfn3/Flot1	8
REACTOME	R-MMU-6811442	Intra-Golgi and retrograde Golgi-to-ER traffic	31/763	168/7511	0.000688651	0.0202597	0.0179587	Arf1/Arfip2/Vps45/Dynll1/Nsf/Dctn6/Vps53/Rab36/Arf3/Tubb2a/Dctn5/Dync1li1/Rgp1/Vti1a/Capzb/Ykt6/Vps51/Kif3c/Arfgap1/Rab3gap1/Cog1/Dync1i1/Tmed9/Cyth2/Cog7/Tubb2b/Dctn3/Dctn1/Napb/Dctn2/Copa	31
REACTOME	R-MMU-72172	mRNA Splicing	32/763	176/7511	0.000740163	0.0210946	0.0186988	Wbp11/Sf3a1/Sf3a3/Snrpa/Usp39/Pcbp1/U2af2/Rnps1/Hnrnph2/Snrpd3/Cstf1/Eftud2/Sf3b3/Wdr33/Ncbp1/Fus/Pqbp1/Cwc22/Prpf19/Cherp/Gtf2f1/Snrpc/Plrg1/Tfip11/Sf3b2/Eif4a3/Ctnnbl1/Hnrnpa2b1/Hspa8/Sugp1/Prpf31/Prcc	32
REACTOME	R-MMU-437239	Recycling pathway of L1	10/763	32/7511	0.00088827	0.0245485	0.0217605	Ap2a2/Ap2b1/Tubb2a/Actg1/Ap2a1/Ap2m1/Sh3gl2/Tubb2b/Src/Dnm1	10
REACTOME	R-MMU-6811436	COPI-independent Golgi-to-ER retrograde traffic	12/763	44/7511	0.00108789	0.0291811	0.0258669	Dynll1/Dctn6/Tubb2a/Dctn5/Dync1li1/Capzb/Rab3gap1/Dync1i1/Tubb2b/Dctn3/Dctn1/Dctn2	12
REACTOME	R-MMU-5617833	Cilium Assembly	32/763	181/7511	0.00120821	0.0293942	0.0260558	Dynll1/Csnk1d/Exoc3/Ppp2r1a/Ywhag/Ift172/Tubb5/Bbs4/Tubb2a/Odf2/Cct2/Cnga4/Tcp1/Kif3c/Bbs1/Sdccag8/Ift88/Tubb2b/Dctn3/Bbs7/Dctn1/Ift22/Cluap1/Fbf1/Cct4/Dynlrb1/Sstr3/Bbs9/Dctn2/Ywhae/Cct5/Cep78	32
REACTOME	R-MMU-6791226	Major pathway of rRNA processing in the nucleolus and cytosol	29/763	159/7511	0.00122476	0.0293942	0.0260558	Noc4l/Nop58/Bysl/Nol6/Csnk1d/Utp3/Bop1/Pwp2/Exosc10/Heatr1/Pes1/Wdr18/Tsr1/Rrp7a/Nob1/Wdr12/Rrp9/Nip7/Nop56/Ebna1bp2/Tex10/Ftsj3/Rpp40/Utp14a/Wdr36/Rpp25/Rps15a/Rpp21/Senp3	29
REACTOME	R-MMU-72312	rRNA processing	29/763	159/7511	0.00122476	0.0293942	0.0260558	Noc4l/Nop58/Bysl/Nol6/Csnk1d/Utp3/Bop1/Pwp2/Exosc10/Heatr1/Pes1/Wdr18/Tsr1/Rrp7a/Nob1/Wdr12/Rrp9/Nip7/Nop56/Ebna1bp2/Tex10/Ftsj3/Rpp40/Utp14a/Wdr36/Rpp25/Rps15a/Rpp21/Senp3	29
REACTOME	R-MMU-8868773	rRNA processing in the nucleus and cytosol	29/763	159/7511	0.00122476	0.0293942	0.0260558	Noc4l/Nop58/Bysl/Nol6/Csnk1d/Utp3/Bop1/Pwp2/Exosc10/Heatr1/Pes1/Wdr18/Tsr1/Rrp7a/Nob1/Wdr12/Rrp9/Nip7/Nop56/Ebna1bp2/Tex10/Ftsj3/Rpp40/Utp14a/Wdr36/Rpp25/Rps15a/Rpp21/Senp3	29
REACTOME	R-MMU-3214858	RMTs methylate histone arginines	9/763	28/7511	0.00127969	0.0299251	0.0265264	Prmt5/Actl6b/Carm1/Rbbp7/Smarcc1/Prmt6/Wdr5/Smarcc2/Prmt1	9
REACTOME	R-MMU-198725	Nuclear Events (kinase and transcription factor activation)	8/763	23/7511	0.0013356	0.0304516	0.0269931	Ppp2r1a/Mapk14/Egr2/Nab2/Srf/Dusp6/Mapk11/Mapk7	8
REACTOME	R-MMU-5633007	Regulation of TP53 Activity	26/763	139/7511	0.00147776	0.0325022	0.0288108	Csnk2a2/Taf9/Prmt5/Meaf6/Chd3/Ssrp1/Prkag2/Ppp2r1a/Taf6/Pip4k2b/Ehmt2/Mapk14/Rbbp7/Brd7/Ppp1r13b/Rad9b/Brpf1/Daxx/Ing2/Mapk11/Taf15/Rfc3/Taf7l/Ttc5/Pin1/Exo1	26
REACTOME	R-MMU-6814122	Cooperation of PDCL (PhLP1) and TRiC/CCT in G-protein beta folding	10/763	34/7511	0.00149681	0.0325022	0.0288108	Csnk2a2/Gna11/Cct6a/Cct2/Tcp1/Cct7/Gng4/Gng3/Cct4/Cct5	10
REACTOME	R-MMU-264642	Acetylcholine Neurotransmitter Release Cycle	6/763	14/7511	0.0015808	0.0335276	0.0297198	Stx1a/Ppfia3/Unc13b/Vamp2/Ppfia2/Syt1	6
REACTOME	R-MMU-177504	Retrograde neurotrophin signalling	5/763	10/7511	0.00173997	0.0341545	0.0302754	Ap2a2/Ap2b1/Ap2a1/Ap2m1/Sh3gl2	5
REACTOME	R-MMU-451306	Ionotropic activity of kainate receptors	5/763	10/7511	0.00173997	0.0341545	0.0302754	Dlg4/Ncald/Dlg3/Calm3/Grik5	5
REACTOME	R-MMU-451308	Activation of Ca-permeable Kainate Receptor	5/763	10/7511	0.00173997	0.0341545	0.0302754	Dlg4/Ncald/Dlg3/Calm3/Grik5	5
REACTOME	R-MMU-3700989	Transcriptional Regulation by TP53	43/763	270/7511	0.00176015	0.0341545	0.0302754	Csnk2a2/Taf9/Prmt5/Meaf6/Chd3/Ssrp1/Rraga/Ercc3/Prkag2/Ppp2r1a/Ywhag/Ywhah/Taf6/Pip4k2b/Ehmt2/Mapk14/Nelfa/Gtf2f1/Cox18/Cnot8/Rbbp7/Supt5/Ctdp1/Brd7/Ppp1r13b/Rad9b/Nelfcd/Brpf1/Daxx/Ing2/Plk2/Mapk11/Taf15/Rfc3/Taf7l/Ttc5/Gtf2h5/Pin1/Btg2/Ywhae/Gpi1/Ywhab/Exo1	43
REACTOME	R-MMU-390466	Chaperonin-mediated protein folding	10/763	35/7511	0.0019083	0.0355178	0.0314839	Csnk2a2/Gna11/Cct6a/Cct2/Tcp1/Cct7/Gng4/Gng3/Cct4/Cct5	10
REACTOME	R-MMU-391251	Protein folding	10/763	35/7511	0.0019083	0.0355178	0.0314839	Csnk2a2/Gna11/Cct6a/Cct2/Tcp1/Cct7/Gng4/Gng3/Cct4/Cct5	10
REACTOME	R-MMU-373760	L1CAM interactions	14/763	60/7511	0.00225041	0.0407177	0.0360932	Csnk2a2/Ap2a2/Ap2b1/Sptbn2/Tubb2a/Actg1/Map2k1/Ap2a1/Ap2m1/Sh3gl2/Tubb2b/Gap43/Src/Dnm1	14
REACTOME	R-MMU-446203	Asparagine N-linked glycosylation	39/763	242/7511	0.00227698	0.0407177	0.0360932	Arf1/Cnih3/Dynll1/Trappc5/St6galnac5/Sptbn2/Nsf/Dctn6/Csnk1d/Gria1/Arf3/Tubb2a/Dctn5/Dync1li1/Trappc9/Capzb/Ykt6/B4galt3/Arfgap1/Sec22c/Cog1/Dync1i1/Cnih2/Tmed9/Cog7/St3gal2/Tubb2b/Dctn3/Dctn1/Lman2l/Gfpt2/Cmas/Napb/Pgm3/Calr/Dctn2/Mcfd2/Rad23b/Copa	39

### Sheet: Supplementary 5b
Annotation	ID	Description	GeneRatio	BgRatio	pvalue	p.adjust	qvalue	geneID	Count
KEGG	mmu04080	Neuroactive ligand-receptor interaction	14/69	202/5455	1.4889e-07	2.70979e-05	2.70979e-05	Adra2a/Agt/Cckar/Gal/Galr1/Grik1/Grin2d/Grm1/Hrh1/Hrh2/Pnoc/Npffr1/Lypd6b/Ucn3	14
REACTOME	R-MMU-500792	GPCR ligand binding	10/78	183/6485	5.96324e-05	0.0177705	0.0171365	Gal/Hrh1/Ucn3/Cckar/Adra2a/Pnoc/Galr1/Npffr1/Grm1/Hrh2	10
REACTOME	R-MMU-373076	Class A/1 (Rhodopsin-like receptors)	8/78	135/6485	0.000197204	0.0293833	0.028335	Gal/Hrh1/Cckar/Adra2a/Pnoc/Galr1/Npffr1/Hrh2	8

### Sheet: Supplementary 5c
Annotation	ID	Description	GeneRatio	BgRatio	pvalue	p.adjust	qvalue	geneID	Count
BP	GO:0010959	regulation of metal ion transport	12/108	401/16227	1.44653e-05	0.0115908	0.0105946	Kcns1/Ramp3/Ptpn3/Ubash3b/Vdr/Calca/Calm1/Cemip/Lrrc38/Kcnab3/Kcns2/Kcnc2	12
BP	GO:0006813	potassium ion transport	9/108	225/16227	1.92244e-05	0.0115908	0.0105946	Kcns1/Kcnmb2/Kcnj12/Lrrc38/Kcnab3/Kcng4/Kcnk1/Kcns2/Kcnc2	9
BP	GO:0006874	cellular calcium ion homeostasis	12/108	427/16227	2.69048e-05	0.0115908	0.0105946	Adra1b/Ramp3/Atp2a1/Gpr12/Ubash3b/Vdr/Calca/Gpr4/Adra1d/Calm1/Cemip/Pik3cb	12
BP	GO:0007189	adenylate cyclase-activating G protein-coupled receptor signaling pathway	7/108	133/16227	2.97305e-05	0.0115908	0.0105946	Adra1b/Ramp3/Gpr12/Calca/Gpr4/Adra1d/Rxfp1	7
BP	GO:0055074	calcium ion homeostasis	12/108	442/16227	3.76801e-05	0.0115908	0.0105946	Adra1b/Ramp3/Atp2a1/Gpr12/Ubash3b/Vdr/Calca/Gpr4/Adra1d/Calm1/Cemip/Pik3cb	12
BP	GO:0071805	potassium ion transmembrane transport	8/108	189/16227	3.8073e-05	0.0115908	0.0105946	Kcns1/Kcnj12/Lrrc38/Kcnab3/Kcng4/Kcnk1/Kcns2/Kcnc2	8
BP	GO:0034765	regulation of ion transmembrane transport	12/108	453/16227	4.78018e-05	0.0115908	0.0105946	Kcns1/Ramp3/Ptpn3/Kcnj12/Ubash3b/Calm1/Cemip/Lrrc38/Kcnab3/Kcng4/Kcns2/Kcnc2	12
BP	GO:0072503	cellular divalent inorganic cation homeostasis	12/108	454/16227	4.88291e-05	0.0115908	0.0105946	Adra1b/Ramp3/Atp2a1/Gpr12/Ubash3b/Vdr/Calca/Gpr4/Adra1d/Calm1/Cemip/Pik3cb	12
BP	GO:0006650	glycerophospholipid metabolic process	8/108	250/16227	0.000265222	0.0419713	0.0383641	Abhd12b/Cds1/Pip5kl1/Inpp5j/Cwh43/Pla2g7/Pik3cb/Gpcpd1	8
BP	GO:0001976	nervous system process involved in regulation of systemic arterial blood pressure	3/108	20/16227	0.000300982	0.0439665	0.0401878	Adra1b/Calca/Adra1d	3
BP	GO:0007190	activation of adenylate cyclase activity	3/108	21/16227	0.000349449	0.0474003	0.0433264	Calca/Calm1/Rxfp1	3
KEGG	mmu04270	Vascular smooth muscle contraction	7/46	118/6522	1.58439e-05	0.00283606	0.00231822	Adra1b/Adra1d/Calca/Calm1/Prkch/Ramp3/Kcnmb2	7
KEGG	mmu04916	Melanogenesis	5/46	95/6522	0.000504274	0.0358188	0.0292786	Calm1/Lef1/Tcf7l2/Wnt9b/Fzd10	5
KEGG	mmu04022	cGMP-PKG signaling pathway	6/46	156/6522	0.000722279	0.0358188	0.0292786	Adra1b/Adra1d/Atp2a1/Calm1/Mef2a/Kcnmb2	6
KEGG	mmu05217	Basal cell carcinoma	4/46	61/6522	0.000842787	0.0358188	0.0292786	Lef1/Tcf7l2/Wnt9b/Fzd10	4
KEGG	mmu05225	Hepatocellular carcinoma	6/46	166/6522	0.00100053	0.0358188	0.0292786	Gsta2/Lef1/Tcf7l2/Wnt9b/Pik3cb/Fzd10	6
REACTOME	R-MMU-1296071	Potassium Channels	7/53	92/7542	3.11691e-06	0.000617148	0.000501987	Kcns1/Kcnmb2/Kcnj12/Kcng4/Kcnk1/Kcns2/Kcnc2	7
REACTOME	R-MMU-112316	Neuronal System	10/53	298/7542	3.4339e-05	0.00339956	0.00276519	Kcns1/Gabra4/Kcnmb2/Kcnj12/Calm1/Slitrk6/Kcng4/Kcnk1/Kcns2/Kcnc2	10
REACTOME	R-MMU-1296072	Voltage gated Potassium channels	4/53	42/7542	0.000199663	0.0131778	0.0107188	Kcns1/Kcng4/Kcns2/Kcnc2	4
REACTOME	R-MMU-2514859	Inactivation, recovery and regulation of the phototransduction cascade	3/53	26/7542	0.00076007	0.028078	0.0228385	Rgs9bp/Calm1/Nmt2	3
REACTOME	R-MMU-397014	Muscle contraction	6/53	159/7542	0.000808631	0.028078	0.0228385	Tnnt1/Atp2a1/Kcnj12/Calm1/Tpm2/Kcnk1	6
REACTOME	R-MMU-2514856	The phototransduction cascade	3/53	27/7542	0.000850848	0.028078	0.0228385	Rgs9bp/Calm1/Nmt2	3

### Sheet: Supplementary 5d
Annotation	ID	Description	GeneRatio	BgRatio	pvalue	p.adjust	qvalue	geneID	Count
BP	GO:0003341	cilium movement	10/137	148/16227	5.00997e-07	0.00117283	0.00109428	Dnah11/Dnah6/Daw1/Drc7/Ttc21a/Ttc12/Ak7/Cfap52/Spef2/Ttc29	10
BP	GO:0035082	axoneme assembly	6/137	65/16227	1.78065e-05	0.0208425	0.0194465	Dnaaf3/Daw1/Ttc12/Ak7/Foxj1/Spef2	6
BP	GO:0007368	determination of left/right symmetry	7/137	115/16227	5.38183e-05	0.021293	0.0198669	Dnah11/Folr1/Dnaaf3/Daw1/Bicc1/Foxj1/Cfap52	7
BP	GO:0003007	heart morphogenesis	10/137	253/16227	5.75481e-05	0.021293	0.0198669	Dnah11/Lrp2/Folr1/Dsp/Msx1/Tgfbr3/Pkp2/Tgfb2/Tead1/Smad6	10
BP	GO:0055010	ventricular cardiac muscle tissue morphogenesis	5/137	50/16227	6.22539e-05	0.021293	0.0198669	Lrp2/Dsp/Tgfbr3/Pkp2/Tgfb2	5
BP	GO:0030031	cell projection assembly	14/137	491/16227	7.06266e-05	0.021293	0.0198669	Aqp1/Scin/Rhoq/Dnaaf3/Daw1/Ubxn10/Eps8l2/Emp1/Plek2/Ttc12/Ak7/Foxj1/Cfap52/Spef2	14
BP	GO:0018149	peptide cross-linking	4/137	27/16227	7.33871e-05	0.021293	0.0198669	Krt2/Dsp/Dcn/Anxa1	4
BP	GO:0009855	determination of bilateral symmetry	7/137	124/16227	8.68301e-05	0.021293	0.0198669	Dnah11/Folr1/Dnaaf3/Daw1/Bicc1/Foxj1/Cfap52	7
BP	GO:0009799	specification of symmetry	7/137	125/16227	9.1341e-05	0.021293	0.0198669	Dnah11/Folr1/Dnaaf3/Daw1/Bicc1/Foxj1/Cfap52	7
BP	GO:0003229	ventricular cardiac muscle tissue development	5/137	58/16227	0.000127551	0.021293	0.0198669	Lrp2/Dsp/Tgfbr3/Pkp2/Tgfb2	5
BP	GO:0030198	extracellular matrix organization	10/137	279/16227	0.000129375	0.021293	0.0198669	Col4a4/Col8a2/Col4a3/Col9a3/Col6a5/Tie1/Tgfb2/Lgals3/Tgfbi/Col4a5	10
BP	GO:0043062	extracellular structure organization	10/137	280/16227	0.000133215	0.021293	0.0198669	Col4a4/Col8a2/Col4a3/Col9a3/Col6a5/Tie1/Tgfb2/Lgals3/Tgfbi/Col4a5	10
BP	GO:0030216	keratinocyte differentiation	6/137	93/16227	0.00013547	0.021293	0.0198669	Krt2/Cdh3/Dsp/Tgfb2/Pou3f1/Anxa1	6
BP	GO:0045229	external encapsulating structure organization	10/137	281/16227	0.000137151	0.021293	0.0198669	Col4a4/Col8a2/Col4a3/Col9a3/Col6a5/Tie1/Tgfb2/Lgals3/Tgfbi/Col4a5	10
BP	GO:0003206	cardiac chamber morphogenesis	7/137	134/16227	0.000141196	0.021293	0.0198669	Dnah11/Lrp2/Dsp/Tgfbr3/Pkp2/Tgfb2/Smad6	7
BP	GO:0007187	G protein-coupled receptor signaling pathway, coupled to cyclic nucleotide second messenger	4/137	32/16227	0.000145531	0.021293	0.0198669	Htr5b/Htr4/Chrm5/Anxa1	4
BP	GO:0030317	flagellated sperm motility	6/137	96/16227	0.000161391	0.0222203	0.0207321	Dnah11/Drc7/Ttc21a/Ttc12/Cfap52/Spef2	6
BP	GO:0001578	microtubule bundle formation	6/137	97/16227	0.000170853	0.0222203	0.0207321	Dnaaf3/Daw1/Ttc12/Ak7/Foxj1/Spef2	6
BP	GO:0003351	epithelial cilium movement involved in extracellular fluid movement	4/137	35/16227	0.000207788	0.0231634	0.021612	Dnah11/Daw1/Ak7/Spef2	4
BP	GO:0006820	anion transport	12/137	429/16227	0.00028227	0.0273147	0.0254853	Clic6/Slc13a4/Kcne2/Slc4a5/Lrp2/Folr1/Slc16a8/Tcaf2/Slco1a5/Slc25a13/Anxa1/Slc16a9	12
BP	GO:0006858	extracellular transport	4/137	38/16227	0.000287247	0.0273147	0.0254853	Dnah11/Daw1/Ak7/Spef2	4
BP	GO:0044782	cilium organization	10/137	318/16227	0.000370147	0.0320931	0.0299437	Dnaaf3/Daw1/Ubxn10/Ttc21a/Ttc12/Ak7/Foxj1/Cfap52/Spef2/Ttc29	10
BP	GO:0050673	epithelial cell proliferation	11/137	403/16227	0.000623323	0.0413719	0.038601	Krt2/Cdh3/Col8a2/Col4a3/Ehf/Serpinb1b/Tgfbr3/Cldn1/Igf2/Tie1/Tgfb2	11
BP	GO:0001655	urogenital system development	10/137	344/16227	0.000682627	0.0420737	0.0392558	Prlr/Col4a4/Aqp1/Lrp2/Cd24a/Col4a3/Tgfb2/Smad6/Bicc1/Anxa1	10
BP	GO:0045104	intermediate filament cytoskeleton organization	4/137	48/16227	0.000709394	0.0425819	0.0397299	Krt2/Krt18/Dsp/Pkp2	4
BP	GO:0045103	intermediate filament-based process	4/137	49/16227	0.000767438	0.0438188	0.040884	Krt2/Krt18/Dsp/Pkp2	4
BP	GO:0046189	phenol-containing compound biosynthetic process	4/137	49/16227	0.000767438	0.0438188	0.040884	Kl/Cdh3/Tgfb2/Hdc	4
KEGG	mmu04974	Protein digestion and absorption	7/60	86/6522	1.18838e-05	0.00162808	0.00156366	Kcnj13/Col4a3/Col4a4/Col4a5/Col9a3/Col8a2/Col6a5	7
REACTOME	R-MMU-2022090	Assembly of collagen fibrils and other multimeric structures	7/56	54/7542	1.14352e-07	1.75102e-05	1.55571e-05	Col4a4/Col8a2/Col4a3/Col9a3/Col6a5/Pcolce/Col4a5	7
REACTOME	R-MMU-419037	NCAM1 interactions	5/56	19/7542	2.0207e-07	1.75102e-05	1.55571e-05	Col4a4/Col4a3/Col9a3/Col6a5/Col4a5	5
REACTOME	R-MMU-1650814	Collagen biosynthesis and modifying enzymes	7/56	60/7542	2.40966e-07	1.75102e-05	1.55571e-05	Col4a4/Col8a2/Col4a3/Col9a3/Col6a5/Pcolce/Col4a5	7
REACTOME	R-MMU-8948216	Collagen chain trimerization	6/56	40/7542	4.0242e-07	2.19319e-05	1.94856e-05	Col4a4/Col8a2/Col4a3/Col9a3/Col6a5/Col4a5	6
REACTOME	R-MMU-1474290	Collagen formation	7/56	79/7542	1.62253e-06	7.07422e-05	6.28516e-05	Col4a4/Col8a2/Col4a3/Col9a3/Col6a5/Pcolce/Col4a5	7
REACTOME	R-MMU-375165	NCAM signaling for neurite out-growth	5/56	34/7542	4.44265e-06	0.000161416	0.000143412	Col4a4/Col4a3/Col9a3/Col6a5/Col4a5	5
REACTOME	R-MMU-1474244	Extracellular matrix organization	10/56	230/7542	5.94594e-06	0.000164567	0.000146211	Ttr/Col4a4/Col8a2/Col4a3/Col9a3/Col6a5/Pcolce/Tgfb2/Dcn/Col4a5	10
REACTOME	R-MMU-2243919	Crosslinking of collagen fibrils	4/56	17/7542	6.03915e-06	0.000164567	0.000146211	Col4a4/Col4a3/Pcolce/Col4a5	4
REACTOME	R-MMU-216083	Integrin cell surface interactions	6/56	67/7542	8.96997e-06	0.000217273	0.000193038	Col4a4/Col8a2/Col4a3/Col9a3/Col6a5/Col4a5	6
REACTOME	R-MMU-1442490	Collagen degradation	5/56	41/7542	1.15013e-05	0.000250729	0.000222763	Col4a4/Col8a2/Col4a3/Col6a5/Col4a5	5
REACTOME	R-MMU-6805567	Keratinization	5/56	43/7542	1.46076e-05	0.000265371	0.000235772	Krt2/Krt18/Dsp/Pkp2/Krt8	5
REACTOME	R-MMU-6809371	Formation of the cornified envelope	5/56	43/7542	1.46076e-05	0.000265371	0.000235772	Krt2/Krt18/Dsp/Pkp2/Krt8	5
REACTOME	R-MMU-1266738	Developmental Biology	11/56	342/7542	3.3678e-05	0.000564754	0.000501761	Krt2/Col4a4/Krt18/Dsp/Col4a3/Col9a3/Col6a5/Pkp2/Krt8/Tuba1c/Col4a5	11
REACTOME	R-MMU-186797	Signaling by PDGF	5/56	53/7542	4.11591e-05	0.000640906	0.000569419	Col4a4/Col4a3/Col9a3/Col6a5/Col4a5	5
REACTOME	R-MMU-1474228	Degradation of the extracellular matrix	6/56	97/7542	7.4862e-05	0.001088	0.00096664	Col4a4/Col8a2/Col4a3/Col6a5/Dcn/Col4a5	6
REACTOME	R-MMU-2214320	Anchoring fibril formation	3/56	13/7542	0.000105218	0.0014336	0.00127369	Col4a4/Col4a3/Col4a5	3
REACTOME	R-MMU-3000171	Non-integrin membrane-ECM interactions	4/56	38/7542	0.000166809	0.00213907	0.00190048	Ttr/Col4a4/Col4a3/Col4a5	4
REACTOME	R-MMU-3000157	Laminin interactions	3/56	25/7542	0.000794345	0.0096204	0.00854734	Col4a4/Col4a3/Col4a5	3
REACTOME	R-MMU-3000178	ECM proteoglycans	3/56	44/7542	0.00414024	0.0475038	0.0422052	Col9a3/Col6a5/Dcn	3
