## Supplementary_Table_6_ORA_all_male for "Freezing responses during prolonged threat memory retrieval reflect trait-like anxiety endophenotypes in female and male inbred mice"

### Sheet: Legend
Supplementary Table 6
Overrepresentation analysis results of functional terms using ALL genes with an unadjusted p-value < 5 % between male phasic and sustained responders 24h after fear conditioning
The following databases were included in the analysis: Biological Process from Gene Ontology, KEGG and REACTOME. Terms that reached a significance of an adjusted p value < 5 % are included.
Sheet Name	Short	Description
Supplementary 6a	MR1_M_CeA	List of enriched terms of all genes with raw p < 5 % between male phasic and sustained responders 24h after fear conditioning within central amygdala (CeA)

### Sheet: Supplementary 6a
Annotation	ID	Description	GeneRatio	BgRatio	pvalue	p.adjust	qvalue	geneID	Count
BP	GO:0010001	glial cell differentiation	62/1871	243/16803	2.22476e-10	1.27701e-06	1.1927e-06	Pou3f1/Ilk/Nkx2-1/Sirt2/Nkx2-2/Shh/Olig1/Phgdh/Drd1/Pmp22/Cntn2/Sox10/Ptpn11/Trem2/Lgi4/C1qa/Adora2a/B4galt6/Ptn/Dusp15/Cnp/Slc45a3/Csf1r/Abl1/Gpr37l1/Tgfb1/Sh3tc2/Ndrg1/Stat3/Nkx6-2/Olig2/Arhgef10/Gpr157/Bin1/Il33/Mapk1/Daam2/Nkx2-2os/Tcf7l2/Itgb4/Opalin/Abca2/Zfp488/Fgf10/Itgam/Mag/Agt/Sox8/Pard3/Qk/Mdk/Erbb3/Reln/Adgrg6/Slc8a3/Clcf1/Tppp/Aspa/9630013A20Rik/Pou3f2/Mir219a-2/Tspan2	62
BP	GO:0007272	ensheathment of neurons	44/1871	159/16803	6.48387e-09	7.44348e-06	6.95207e-06	Pou3f1/Ilk/Sirt2/Gal3st1/Rarb/Pllp/Pmp22/Cntn2/Sox10/Lgi4/Itgax/S100b/Ngfr/B4galt6/Ptn/Nfasc/Serinc5/Tgfb1/Sh3tc2/Ndrg1/Nkx6-2/Olig2/Arhgef10/Tcf7l2/Itgb4/Bcas1/Abca2/Zfp488/Mal2/Gjc3/Cldn5/Mag/Ppard/Pard3/Qk/Adgrg6/Slc8a3/Tppp/9630013A20Rik/Pou3f2/Jam3/Tsc1/Mir219a-2/Tspan2	44
BP	GO:0008366	axon ensheathment	44/1871	159/16803	6.48387e-09	7.44348e-06	6.95207e-06	Pou3f1/Ilk/Sirt2/Gal3st1/Rarb/Pllp/Pmp22/Cntn2/Sox10/Lgi4/Itgax/S100b/Ngfr/B4galt6/Ptn/Nfasc/Serinc5/Tgfb1/Sh3tc2/Ndrg1/Nkx6-2/Olig2/Arhgef10/Tcf7l2/Itgb4/Bcas1/Abca2/Zfp488/Mal2/Gjc3/Cldn5/Mag/Ppard/Pard3/Qk/Adgrg6/Slc8a3/Tppp/9630013A20Rik/Pou3f2/Jam3/Tsc1/Mir219a-2/Tspan2	44
BP	GO:0050920	regulation of chemotaxis	49/1871	213/16803	5.28563e-07	0.000379244	0.000354207	Stx3/Ptpn2/Shh/P2rx4/Trem2/Wnt3/Sema6a/Sema4c/Aif1/Dapk2/Cx3cr1/Ptn/Sema5b/Cxcl10/Gstp1/Oxsr1/Csf1r/Rac2/Sema4d/Padi2/Sema3c/Tgfb1/Fgf1/Gpr183/Spi1/Lpar1/Mapk1/Coro1b/Mtus1/Wnk1/Mstn/Fgf10/C3ar1/Wasl/Vegfb/Camk1d/Snai2/Ccl19/Gpsm3/Stx4a/Lgmn/Mdk/Csf1/Slamf8/Sema6d/Usp14/Robo2/Jam3/Nrp1	49
BP	GO:0048638	regulation of developmental growth	73/1871	375/16803	1.23122e-06	0.000724944	0.000677084	Crabp2/Colq/Ilk/Ntn1/Gamt/Spg20/Wnt3/Sema6a/Sema4c/Syt2/Smad7/G6pdx/Npy1r/Drd2/Sema5b/Prox1/Nkd1/Cxadr/Rnd2/Sema4d/Limk1/Abl1/Sema3c/Aatk/Fgf13/Stat3/Hdac3/Wdr36/Rbp4/Ahr/Pls1/Mapk1/Tcf7l2/Socs2/Shtn1/Foxp1/Ikzf1/Cacng7/Barhl2/Ist1/Dcx/Mapt/Kcnk2/Mstn/Ybx3/Dnm2/Dip2b/Wnt2/Slc25a4/Cacna2d2/Chd7/Syt4/Mul1/Mag/Agt/Olfm1/Lgmn/Ppard/Fgfr2/Mef2c/Cdkn1a/Cpne6/Csf1/Capn3/Meis1/Anapc2/Rps6kb1/Sema6d/Macf1…	73
BP	GO:0032103	positive regulation of response to external stimulus	74/1871	382/16803	1.26297e-06	0.000724944	0.000677084	Stx3/Shh/Cdk19/Polr3b/P2rx4/Tac1/Trem2/Vav1/Aif1/Dapk2/Slc15a4/Cx3cr1/Havcr2/Nupr1/Ido1/Ptn/Gprc5b/Cxcl10/Cyba/Oxsr1/Csf1r/Tyrobp/Ffar2/Rac2/Tgfb1/Cadm1/Lag3/Sash1/Pomc/Spi1/Rps19/Il33/Aim2/Lpar1/Mapk1/Zc3hav1/Wnk1/Tslp/Cnr1/Ctss/H2-M3/Mstn/Fgf10/C3ar1/Wasl/Ifi203/Vegfb/Polr3d/Camk1d/Snai2/Mndal/Akirin2/Ccl19/Trim62/Plcg2/Gpsm3/Stx4a/Lgmn/Unc13b/Ddx60/Mdk/Ptgs2/Csf1/Lgals9/Gimap5/Nfkbia/Tnip1/Alo…	74
BP	GO:0007409	axonogenesis	84/1871	455/16803	1.93381e-06	0.0010091	0.00094248	Crabp2/Nexn/Ilk/Ntn1/Nkx2-1/Shh/Ephb1/Pmp22/Spg20/Llgl1/Cntn2/Ptpn11/Wnt3/Sema6a/Epha8/Sema4c/Ache/Kif5a/Dst/Ngfr/Rhog/Drd2/B4galt6/Lgr4/Sema5b/Unc5b/Cnp/Rnd2/Csf1r/Nfasc/Ttc8/Rac2/Sema4d/Limk1/Abl1/Gbx2/Trak2/Sema3c/Aatk/Kif13b/Fgf13/Wdr36/Nptx1/Nefh/Tubb3/Shtn1/Foxp1/Tbce/Notch3/Barhl2/Ist1/Ntrk1/Myh10/Dcx/Efna1/Lgi1/Mapt/Dnm2/Plxnb3/Dip2b/Tnn/Kif5b/Mag/Olfm1/Ntng1/Raph1/Fgfr2/Mef2c/Nrcam/Boc/R…	84
BP	GO:0040013	negative regulation of locomotion	63/1871	322/16803	5.46658e-06	0.00241371	0.00225436	Ptpn2/Ilk/Nkx2-1/Shh/Drd1/Cygb/Limch1/Jup/Gna12/Rhob/Wnt3/Sema6a/Sema4c/Aif1/Cx3cr1/Ngfr/Adora2a/Drd2/Gadd45a/Frmd5/Ptn/Sema5b/Apod/Gstp1/Ldlrad4/Sema4d/Padi2/Sema3c/Tgfb1/Nr2f2/Stat3/Clic4/Il33/Coro1b/Nodal/Srgap1/Patz1/Igfbp3/Wasl/Card10/Plxnb3/Tnn/Coro1c/S1pr2/Cldn5/Scai/Olfm1/Gpr173/Acvr1c/Ppard/Mef2c/Nrg3/Arrdc3/Chrd/Slamf8/Sema6d/Arhgap4/Has1/Cers2/Robo2/Was/Nrp1/Ptpru	63
BP	GO:0060560	developmental growth involved in morphogenesis	52/1871	265/16803	3.21976e-05	0.012321	0.0115075	Crabp2/Ilk/Ntn1/Shh/Spg20/Wnt3/Sema6a/Sema4c/Syt2/Sema5b/Nkd1/Rnd2/Csf1r/Sema4d/Limk1/Abl1/Sema3c/Tgfb1/Cadm1/Fgf1/Aatk/Fgf13/Wdr36/Ahr/Shtn1/Sall1/Cacng7/Barhl2/Ist1/Dcx/Mapt/Fgf10/Dnm2/Wasf1/Dip2b/Tnn/Syt4/Mul1/Mag/Olfm1/Raph1/Fgfr2/Aurka/Cpne6/Csf1/Flrt3/Anapc2/Sema6d/Macf1/Six4/Lzts2/Nrp1	52
BP	GO:0060326	cell chemotaxis	54/1871	281/16803	4.17174e-05	0.0140858	0.0131558	Sbds/Shh/Cxcl5/Rpl13a/Ephb1/Bin2/P2rx4/Vav1/Aif1/Dapk2/Cx3cr1/Rhog/Itgb2/Spp1/Ptn/Cxcl10/Cxadr/Gstp1/Oxsr1/Prex1/Alox5/Csf1r/Ffar2/Rac2/Padi2/Fgf1/Gpr183/Spi1/Rps19/Lpar1/Mapk1/Coro1b/Mtus1/Rab13/Gab1/Wnk1/Pde4b/Mstn/C3ar1/Itgam/Vegfb/Plxnb3/Camk1d/Snai2/Ccl19/Gpsm3/Lgmn/Mdk/Csf1/Dock4/Slamf8/Chga/Jam3/Nrp1	54
BP	GO:0007422	peripheral nervous system development	20/1871	70/16803	5.12945e-05	0.0157751	0.0147337	Pou3f1/Ilk/Sirt2/Pmp22/Sox10/Lgi4/Nfasc/Sh3tc2/Ndrg1/Nefh/Arhgef10/Itgb4/Tbce/Agt/Sox8/Pard3/Hapln2/Erbb3/Adgrg6/Pou3f2	20
BP	GO:0032930	positive regulation of superoxide anion generation	10/1871	22/16803	5.22173e-05	0.0157751	0.0147337	Hvcn1/Gnai2/Itgb2/Cyba/Gstp1/Tyrobp/Tgfb1/Mapt/Itgam/Agt	10
BP	GO:0032488	Cdc42 protein signal transduction	8/1871	15/16803	7.27833e-05	0.0189898	0.0177361	Ntn1/Abl1/Shtn1/Ralbp1/Rhov/Rhou/Was/Nrp1	8
BP	GO:0007626	locomotory behavior	48/1871	247/16803	8.17435e-05	0.0204003	0.0190535	Rasd2/Nkx2-1/Cln8/Tmod1/Drd1/Pmp22/Cntn2/Lgi4/Npy1r/Adora2a/Ido1/Drd2/Adcy5/Cnp/Gprc5b/Abat/Ppp1r1b/Rcan2/Pde1b/Npc1/Strn/Crhr1/Dmbx1/Gng7/Tbce/Myo6/Chat/Abca2/Mapt/Sobp/Gpr88/Ppp3cb/Ctns/Gpr37/Chd7/Penk/Pbx3/Ccnd2/Trmt1l/Reln/Chl1/Meis1/Arrdc3/Gbx1/Zfp385a/Slc4a10/Tsc1/Cdh23	48
BP	GO:0061387	regulation of extent of cell growth	29/1871	125/16803	8.90978e-05	0.0213092	0.0199024	Crabp2/Ilk/Ntn1/Spg20/Wnt3/Sema6a/Sema4c/Sema5b/Rnd2/Sema4d/Limk1/Abl1/Sema3c/Aatk/Fgf13/Wdr36/Shtn1/Barhl2/Ist1/Dcx/Mapt/Dnm2/Dip2b/Mag/Olfm1/Anapc2/Sema6d/Macf1/Nrp1	29
BP	GO:0150146	cell junction disassembly	9/1871	21/16803	0.000217135	0.0415451	0.0388023	C1qc/Trem2/Cx3cr1/C1qb/C1qa/Map4k4/Itgam/Snai2/Pik3r1	9
BP	GO:2000146	negative regulation of cell motility	52/1871	287/16803	0.000268616	0.0476339	0.0444892	Ilk/Nkx2-1/Shh/Drd1/Cygb/Limch1/Jup/Gna12/Rhob/Aif1/Cx3cr1/Ngfr/Drd2/Gadd45a/Frmd5/Ptn/Apod/Gstp1/Ldlrad4/Padi2/Tgfb1/Nr2f2/Stat3/Clic4/Il33/Coro1b/Nodal/Srgap1/Patz1/Igfbp3/Wasl/Card10/Plxnb3/Tnn/Coro1c/S1pr2/Cldn5/Scai/Olfm1/Gpr173/Acvr1c/Ppard/Mef2c/Nrg3/Chrd/Slamf8/Sema6d/Arhgap4/Has1/Cers2/Was/Ptpru	52
BP	GO:0002275	myeloid cell activation involved in immune response	22/1871	90/16803	0.000277285	0.0476339	0.0444892	Ptgdr/Gab2/Trem2/Cx3cr1/Havcr2/Itgb2/Tyrobp/Rac2/Enpp3/Crhr1/Spi1/Il33/Ywhaz/Myo1f/Il4ra/Itgam/Cd84/Plcg2/Stx4a/Fer/Il13ra2/Chga	22
BP	GO:0031349	positive regulation of defense response	45/1871	240/16803	0.000311393	0.0480855	0.044911	Cdk19/Polr3b/Tac1/Trem2/Vav1/Slc15a4/Havcr2/Nupr1/Ido1/Gprc5b/Cyba/Tyrobp/Ffar2/Cadm1/Lag3/Pomc/Spi1/Rps19/Il33/Aim2/Cckbr/Tslp/Cnr1/Ctss/H2-M3/Ifi203/Polr3d/Mndal/Akirin2/Trim62/Plcg2/Gpsm3/Penk/Mef2c/Unc13b/Mdk/Ptgs2/Lgals9/Gimap5/Nfkbia/Tnip1/Alox5ap/Lamp1/Tradd/Card9	45
BP	GO:0050808	synapse organization	78/1871	477/16803	0.000311504	0.0480855	0.044911	Colq/Arhgap22/Ntn1/Ephb1/C1qc/Drd1/Pmp22/Cntn2/Trem2/Arhgef15/Ophn1/Ache/Cx3cr1/C1qb/C1qa/Unc13c/Drd2/Ptn/Lrrn3/Gpm6a/Nfasc/Sema4d/Abl1/C1ql1/Cadm1/Ppfia2/Fgf13/Ndrg1/Ndrg2/Nptx1/Fzd9/Dip2a/Xlr3b/Ywhaz/Myo6/Chat/Il1rapl2/Ntrk1/Myh10/Efna1/Il10ra/Il1rap/Mapt/Wasf1/Wasl/Itgam/Cdh8/Cdc20/Utrn/Cacna2d2/Sorbs2/Rapgef4/Pik3r1/Ntng1/Lgmn/Nlgn1/Fgfr2/Elfn1/Mef2c/Unc13b/Sdcbp/Nrcam/Snapin/Reln/Pdzrn3/Flrt…	78
