## Supplementary_Table_7_ORA_up_male for "Freezing responses during prolonged threat memory retrieval reflect trait-like anxiety endophenotypes in female and male inbred mice"

### Sheet: Legend
Supplementary Table 7
Overrepresentation analysis results of functional terms using UPREGULATED genes with an unadjusted p-value < 5 % between male phasic and sustained responders 24h after fear conditioning
The following databases were included in the analysis: Biological Process from Gene Ontology, KEGG and REACTOME. Terms that reached a significance of an adjusted p value < 5 % are included.
Sheet Name	Short	Description
Supplementary 7a	MR1_M_CeA	List of enriched terms of upregulated genes (p < 5 %) between male phasic and sustained responders 24h after fear conditioning within central amygdala (CeA)
Supplementary 7b	MR1_M_ACC	List of enriched terms of upregulated genes (p < 5 %) between male phasic and sustained responders 24h after fear conditioning within anterior cingulate cortex (ACC)

### Sheet: Supplementary 7a
Annotation	ID	Description	GeneRatio	BgRatio	pvalue	p.adjust	qvalue	geneID	Count
BP	GO:0010001	glial cell differentiation	59/1339	243/16803	4.68373e-15	2.5353e-11	2.31228e-11	Pou3f1/Ilk/Nkx2-1/Sirt2/Nkx2-2/Shh/Olig1/Phgdh/Drd1/Pmp22/Cntn2/Sox10/Ptpn11/Trem2/Lgi4/C1qa/Adora2a/Ptn/Dusp15/Cnp/Slc45a3/Csf1r/Abl1/Gpr37l1/Tgfb1/Sh3tc2/Ndrg1/Stat3/Nkx6-2/Olig2/Arhgef10/Gpr157/Bin1/Il33/Daam2/Nkx2-2os/Tcf7l2/Itgb4/Opalin/Abca2/Zfp488/Itgam/Mag/Agt/Sox8/Pard3/Qk/Mdk/Erbb3/Reln/Adgrg6/Slc8a3/Clcf1/Tppp/Aspa/9630013A20Rik/Pou3f2/Mir219a-2/Tspan2	59
BP	GO:0007272	ensheathment of neurons	42/1339	159/16803	2.12091e-12	2.2961e-09	2.09412e-09	Pou3f1/Ilk/Sirt2/Gal3st1/Rarb/Pllp/Pmp22/Cntn2/Sox10/Lgi4/Itgax/S100b/Ngfr/Ptn/Nfasc/Serinc5/Tgfb1/Sh3tc2/Ndrg1/Nkx6-2/Olig2/Arhgef10/Tcf7l2/Itgb4/Bcas1/Abca2/Zfp488/Gjc3/Cldn5/Mag/Ppard/Pard3/Qk/Adgrg6/Slc8a3/Tppp/9630013A20Rik/Pou3f2/Jam3/Tsc1/Mir219a-2/Tspan2	42
BP	GO:0008366	axon ensheathment	42/1339	159/16803	2.12091e-12	2.2961e-09	2.09412e-09	Pou3f1/Ilk/Sirt2/Gal3st1/Rarb/Pllp/Pmp22/Cntn2/Sox10/Lgi4/Itgax/S100b/Ngfr/Ptn/Nfasc/Serinc5/Tgfb1/Sh3tc2/Ndrg1/Nkx6-2/Olig2/Arhgef10/Tcf7l2/Itgb4/Bcas1/Abca2/Zfp488/Gjc3/Cldn5/Mag/Ppard/Pard3/Qk/Adgrg6/Slc8a3/Tppp/9630013A20Rik/Pou3f2/Jam3/Tsc1/Mir219a-2/Tspan2	42
BP	GO:0050920	regulation of chemotaxis	39/1339	213/16803	7.59458e-07	0.000411095	0.000374933	Shh/P2rx4/Trem2/Wnt3/Sema6a/Sema4c/Aif1/Dapk2/Cx3cr1/Ptn/Sema5b/Cxcl10/Gstp1/Oxsr1/Csf1r/Rac2/Sema4d/Padi2/Sema3c/Tgfb1/Fgf1/Gpr183/Spi1/Lpar1/Coro1b/Mtus1/Wnk1/C3ar1/Vegfb/Ccl19/Gpsm3/Stx4a/Lgmn/Mdk/Csf1/Slamf8/Sema6d/Robo2/Jam3	39
BP	GO:0060326	cell chemotaxis	47/1339	281/16803	9.04602e-07	0.000445146	0.000405989	Sbds/Shh/Cxcl5/Rpl13a/Ephb1/Bin2/P2rx4/Vav1/Aif1/Dapk2/Cx3cr1/Rhog/Itgb2/Spp1/Ptn/Cxcl10/Gstp1/Oxsr1/Prex1/Alox5/Csf1r/Ffar2/Rac2/Padi2/Fgf1/Gpr183/Spi1/Rps19/Lpar1/Coro1b/Mtus1/Rab13/Gab1/Wnk1/Pde4b/C3ar1/Itgam/Vegfb/Plxnb3/Ccl19/Gpsm3/Lgmn/Mdk/Csf1/Slamf8/Chga/Jam3	47
BP	GO:0007422	peripheral nervous system development	19/1339	70/16803	1.46436e-06	0.000660549	0.000602443	Pou3f1/Ilk/Sirt2/Pmp22/Sox10/Lgi4/Nfasc/Sh3tc2/Ndrg1/Nefh/Arhgef10/Itgb4/Agt/Sox8/Pard3/Hapln2/Erbb3/Adgrg6/Pou3f2	19
BP	GO:0032930	positive regulation of superoxide anion generation	10/1339	22/16803	2.65086e-06	0.000896821	0.000817931	Hvcn1/Gnai2/Itgb2/Cyba/Gstp1/Tyrobp/Tgfb1/Mapt/Itgam/Agt	10
BP	GO:0032103	positive regulation of response to external stimulus	57/1339	382/16803	2.95654e-06	0.000941398	0.000858588	Shh/Cdk19/Polr3b/P2rx4/Tac1/Trem2/Vav1/Aif1/Dapk2/Slc15a4/Cx3cr1/Havcr2/Nupr1/Ido1/Ptn/Gprc5b/Cxcl10/Cyba/Oxsr1/Csf1r/Tyrobp/Ffar2/Rac2/Tgfb1/Lag3/Sash1/Pomc/Spi1/Rps19/Il33/Aim2/Lpar1/Zc3hav1/Wnk1/Ctss/H2-M3/C3ar1/Vegfb/Polr3d/Ccl19/Plcg2/Gpsm3/Stx4a/Lgmn/Ddx60/Mdk/Csf1/Lgals9/Gimap5/Nfkbia/Tnip1/Alox5ap/Oasl1/Lamp1/Trim15/Tradd/Card9	57
BP	GO:0010720	positive regulation of cell development	54/1339	358/16803	3.8651e-06	0.00110115	0.00100428	Crabp2/Ilk/Ntn1/Sirt2/Nkx2-2/Shh/Sox10/Lims2/Wnt3/Mme/Smad7/Ache/Cx3cr1/Drd2/Ptn/Rnd2/Prex1/Tyrobp/Sema4d/Limk1/Abl1/Tgfb1/Gjc2/Nkx6-2/Olig2/Prkch/Bin1/Il33/Nkx2-2os/Xlr3b/Shtn1/Zfp488/Mapt/Dnm2/Plxnb3/Wnt2/S1pr2/Cldn5/Net1/Pde3a/Mag/Sox8/Aurka/Qk/Mdk/Otp/Reln/Ret/Clcf1/Anapc2/Macf1/Aspa/Robo2/Mir219a-2	54
BP	GO:0002699	positive regulation of immune effector process	40/1339	242/16803	7.72612e-06	0.00181833	0.00165838	Shb/Gab2/Trem2/Vav1/H2-Bl/Itgb2/H2-T23/Cd37/Gprc5b/Tyrobp/Ffar2/Rac2/Enpp3/Rsad2/Tgfb1/Lag3/Pomc/Crhr1/Rbp4/Spi1/Rps19/Il33/H2-T24/Foxp1/P2rx7/H2-T10/Laptm5/H2-M3/Il4ra/Itgam/Cd84/Ccl19/Plcg2/Stx4a/Ddx60/Tek/Gimap5/Clcf1/Il13ra2/Lamp1	40
BP	GO:0040013	negative regulation of locomotion	49/1339	322/16803	8.39258e-06	0.00189288	0.00172637	Ilk/Nkx2-1/Shh/Drd1/Cygb/Limch1/Jup/Gna12/Rhob/Wnt3/Sema6a/Sema4c/Aif1/Cx3cr1/Ngfr/Adora2a/Drd2/Gadd45a/Frmd5/Ptn/Sema5b/Apod/Gstp1/Ldlrad4/Sema4d/Padi2/Sema3c/Tgfb1/Stat3/Clic4/Il33/Coro1b/Nodal/Srgap1/Patz1/Card10/Plxnb3/Coro1c/S1pr2/Cldn5/Ppard/Arrdc3/Slamf8/Sema6d/Arhgap4/Has1/Cers2/Robo2/Was	49
BP	GO:0007409	axonogenesis	62/1339	455/16803	2.11811e-05	0.00409475	0.00373455	Crabp2/Nexn/Ilk/Ntn1/Nkx2-1/Shh/Ephb1/Pmp22/Spg20/Llgl1/Cntn2/Ptpn11/Wnt3/Sema6a/Epha8/Sema4c/Ache/Kif5a/Dst/Ngfr/Rhog/Drd2/Sema5b/Unc5b/Cnp/Rnd2/Csf1r/Nfasc/Rac2/Sema4d/Limk1/Abl1/Gbx2/Trak2/Sema3c/Aatk/Kif13b/Nefh/Tubb3/Shtn1/Foxp1/Notch3/Ntrk1/Myh10/Efna1/Mapt/Dnm2/Plxnb3/Dip2b/Kif5b/Mag/Fgfr2/Reln/Vstm2l/Ret/Anapc2/Gbx1/Sema6d/Macf1/Robo2/Pou3f2/Ctnna2	62
BP	GO:0048638	regulation of developmental growth	53/1339	375/16803	3.06826e-05	0.00553616	0.00504917	Crabp2/Colq/Ilk/Ntn1/Gamt/Spg20/Wnt3/Sema6a/Sema4c/Syt2/Smad7/G6pdx/Drd2/Sema5b/Prox1/Nkd1/Rnd2/Sema4d/Limk1/Abl1/Sema3c/Aatk/Stat3/Rbp4/Pls1/Tcf7l2/Shtn1/Foxp1/Ikzf1/Cacng7/Mapt/Kcnk2/Ybx3/Dnm2/Dip2b/Wnt2/Slc25a4/Cacna2d2/Chd7/Mul1/Mag/Agt/Lgmn/Ppard/Fgfr2/Cdkn1a/Csf1/Capn3/Meis1/Anapc2/Sema6d/Macf1/Pou3f2	53
BP	GO:0031641	regulation of myelination	15/1339	58/16803	3.45025e-05	0.00602458	0.00549462	Sirt2/Rarb/Sox10/Lgi4/Itgax/S100b/Ngfr/Ptn/Nkx6-2/Tcf7l2/Zfp488/Mag/Pard3/Tppp/Mir219a-2	15
BP	GO:0098883	synapse pruning	6/1339	10/16803	4.01792e-05	0.0062762	0.00572411	C1qc/Trem2/Cx3cr1/C1qb/C1qa/Itgam	6
BP	GO:0042554	superoxide anion generation	12/1339	40/16803	4.25501e-05	0.00639789	0.00583509	Hvcn1/Gnai2/Itgb2/Cyba/Gstp1/Tyrobp/Tgfb1/Mapt/Itgam/Ncf2/Agt/Ncf1	12
BP	GO:0002275	myeloid cell activation involved in immune response	19/1339	90/16803	7.1474e-05	0.0103961	0.00948158	Gab2/Trem2/Cx3cr1/Havcr2/Itgb2/Tyrobp/Rac2/Enpp3/Crhr1/Spi1/Il33/Myo1f/Il4ra/Itgam/Cd84/Plcg2/Stx4a/Il13ra2/Chga	19
BP	GO:0032488	Cdc42 protein signal transduction	7/1339	15/16803	7.29819e-05	0.0103961	0.00948158	Ntn1/Abl1/Shtn1/Ralbp1/Rhov/Rhou/Was	7
BP	GO:0046394	carboxylic acid biosynthetic process	39/1339	259/16803	8.54468e-05	0.0118596	0.0108163	Gamt/Mid1ip1/Aldh1a2/Phgdh/Fads6/Fgfr4/Psat1/Acsbg1/Gatm/Scd3/Ido1/Gstm7/Acly/Ldhb/Prox1/Cyp27a1/Slc45a3/Abat/Gstp1/Alox5/Carns1/Ilvbl/Sphk1/Acsm5/Fabp5/Liph/Fasn/Acsm3/Aldh1a1/Agt/Cbs/Scd2/Mthfd2l/Qk/Enoph1/Scd1/Alox5ap/Elovl1/Gls2	39
BP	GO:0001819	positive regulation of cytokine production	58/1339	444/16803	0.000126475	0.0151151	0.0137855	Il12rb2/Rps3/Polr3b/Ptpn11/Trem2/Aif1/Zfpm1/Havcr2/Ido1/Drd2/Epx/Gprc5b/Cyba/Csf1r/Tyrobp/Sphk1/Ffar2/Irf5/Abl1/Gsdmd/Rsad2/Tgfb1/Nfam1/Stat3/Ddit3/Il33/Aim2/Unc93b1/Foxp1/P2rx7/Zc3hav1/Nodal/Laptm5/Clec5a/Pde4b/H2-M3/Il4ra/Il1rap/C3ar1/Polr3d/Cd84/Rftn1/Ccl19/Plcg2/Gpsm3/Agt/Pik3r1/Mdk/Rab7b/Ticam2/Lgals9/Tek/Gimap5/Cd14/S100a13/Isg15/Trim15/Card9	58
BP	GO:0042742	defense response to bacterium	33/1339	210/16803	0.000128449	0.0151151	0.0137855	Cd4/Fau/Sirt2/Cxcl5/Iigp1/Gbp10/Tac1/Trem2/Havcr2/Epx/Lpo/Cyba/Gsdmd/Mpeg1/Gbp9/Rps19/Gbp11/Hck/Foxp1/P2rx7/Adamts4/Myo1f/H2-M3/Gbp7/Tfeb/Ncf1/Lgals9/Scd1/Slamf8/Chga/Isg15/Card9/Gbp3	33
BP	GO:0007626	locomotory behavior	37/1339	247/16803	0.000142982	0.0161242	0.0147059	Rasd2/Nkx2-1/Cln8/Tmod1/Drd1/Pmp22/Cntn2/Lgi4/Adora2a/Ido1/Drd2/Adcy5/Cnp/Gprc5b/Abat/Ppp1r1b/Rcan2/Pde1b/Npc1/Strn/Crhr1/Gng7/Myo6/Chat/Abca2/Mapt/Gpr88/Gpr37/Chd7/Penk/Pbx3/Reln/Meis1/Arrdc3/Gbx1/Zfp385a/Tsc1	37
BP	GO:0001910	regulation of leukocyte mediated cytotoxicity	18/1339	89/16803	0.000195086	0.0207059	0.0188845	Cxcl5/Vav1/Cx3cr1/Havcr2/H2-Bl/H2-T23/Tyrobp/Lag3/Pomc/Spi1/H2-T24/P2rx7/H2-T10/H2-M3/Itgam/Lgals9/Gimap5/Lamp1	18
BP	GO:0050900	leukocyte migration	47/1339	345/16803	0.000204418	0.0212792	0.0194073	Sbds/Cxcl5/Rpl13a/P2rx4/Trem2/Vav1/Aif1/Dapk2/Cx3cr1/Rhog/Itgb2/Spp1/Ptn/Epx/Cxcl10/Apod/Oxsr1/Prex1/Alox5/Csf1r/Ffar2/Rac2/Padi2/Tgfb1/Selplg/Gpr183/Spi1/Rps19/Il33/Fut4/Mtus1/Wnk1/Pde4b/C3ar1/Itgam/Vegfb/Asb2/Ccl19/Gpsm3/Lgmn/Mdk/Csf1/Lgals9/St3gal4/Slamf8/Chga/Jam3	47
BP	GO:1900407	regulation of cellular response to oxidative stress	17/1339	82/16803	0.000212881	0.021742	0.0198294	Nol3/Pink1/Trem2/Scly/Alox5/Abl1/Gpr37l1/Hk3/Pde8a/Foxp1/Ralbp1/Gpx1/Itgam/Gpr37/Fbxo7/Mapkap1/Tsc1	17
BP	GO:0030048	actin filament-based movement	22/1339	124/16803	0.000297724	0.0278392	0.0253904	Scn4b/Kcne1l/Limch1/Jup/Sun2/Wipf1/Kcnj8/Bin1/Kcnj5/Shtn1/Myo6/Myh10/Myo1f/Pde4b/Myo1d/Ctnna3/Pard3/Kcna5/Rangrf/Myo1b/Sri/Was	22
BP	GO:0048662	negative regulation of smooth muscle cell proliferation	14/1339	62/16803	0.000298296	0.0278392	0.0253904	Ilk/Apln/Gna12/Aif1/Apod/Gstp1/Ndrg2/Ralbp1/Nos3/S1pr2/Pik3r1/Ppard/Cdkn1a/Cnn1	14
BP	GO:0033002	muscle cell proliferation	34/1339	229/16803	0.000309215	0.0278963	0.0254424	Ilk/Nol3/Apln/Shh/Ephb1/Megf10/Gna12/Aif1/Gnai2/Apod/Cyba/Gstp1/2810429I04Rik/Tgfb1/Fgf1/Stat3/Ndrg2/Rbp4/Tcf7l2/Foxp1/Notch3/Ralbp1/Nos3/Kcnk2/C3ar1/Wnt2/S1pr2/Agt/Pik3r1/Ppard/Fgfr2/Cdkn1a/Meis1/Cnn1	34
BP	GO:0061387	regulation of extent of cell growth	22/1339	125/16803	0.000334652	0.0296919	0.02708	Crabp2/Ilk/Ntn1/Spg20/Wnt3/Sema6a/Sema4c/Sema5b/Rnd2/Sema4d/Limk1/Abl1/Sema3c/Aatk/Shtn1/Mapt/Dnm2/Dip2b/Mag/Anapc2/Sema6d/Macf1	22
BP	GO:0031345	negative regulation of cell projection organization	31/1339	203/16803	0.000340088	0.0296919	0.02708	Ntn1/Dennd5a/Pmp22/Spg20/Wnt3/Sema6a/Sema4c/Ngfr/Abi3/Sema5b/Sema4d/Trak2/Sema3c/Aatk/Lpar1/Coro1b/Fat3/Efna1/Dnm2/Arhgap24/Ccp110/Plxnb3/Dip2b/Mag/Neu4/Snapin/Sema6d/Evi5l/Cers2/Tsc1/Dtnbp1	31
BP	GO:0051271	negative regulation of cellular component movement	41/1339	296/16803	0.000358091	0.0302867	0.0276225	Ilk/Nkx2-1/Shh/Drd1/Cygb/Limch1/Jup/Gna12/Rhob/Aif1/Cx3cr1/Ngfr/Drd2/Gadd45a/Frmd5/Ptn/Apod/Gstp1/Ldlrad4/Padi2/Tgfb1/Stat3/Clic4/Bin1/Il33/Coro1b/Nodal/Srgap1/Patz1/Card10/Plxnb3/Coro1c/S1pr2/Cldn5/Ppard/Slamf8/Sema6d/Arhgap4/Has1/Cers2/Was	41
BP	GO:1903205	regulation of hydrogen peroxide-induced cell death	9/1339	30/16803	0.000387633	0.0317918	0.0289952	Nol3/Pink1/Abl1/Gpr37l1/Hk3/Pde8a/Foxp1/Gpr37/Fbxo7	9
BP	GO:0043547	positive regulation of GTPase activity	33/1339	224/16803	0.000433835	0.03505	0.0319668	Arhgap22/Rasgrp2/Tbc1d4/Vav1/Arhgef15/Tbc1d9b/Rgs10/Rhog/Map4k4/Prex1/Sema4d/Rgs6/Rgs8/Chn2/Arhgap25/Arhgef10/Bin1/Ntrk1/Ralbp1/Arhgap24/Tbc1d8/Asap3/Pkp4/Coro1c/Ccl19/Net1/Tbc1d10b/Rgs16/Evi5l/Slc27a4/Tsc1/Arap1/Tbc1d17	33
BP	GO:0050778	positive regulation of immune response	58/1339	466/16803	0.000450736	0.0358799	0.0327237	Cd4/Shb/Gab2/Rps3/C1qc/Polr3b/Trem2/Btk/Vav1/Slc15a4/C1qb/Havcr2/C1qa/H2-Bl/Ido1/Itgb2/H2-T23/Cyba/Tyrobp/Ffar2/Abl1/Rsad2/Tgfb1/Lag3/Nfam1/Pomc/Prkch/Crhr1/Spi1/Rps19/Il33/Aim2/H2-T24/Foxp1/P2rx7/Wnk1/H2-T10/Laptm5/Pde4b/H2-M3/Il4ra/C3ar1/Itgam/Cd247/Polr3d/Rftn1/Ccl19/Plcg2/Stx4a/Themis2/Csk/Lgals9/Gimap5/Clcf1/Lamp1/Cd44/Mog/Card9	58
BP	GO:0043300	regulation of leukocyte degranulation	12/1339	51/16803	0.000533046	0.0389916	0.0355617	Gab2/Itgb2/Rac2/Crhr1/Spi1/Il4ra/Itgam/Cd84/Stx4a/Lgals9/Il13ra2/Lamp1	12
BP	GO:1902882	regulation of response to oxidative stress	17/1339	89/16803	0.00058579	0.0411803	0.0375579	Nol3/Pink1/Trem2/Scly/Alox5/Abl1/Gpr37l1/Hk3/Pde8a/Foxp1/Ralbp1/Gpx1/Itgam/Gpr37/Fbxo7/Mapkap1/Tsc1	17
BP	GO:0061515	myeloid cell development	15/1339	74/16803	0.000632507	0.042797	0.0390324	Ptpn11/Zfpm1/Pip4k2a/G6pdx/Csf1r/Tyrobp/Tjp2/Foxp1/Abcb10/Itgam/Ank1/Klf2/Meis1/Zfp385a/Tspan2	15
BP	GO:0001909	leukocyte mediated cytotoxicity	21/1339	123/16803	0.000685895	0.0452774	0.0412946	Cxcl5/Vav1/Cx3cr1/Havcr2/H2-Bl/H2-T23/Tyrobp/Plekhm2/Lag3/Pomc/Spi1/H2-T24/P2rx7/H2-T10/H2-M3/Itgam/Kif5b/Ncf1/Lgals9/Gimap5/Lamp1	21
BP	GO:0051962	positive regulation of nervous system development	45/1339	345/16803	0.000714513	0.0461248	0.0420674	Crabp2/Ilk/Ntn1/Nkx2-2/Shh/Ephb1/Sox10/Wnt3/Mme/Ache/Cx3cr1/Drd2/Ptn/Rnd2/Sema4d/Limk1/Tgfb1/Gjc2/Nkx6-2/Olig2/Prkch/Bin1/Il33/Nkx2-2os/Xlr3b/Shtn1/Ntrk1/Zfp488/Il1rap/Mapt/Plxnb3/Wnt2/Mag/Pik3r1/Sox8/Qk/Mdk/Otp/Reln/Clcf1/Anapc2/Macf1/Aspa/Robo2/Mir219a-2	45
BP	GO:0002688	regulation of leukocyte chemotaxis	20/1339	115/16803	0.000715773	0.0461248	0.0420674	Aif1/Dapk2/Cx3cr1/Ptn/Cxcl10/Oxsr1/Csf1r/Rac2/Padi2/Spi1/Mtus1/Wnk1/C3ar1/Vegfb/Gpsm3/Lgmn/Mdk/Csf1/Slamf8/Jam3	20
BP	GO:0031349	positive regulation of defense response	34/1339	240/16803	0.000734675	0.0467858	0.0426703	Cdk19/Polr3b/Tac1/Trem2/Vav1/Slc15a4/Havcr2/Nupr1/Ido1/Gprc5b/Cyba/Tyrobp/Ffar2/Lag3/Pomc/Spi1/Rps19/Il33/Aim2/Ctss/H2-M3/Polr3d/Plcg2/Gpsm3/Penk/Mdk/Lgals9/Gimap5/Nfkbia/Tnip1/Alox5ap/Lamp1/Tradd/Card9	34
BP	GO:0061351	neural precursor cell proliferation	28/1339	186/16803	0.000809719	0.0498069	0.0454256	Ilk/Sirt2/Rarb/Shh/Pou3f3/Ephb1/Sox10/Lims2/Eml1/Cx3cr1/Ngfr/Gnai2/Drd2/Ptn/Prox1/Gbx2/Gpr37l1/Tgfb1/Gjc2/Fzd9/Sall1/Melk/Wnt2/Fgfr2/Mdk/Otp/Pou3f2/Lhx5	28
KEGG	mmu05171	Coronavirus disease - COVID-19	36/599	208/6749	6.33885e-05	0.0199674	0.0196171	Isg15/Rplp0/C1qa/C1qb/C1qc/C3ar1/Fau/Cxcl10/Rpsa/Mx1/Mx2/Nfkbia/Nfkbib/Pik3r1/Rpl18/Rpl19/Rpl27/Rpl28/Rps14/Rps16/Rps18/Rps19/Stat3/Rpl13a/Vwf/Plcg2/Rpl8/Rpl13/Rps3/Rpl36/Rpl3l/Rpl11/Rps10/Rplp2/F13a1/Rps9	36
KEGG	mmu03010	Ribosome	25/599	132/6749	0.000199233	0.0313792	0.0308287	Rplp0/Fau/Rpsa/Rpl18/Rpl19/Rpl27/Rpl28/Rps14/Rps16/Rps18/Rps19/Rpl13a/Rpl8/Rpl13/Rps3/Mrps7/Rpl36/Mrpl12/Rpl3l/Rpl11/Rps10/Rplp2/Mrpl18/Rps9/Mrpl9	25
REACTOME	R-MMU-1799339	SRP-dependent cotranslational protein targeting to membrane	19/655	81/7707	3.45437e-05	0.0132228	0.0125346	Rps14/Rps3/Rps9/Rpl13a/Rpl13/Rps10/Rps18/Rplp2/Rplp0/Rps16/Rpl19/Rpl8/Rps19/Rpl3l/Rpl28/Rpl18/Rpl11/Rpsa/Rpl27	19
REACTOME	R-MMU-927802	Nonsense-Mediated Decay (NMD)	22/655	104/7707	4.7402e-05	0.0132228	0.0125346	Rps14/Rps3/Rps9/Rpl13a/Rpl13/Rps10/Rps18/Rplp2/Rplp0/Rps16/Rpl19/Rpl8/Rps19/Rpl3l/Rpl28/Rpl18/Smg5/Rbm8a/Rpl11/Eif4a3/Rpsa/Rpl27	22
REACTOME	R-MMU-975957	Nonsense Mediated Decay (NMD) enhanced by the Exon Junction Complex (EJC)	22/655	104/7707	4.7402e-05	0.0132228	0.0125346	Rps14/Rps3/Rps9/Rpl13a/Rpl13/Rps10/Rps18/Rplp2/Rplp0/Rps16/Rpl19/Rpl8/Rps19/Rpl3l/Rpl28/Rpl18/Smg5/Rbm8a/Rpl11/Eif4a3/Rpsa/Rpl27	22
REACTOME	R-MMU-975956	Nonsense Mediated Decay (NMD) independent of the Exon Junction Complex (EJC)	19/655	84/7707	5.90962e-05	0.0132228	0.0125346	Rps14/Rps3/Rps9/Rpl13a/Rpl13/Rps10/Rps18/Rplp2/Rplp0/Rps16/Rpl19/Rpl8/Rps19/Rpl3l/Rpl28/Rpl18/Rpl11/Rpsa/Rpl27	19
REACTOME	R-MMU-72689	Formation of a pool of free 40S subunits	19/655	89/7707	0.000135228	0.0242057	0.022946	Rps14/Rps3/Rps9/Rpl13a/Rpl13/Rps10/Rps18/Rplp2/Rplp0/Rps16/Rpl19/Rpl8/Rps19/Rpl3l/Rpl28/Rpl18/Rpl11/Rpsa/Rpl27	19
REACTOME	R-MMU-418594	G alpha (i) signalling events	35/655	226/7707	0.000333794	0.0432901	0.0410371	Pde1c/Apln/Gna15/Cxcl5/Gng11/Cx3cr1/S1pr5/Gnai2/Adcy5/Grm3/Cxcl10/Ppp1r1b/Gpr37l1/Rgs6/Rgs8/Gng8/Pde1b/Nmur1/Gpr183/Pomc/Lpar1/Pmch/Hebp1/Pde4b/C3ar1/Gpr37/Gngt2/S1pr2/Ccl19/Gpsm3/Penk/Gnal/Rgs16/Rgs3/Gpr17	35
REACTOME	R-MMU-9013148	CDC42 GTPase cycle	24/655	134/7707	0.000338582	0.0432901	0.0410371	Arhgap22/Arhgap30/Fnbp1/Jup/Wipf1/Arhgef15/Cdc42ep2/Cyba/Prex1/Kctd3/Arfgap3/Map3k11/Cdc42ep1/Wdr91/Arhgef10/Srgap1/Ralbp1/Lamtor1/Arhgap24/Pik3r1/Vamp3/Was/Arap1/Depdc1b	24

### Sheet: Supplementary 7b
Annotation	ID	Description	GeneRatio	BgRatio	pvalue	p.adjust	qvalue	geneID	Count
REACTOME	R-MMU-1362409	Mitochondrial iron-sulfur cluster biogenesis	2/27	10/8022	0.000482853	0.0381454	0.0371034	Iscu/Glrx5	2
