## Supplementary_Table_8_ORA_down_male for "Freezing responses during prolonged threat memory retrieval reflect trait-like anxiety endophenotypes in female and male inbred mice"

### Sheet: Legend
Supplementary Table 8
Overrepresentation analysis results of functional terms using downregulated genes with an unadjusted p-value < 5 % between male phasic and sustained responders 24h after fear conditioning
The following databases were included in the analysis: Biological Process from Gene Ontology, KEGG and REACTOME. Terms that reached a significance of an adjusted p value < 5 % are included.
Sheet Name	Short	Description
Supplementary 8a	MR1_M_CeA	List of enriched terms of downregulated genes (p < 5 %) between male phasic and sustained responders 24h after fear conditioning within central amygdala (CeA)
Supplementary 8b	MR1_M_ACC	List of enriched terms of downregulated genes (p < 5 %) between male phasic and sustained responders 24h after fear conditioning within anterior cingulate cortex (ACC)

### Sheet: Supplementary 8a
Annotation	ID	Description	GeneRatio	BgRatio	pvalue	p.adjust	qvalue	geneID	Count
BP	GO:0060271	cilium assembly	27/532	290/16803	5.85883e-07	0.00231014	0.00230776	Tctn3/Ift88/Bbs5/Ttc26/Tmem67/Pkhd1/Bbs7/Ttc8/Dnal1/Ccdc39/Dcx/Wdr19/Tmem107/Cep126/Rabl2/Ift81/Ube2b/Odf2l/Nme5/Dnah7a/Dynll1/Hyls1/Tbc1d32/Lrguk/Zfp423/Rpgrip1l/Exoc5	27
BP	GO:0044782	cilium organization	28/532	322/16803	1.4297e-06	0.00281866	0.00281576	Tctn3/Ift88/Bbs5/Ttc26/Tmem67/Pkhd1/Bbs7/Ttc8/Dnal1/Ccdc39/Dcx/Wdr19/Tmem107/Cep126/Rabl2/Ift81/Ube2b/Odf2l/Nme5/Ttc30b/Dnah7a/Dynll1/Hyls1/Tbc1d32/Lrguk/Zfp423/Rpgrip1l/Exoc5	28

### Sheet: Supplementary 8b
Annotation	ID	Description	GeneRatio	BgRatio	pvalue	p.adjust	qvalue	geneID	Count
BP	GO:0032525	somite rostral/caudal axis specification	3/87	13/18289	2.87295e-05	0.0486678	0.045816	Smad4/Otx2/Mesp2	3
