## Supplementary_Table_11_GO_Terms_Circos for "Freezing responses during prolonged threat memory retrieval reflect trait-like anxiety endophenotypes in female and male inbred mice"

### Sheet: Sheet 1
GO Term ID	GO Term Description	GO Term Category (mannually assigned)	Group	Sex
GO:0007611	learning or memory	Memory and learning	MR2: CeA	females
GO:0007626	locomotory behavior	Locomotion	MR1: BLA	females
GO:0040013	negative regulation of locomotion	Locomotion	MR1: ACC	females
GO:0048871	multicellular organismal homeostasis	Homeostasis	MR1: CeA	females
GO:0060249	anatomical structure homeostasis	Homeostasis	MR1: CeA	females
GO:0050878	regulation of body fluid levels	Homeostasis	MR1: CeA	females
GO:0050900	leukocyte migration	Immune response	MR1: CeA	females
GO:0050920	regulation of chemotaxis	Immune response	MR1: ACC	females
GO:0042088	T-helper 1 type immune response	Immune response	MR1: ACC	females
GO:0061919	process utilizing autophagic mechanism	Immune response	MR1: CeA	females
GO:0007249	I-kappaB kinase/NF-kappaB signaling	Immune response	MR1: CeA	females
GO:0030595	leukocyte chemotaxis	Immune response	MR1: CeA	females
GO:0034341	response to interferon-gamma	Immune response	MR1: CeA	females
GO:0002444	myeloid leukocyte mediated immunity	Immune response	MR1: CeA	females
GO:0002688	regulation of leukocyte chemotaxis	Immune response	MR1: CeA	females
GO:0043123	positive regulation of I-kappaB kinase/NF-kappaB signaling	Immune response	MR1: CeA	females
GO:0050764	regulation of phagocytosis	Immune response	MR1: CeA	females
GO:0006914	autophagy	Immune response	MR1: CeA	females
GO:1905521	regulation of macrophage migration	Immune response	MR1: CeA	females
GO:0002495	antigen processing and presentation of peptide antigen via MHC class II	Immune response	MR1: CeA	females
GO:0002443	leukocyte mediated immunity	Immune response	MR1: CeA	females
GO:0010506	regulation of autophagy	Immune response	MR1: CeA	females
GO:0002274	myeloid leukocyte activation	Immune response	MR1: CeA	females
GO:1902187	negative regulation of viral release from host cell	Immune response	MR1: CeA	females
GO:1903975	regulation of glial cell migration	Immune response	MR1: CeA	females
GO:0002275	myeloid cell activation involved in immune response	Immune response	MR1: CeA	females
GO:0048525	negative regulation of viral process	Immune response	MR1: CeA	females
GO:0042742	defense response to bacterium	Immune response	MR1: CeA	females
GO:0007160	cell-matrix adhesion	ECM	MR1: CeA	females
GO:1902414	protein localization to cell junction	ECM	MR1: CeA	females
GO:0043062	extracellular structure organization	ECM	MR2: BLA	females
GO:0030198	extracellular matrix organization	ECM	MR2: BLA	females
GO:0045229	external encapsulating structure organization	ECM	MR2: BLA	females
GO:0098742	cell-cell adhesion via plasma-membrane adhesion molecules	ECM	MR2: BLA	females
GO:0030199	collagen fibril organization	ECM	MR1: CeA	females
GO:0043270	positive regulation of ion transport	Synapse organization	MR2: CeA	females
GO:0050808	synapse organization	Synapse organization	MR2: CeA	females
GO:0051823	regulation of synapse structural plasticity	Synapse organization	MR2: CeA	females
GO:0001505	regulation of neurotransmitter levels	Synapse organization	MR2: CeA	females
GO:0010959	regulation of metal ion transport	Synapse organization	MR2: CeA	females
GO:0043266	regulation of potassium ion transport	Synapse organization	MR2: CeA	females
GO:0043113	receptor clustering	Synapse organization	MR2: CeA	females
GO:0034765	regulation of ion transmembrane transport	E/I balance	MR2: BNST	females
GO:0099072	regulation of postsynaptic membrane neurotransmitter receptor levels	E/I balance	MR1: CeA	females
GO:0048488	synaptic vesicle endocytosis	E/I balance	MR1: CeA	females
GO:0006836	neurotransmitter transport	E/I balance	MR1: CeA	females
GO:1902476	chloride transmembrane transport	E/I balance	MR1: ACC	females
GO:0034755	iron ion transmembrane transport	E/I balance	MR1: CeA	females
GO:0072503	cellular divalent inorganic cation homeostasis	E/I balance	MR2: BNST	females
GO:0006821	chloride transport	E/I balance	MR1: ACC	females
GO:0071805	potassium ion transmembrane transport	E/I balance	MR2: BNST	females
GO:0051480	regulation of cytosolic calcium ion concentration	E/I balance	MR2: CeA	females
GO:0055074	calcium ion homeostasis	E/I balance	MR2: BNST	females
GO:0140238	presynaptic endocytosis	E/I balance	MR1: CeA	females
GO:0048168	regulation of neuronal synaptic plasticity	E/I balance	MR1: CeA	females
GO:0006874	cellular calcium ion homeostasis	E/I balance	MR2: BNST	females
GO:0010959	regulation of metal ion transport	E/I balance	MR2: BNST	females
GO:0006813	potassium ion transport	E/I balance	MR2: BNST	females
GO:0007272	ensheathment of neurons	Ensheathment of neurons	MR1: ACC	females
GO:0008366	axon ensheathment	Ensheathment of neurons	MR1: ACC	females
GO:0061564	axon development	Ensheathment of neurons	MR1: ACC	females
GO:0031643	positive regulation of myelination	Ensheathment of neurons	MR1: ACC	females
GO:0043217	myelin maintenance	Ensheathment of neurons	MR1: ACC	females
GO:0031345	negative regulation of cell projection organization	Nervous system development	MR1: ACC	females
GO:0050767	regulation of neurogenesis	Nervous system development	MR2: CeA	females
GO:0007422	peripheral nervous system development	Nervous system development	MR1: ACC	females
GO:0045665	negative regulation of neuron differentiation	Nervous system development	MR1: ACC	females
GO:0051960	regulation of nervous system development	Nervous system development	MR2: CeA	females
GO:0048709	oligodendrocyte differentiation	Gliogenesis	MR1: ACC	females
GO:0030099	myeloid cell differentiation	Gliogenesis	MR1: CeA	females
GO:0014013	regulation of gliogenesis	Gliogenesis	MR1: ACC	females
GO:0006650	glycerophospholipid metabolic process	Lipid metabolism	MR2: BNST	females
GO:0030258	lipid modification	Lipid metabolism	MR1: CeA	females
GO:0006665	sphingolipid metabolic process	Lipid metabolism	MR1: ACC	females
GO:0007188	adenylate cyclase-modulating G protein-coupled receptor signaling pathway	Signal transduction	MR1: BNST	females
GO:0007190	activation of adenylate cyclase activity	Signal transduction	MR2: BNST	females
GO:0050804	modulation of chemical synaptic transmission	Signal transduction	MR2: CeA	females
GO:0099177	regulation of trans-synaptic signaling	Signal transduction	MR2: CeA	females
GO:0007189	adenylate cyclase-activating G protein-coupled receptor signaling pathway	Signal transduction	MR2: BNST	females
GO:0035249	synaptic transmission, glutamatergic	Signal transduction	MR2: CeA	females
GO:0007187	G protein-coupled receptor signaling pathway, coupled to cyclic nucleotide second messenger	Signal transduction	MR2: BLA	females
GO:0007186	G protein-coupled receptor signaling pathway	Signal transduction	MR2: CeA	females
GO:0023061	signal release	Signal transduction	MR2: CeA	females
GO:0051047	positive regulation of secretion	Signal transduction	MR2: CeA	females
GO:0030856	regulation of epithelial cell differentiation	Epithelial cell differentiation	MR1: CeA	females
GO:0045932	negative regulation of muscle contraction	Other	MR1: BNST	females
GO:0003015	heart process	Other	MR2: BNST	females
GO:0030100	regulation of endocytosis	Other	MR1: CeA	females
GO:0001667	ameboidal-type cell migration	Other	MR1: CeA	females
GO:0043254	regulation of protein-containing complex assembly	Other	MR1: CeA	females
GO:0001525	angiogenesis	Other	MR1: CeA	females
GO:1905155	positive regulation of membrane invagination	Other	MR1: CeA	females
GO:0045785	positive regulation of cell adhesion	Other	MR1: CeA	females
GO:0045055	regulated exocytosis	Other	MR1: CeA	females
GO:0001667	ameboidal-type cell migration	Other	MR1: ACC	females
GO:0006897	endocytosis	Other	MR1: CeA	females
GO:0003341	cilium movement	Other	MR2: BLA	females
GO:0001655	urogenital system development	Other	MR2: BLA	females
GO:0001976	nervous system process involved in regulation of systemic arterial blood pressure	Other	MR2: BNST	females
GO:0044406	adhesion of symbiont to host	Other	MR1: CeA	females
GO:0090051	negative regulation of cell migration involved in sprouting angiogenesis	Other	MR1: ACC	females
GO:0031338	regulation of vesicle fusion	Other	MR1: CeA	females
GO:0060284	regulation of cell development	Other	MR2: CeA	females
GO:0051341	regulation of oxidoreductase activity	Other	MR2: BNST	females
GO:0044706	multi-multicellular organism process	Other	MR2: CeA	females
GO:0042476	odontogenesis	Other	MR1: CeA	females
GO:0034104	negative regulation of tissue remodeling	Other	MR2: CeA	females
GO:0040013	negative regulation of locomotion	Locomotion	MR1: CeA	males
GO:0007626	locomotory behavior	Locomotion	MR1: CeA	males
GO:0032103	positive regulation of response to external stimulus	Immune response	MR1: CeA	males
GO:0060326	cell chemotaxis	Immune response	MR1: CeA	males
GO:0050920	regulation of chemotaxis	Immune response	MR1: CeA	males
GO:0031349	positive regulation of defense response	Immune response	MR1: CeA	males
GO:0002275	myeloid cell activation involved in immune response	Immune response	MR1: CeA	males
GO:0050808	synapse organization	Synapse organization	MR1: CeA	males
GO:0007409	axonogenesis	Ensheathment of neurons	MR1: CeA	males
GO:0007272	ensheathment of neurons	Ensheathment of neurons	MR1: CeA	males
GO:0008366	axon ensheathment	Ensheathment of neurons	MR1: CeA	males
GO:0010001	glial cell differentiation	Gliogenesis	MR1: CeA	males
GO:0032488	Cdc42 protein signal transduction	Other	MR1: CeA	males
GO:2000146	negative regulation of cell motility	Other	MR1: CeA	males
