## Supplementary Table_9_Experimental animals for "Freezing responses during prolonged threat memory retrieval reflect trait-like anxiety endophenotypes in female and male inbred mice"

### Sheet: Females
Batch	Provider	Shock N	No shock N	Analysis	N phasic	N sustained	Timeline
FC72	Charles River (FR)	24	8				Fig 1h
FC73	Janvier (FR)	24	8	MR1 RNA-seq	6	6	Fig 1a
FC81	Janvier (FR)	40	0	MR2 RNA-seq	6	6	Ext Data Fig 3a
FC83	Janvier (FR)	40	0	Baseline Ephys	8	8	Fig 2a
Total N		128	16		20	20

### Sheet: Males
Batch	Provider	Shock N	No shock N	Analysis	N phasic	N sustained	Timeline
FC66	In-house	12	0				Fig 1a, b
FC67	In-house	17	0				Fig 1a, c
FC72	Charles River (DE)	24	6				Fig 1h
FC73	Janvier (FR)	24	5	MR1 RNA-seq	6	6	Fig 1a
FC81	Janvier (FR)	40	0				Ext Data Fig 3a
Total N		117	11		6	6
