## Supplementary Table_10_chord plot for "Freezing responses during prolonged threat memory retrieval reflect trait-like anxiety endophenotypes in female and male inbred mice"

### Sheet: GO terms for Chord Plot Fig.3e 
Category	BP	gene
Metabolic processes	purine nucleobase metabolic process	Ttr
Metabolic processes	retinol metabolic process	Ttr
Metabolic processes	thyroid hormone transport	Ttr
Axonogenesis	axon guidance	Otx2
Nervous system development	central nervous system development	Otx2
Nervous system development	telencephalon regionalization	Otx2
Nervous system development	metencephalon development	Otx2
Nervous system development	forebrain development	Otx2
Nervous system development	midbrain development	Otx2
Transcription	positive regulation of transcription, DNA-templated	Otx2
Transcription	positive regulation of transcription by RNA polymerase II	Otx2
Nervous system development	neuron fate commitment	Otx2
Nervous system development	neuron fate determination	Otx2
Nervous system development	neuron fate specification	Otx2
Nervous system development	oligodendrocyte differentiation	Otx2
Nervous system development	dopaminergic neuron differentiation	Otx2
Ion transport and homeostasis	ion transport	Kcnj13
Ion transport and homeostasis	potassium ion transport	Kcnj13
Ion transport and homeostasis	regulation of ion transmembrane transport	Kcnj13
Ion transport and homeostasis	potassium ion import across plasma membrane	Kcnj13
Cell adhesion	cell adhesion	Cldn2
Cell adhesion	calcium-independent cell-cell adhesion via plasma membrane cell-adhesion molecules	Cldn2
Cell adhesion	bicellular tight junction assembly	Cldn2
Cell adhesion	cell-cell adhesion	Cldn2
Ion transport and homeostasis	transmembrane transport	Slc16a8
Ion transport and homeostasis	ion transport	Slc4a5
Transcription	regulation of gene expression	Slc4a5
Ion transport and homeostasis	ion homeostasis	Slc4a5
Cell adhesion	cell adhesion	Folr1
Axonogenesis	axon regeneration	Folr1
Metabolic processes	folic acid metabolic process	Folr1
Axonogenesis	response to axon injury	Folr1
Nervous system development	regulation of canonical Wnt signaling pathway	Folr1
Metabolic processes	cellular response to folic acid	Folr1
Metabolic processes	folate import across plasma membrane	Folr1
Ion transport and homeostasis	ion transport	Steap1
Ion transport and homeostasis	copper ion import	Steap1
Ion transport and homeostasis	iron ion homeostasis	Steap1
Ion transport and homeostasis	iron ion import across cell outer membrane	Steap1
Ion transport and homeostasis	potassium ion transport	Aqp1
Ion transport and homeostasis	water transport	Aqp1
Ion transport and homeostasis	water transport	Aqp1
Ion transport and homeostasis	cell volume homeostasis	Aqp1
Ion transport and homeostasis	cellular water homeostasis	Aqp1
Ion transport and homeostasis	carbon dioxide transport	Aqp1
Ion transport and homeostasis	glycerol transmembrane transport	Aqp1
Pain	sensory perception of pain	Aqp1
Ion transport and homeostasis	cellular homeostasis	Aqp1
Ion transport and homeostasis	water homeostasis	Aqp1
Ion transport and homeostasis	nitric oxide transport	Aqp1
Ion transport and homeostasis	transepithelial water transport	Aqp1
Ion transport and homeostasis	carbon dioxide transmembrane transport	Aqp1
Ion transport and homeostasis	carbon dioxide transmembrane transport	Aqp1
Inflammation	wound healing	Aqp1
Metabolic processes	lipid digestion	Aqp1
Metabolic processes	corticotropin secretion	Aqp1
Ion transport and homeostasis	transmembrane transport	Aqp1
Ion transport and homeostasis	ammonium transmembrane transport	Aqp1
Cell adhesion	cell adhesion	Cdh3
Transcription	positive regulation of gene expression	Cdh3
Metabolic processes	positive regulation of insulin-like growth factor receptor signaling pathway	Cdh3
Nervous system development	positive regulation of canonical Wnt signaling pathway	Cdh3
Cell adhesion	cell-cell adhesion	Cdh3
Cell adhesion	cell-cell adhesion via plasma-membrane adhesion molecules	Cdh3
Inflammation	acute inflammatory response	Kl
Metabolic processes	carbohydrate metabolic process	Kl
Metabolic processes	energy reserve metabolic process	Kl
Metabolic processes	metabolic process	Kl
Metabolic processes	insulin receptor signaling pathway	Kl
Metabolic processes	norepinephrine biosynthetic process	Kl
Ion transport and homeostasis	calcium ion homeostasis	Kl
Ion transport and homeostasis	calcium ion homeostasis	Kl
Inflammation	response to wounding	Ecrg4
Metabolic processes	vasopressin secretion	Ecrg4
Metabolic processes	positive regulation of corticotropin secretion	Ecrg4
Metabolic processes	positive regulation of corticotropin-releasing hormone secretion	Ecrg4
Metabolic processes	positive regulation of corticosterone secretion	Ecrg4
